# 1,000 ancient genomes uncover 10,000 years of natural selection in Europe

**DOI:** 10.1101/2022.08.24.505188

**Authors:** Megan K. Le, Olivia S. Smith, Ali Akbari, Arbel Harpak, David Reich, Vagheesh M. Narasimhan

**Author notes:** Co-corresponding authors **Corresponding authors** Correspondence to Vagheesh M. Narasimhan, David Reich and Arbel Harpak.

## Abstract

Ancient DNA has revolutionized our understanding of human population history. However, its potential to examine how rapid cultural evolution to new lifestyles may have driven biological adaptation has not been met, largely due to limited sample sizes. We assembled genome-wide data from 1,291 individuals from Europe over 10,000 years, providing a dataset that is large enough to resolve the timing of selection into the Neolithic, Bronze Age, and Historical periods. We identified 25 genetic loci with rapid changes in frequency during these periods, a majority of which were previously undetected. Signals specific to the Neolithic transition are associated with body weight, diet, and lipid metabolism-related phenotypes. They also include immune phenotypes, most notably a locus that confers immunity to *Salmonella* infection at a time when ancient *Salmonella* genomes have been shown to adapt to human hosts, thus providing a possible example of human-pathogen co-evolution. In the Bronze Age, selection signals are enriched near genes involved in pigmentation and immune-related traits, including at a key human protein interactor of SARS-CoV-2. Only in the Historical period do the selection candidates we detect largely mirror previously-reported signals, highlighting how the statistical power of previous studies was limited to the last few millennia. The Historical period also has multiple signals associated with vitamin D binding, providing evidence that lactase persistence may have been part of an oligogenic adaptation for efficient calcium uptake and challenging the theory that its adaptive value lies only in facilitating caloric supplementation during times of scarcity. Finally, we detect selection on complex traits in all three periods, including selection favoring variants that reduce body weight in the Neolithic. In the Historical period, we detect selection favoring variants that increase risk for cardiovascular disease plausibly reflecting selection for a more active inflammatory response that would have been adaptive in the face of increased infectious disease exposure. Our results provide an evolutionary rationale for the high prevalence of these deadly diseases in modern societies today and highlight the unique power of ancient DNA in elucidating biological change that accompanied the profound cultural transformations of recent human history.
