## Supplementary Table 2 for "1,000 ancient genomes uncover 10,000 years of natural selection in Europe"

Category	GeneSet	N_genes	N_overlap	p	adjP
GO_bp	GO_EMBRYONIC_SKELETAL_SYSTEM_MORPHOGENESIS	94	10	3.56E-06	0.026167803
GO_bp	GO_EMBRYONIC_SKELETAL_SYSTEM_DEVELOPMENT	126	11	8.09E-06	0.029716768
GWAScatalog	Rhegmatogenous retinal detachment	20	10	2.15E-13	3.90E-10
GWAScatalog	Ulcerative colitis	362	23	4.21E-08	3.82E-05
GWAScatalog	Dietary macronutrient intake	8	5	6.49E-08	3.93E-05
GWAScatalog	Plasma omega-3 polyunsaturated fatty acid level (eicosapentaenoic acid)	16	6	1.37E-07	6.22E-05
GWAScatalog	Plasma omega-3 polyunsaturated fatty acid levels (alphalinolenic acid)	10	5	2.84E-07	0.000103144
GWAScatalog	Delta-5 desaturase activity response to n3-polyunsaturated fat supplement	5	4	3.64E-07	0.000110192
GWAScatalog	Glomerular filtration rate (creatinine)	79	10	7.06E-07	0.000183101
GWAScatalog	Pancreatic ductal adenocarcinoma	22	6	1.17E-06	0.000266324
GWAScatalog	Plasma omega-6 polyunsaturated fatty acid levels (adrenic acid)	15	5	3.16E-06	0.000574036
GWAScatalog	Oleic acid (18:1n-9) levels	15	5	3.16E-06	0.000574036
GWAScatalog	Red blood cell fatty acid levels	17	5	6.34E-06	0.001046416
GWAScatalog	Melanoma	44	7	7.24E-06	0.001077375
GWAScatalog	Crohn's disease	597	26	7.72E-06	0.001077375
GWAScatalog	Retinal vascular caliber	18	5	8.66E-06	0.001123007
GWAScatalog	Asthma	296	17	9.73E-06	0.001176973
GWAScatalog	Plasma omega-3 polyunsaturated fatty acid levels (docosapentaenoic acid)	19	5	1.16E-05	0.001315537
GWAScatalog	Serum metabolite concentrations in chronic kidney disease	33	6	1.49E-05	0.001538077
GWAScatalog	Serum metabolite ratios in chronic kidney disease	20	5	1.53E-05	0.001538077
GWAScatalog	Plasma omega-6 polyunsaturated fatty acid levels (dihomo-gamma-linolenic acid)	22	5	2.52E-05	0.002408545
GWAScatalog	Plasma omega-6 polyunsaturated fatty acid levels (gamma-linolenic acid)	25	5	4.88E-05	0.004431947
GWAScatalog	Bipolar disorder	590	24	5.18E-05	0.004477917
GWAScatalog	Plasma omega-6 polyunsaturated fatty acid levels (linoleic acid)	26	5	5.96E-05	0.004921054
GWAScatalog	Colorectal cancer	134	10	8.02E-05	0.006233979
GWAScatalog	Body mass index	1192	38	8.24E-05	0.006233979
GWAScatalog	Glycerophospholipid levels	15	4	8.72E-05	0.006331228
GWAScatalog	Stearic acid (18:0) levels	17	4	0.000148124	0.010075382
GWAScatalog	Congenital left-sided heart lesions	7	3	0.000149882	0.010075382
GWAScatalog	Carotid plaque burden	33	5	0.000195728	0.012687346
GWAScatalog	Asthma or allergic disease (pleiotropy)	150	10	0.000203994	0.012767197
GWAScatalog	Serum protein levels (sST2)	8	3	0.000236869	0.013027811
GWAScatalog	Bronchial hyperresponsiveness in asthma	8	3	0.000236869	0.013027811
GWAScatalog	Laryngeal squamous cell carcinoma	8	3	0.000236869	0.013027811
GWAScatalog	Vitamin B levels in ischemic stroke	8	3	0.000236869	0.013027811
GWAScatalog	Obesity-related traits	703	25	0.000295243	0.015625268
GWAScatalog	Chronic kidney disease	129	9	0.000301314	0.015625268
GWAScatalog	Testicular germ cell tumor	79	7	0.000334145	0.01684646
GWAScatalog	Blood urea nitrogen levels	133	9	0.000377766	0.018478186
GWAScatalog	Glomerular filtration rate in non diabetics (creatinine)	38	5	0.000386871	0.018478186
GWAScatalog	Estimated glomerular filtration rate	483	19	0.000473238	0.022023785
GWAScatalog	Plasma omega-6 polyunsaturated fatty acid levels (arachidonic acid)	23	4	0.000509562	0.022557431
GWAScatalog	Palmitoleic acid (16:1n-7) levels	23	4	0.000509562	0.022557431
GWAScatalog	Liver enzyme levels (alkaline phosphatase)	24	4	0.000603553	0.026082128
GWAScatalog	Coronary artery disease	418	17	0.000644276	0.02719442
GWAScatalog	General risk tolerance (MTAG)	246	12	0.000860276	0.035486381
GWAScatalog	Smoking initiation	46	5	0.000948401	0.03825217
GWAScatalog	Visceral fat	69	6	0.000982221	0.03875503
GWAScatalog	Homocysteine levels	13	3	0.001137503	0.043926974
GWAScatalog	Alcohol use disorder (total score)	29	4	0.001264045	0.046934932
GWAScatalog	Glaucoma	49	5	0.001267114	0.046934932
GWAScatalog	Mean platelet volume	224	11	0.001325951	0.048132013
Chemical_and_Genetic_pertubation	NIKOLSKY_BREAST_CANCER_17Q11_Q21_AMPLICON	132	15	5.23E-09	1.18E-05
Chemical_and_Genetic_pertubation	FARMER_BREAST_CANCER_CLUSTER_8	6	5	7.15E-09	1.18E-05
Chemical_and_Genetic_pertubation	NIKOLSKY_BREAST_CANCER_19Q13.1_AMPLICON	22	5	2.52E-05	0.024494569
Chemical_and_Genetic_pertubation	NIKOLSKY_BREAST_CANCER_1Q21_AMPLICON	37	6	2.97E-05	0.024494569
Chemical_and_Genetic_pertubation	HESS_TARGETS_OF_HOXA9_AND_MEIS1_DN	81	8	5.83E-05	0.038526841
Chemical_and_Genetic_pertubation	KORKOLA_SEMINOMA_UP	43	6	7.16E-05	0.039395145
Chemical_and_Genetic_pertubation	ONKEN_UVEAL_MELANOMA_UP	771	28	8.99E-05	0.04241157
Chemical_and_Genetic_pertubation	SCHAEFFER_PROSTATE_DEVELOPMENT_48HR_DN	396	18	0.000116467	0.042553576
Chemical_and_Genetic_pertubation	VALK_AML_CLUSTER_15	30	5	0.000122398	0.042553576
Chemical_and_Genetic_pertubation	NIKOLSKY_BREAST_CANCER_17Q21_Q25_AMPLICON	329	16	0.000128872	0.042553576
Hallmark_gene_sets	HALLMARK_UV_RESPONSE_DN	144	10	0.000146028	0.007301393
Immunologic_signatures	GSE14699_NAIVE_VS_DELETIONAL_TOLERANCE_CD8_TCELL_UP	172	14	1.11E-06	0.005385371
Positional_gene_sets	chr1q21	218	27	3.75E-16	1.12E-13
Positional_gene_sets	chr17q12	99	17	5.60E-13	8.37E-11
Positional_gene_sets	chr5q12	29	7	3.65E-07	3.64E-05
Positional_gene_sets	chr8q13	33	7	9.44E-07	7.05E-05
Positional_gene_sets	chr6q15	24	5	3.96E-05	0.002368313
Positional_gene_sets	chr11p14	21	4	0.000353514	0.017616781
Positional_gene_sets	chr14q22	46	5	0.000948401	0.040510267
Positional_gene_sets	chr15q13	29	4	0.001264045	0.047243691
Positional_gene_sets	chr17q21	297	13	0.001429968	0.047506714
Curated_gene_sets	NIKOLSKY_BREAST_CANCER_17Q11_Q21_AMPLICON	132	15	5.23E-09	1.97E-05
Curated_gene_sets	FARMER_BREAST_CANCER_CLUSTER_8	6	5	7.15E-09	1.97E-05
Curated_gene_sets	NIKOLSKY_BREAST_CANCER_19Q13.1_AMPLICON	22	5	2.52E-05	0.040806972
Curated_gene_sets	NIKOLSKY_BREAST_CANCER_1Q21_AMPLICON	37	6	2.97E-05	0.040806972
microRNA_targets	CTTTGTA_MIR524	434	22	3.72E-06	0.00082285
TF_targets	RREB1_01	210	16	4.62E-07	0.000282006
TF_targets	AACTTT_UNKNOWN	1908	56	1.60E-05	0.003715063
TF_targets	FAC1_01	219	14	1.83E-05	0.003715063
TF_targets	CTTTGA_LEF1_Q2	1214	38	0.000120248	0.015161474
TF_targets	PAX2_02	262	14	0.000127818	0.015161474
TF_targets	TCANNTGAY_SREBP1_01	479	20	0.000155131	0.015161474
TF_targets	YATTNATC_UNKNOWN	373	17	0.000173984	0.015161474
TF_targets	AP4_Q6	224	12	0.00037511	0.023579383
TF_targets	CATTGTYY_SOX9_B1	363	16	0.000389095	0.023579383
TF_targets	PIT1_Q6	230	12	0.000475631	0.023579383
TF_targets	OCT1_Q6	264	13	0.000484924	0.023579383
TF_targets	AML_Q6	264	13	0.000484924	0.023579383
TF_targets	AP4_Q5	265	13	0.000502511	0.023579383
TF_targets	CRX_Q4	273	13	0.000663689	0.028455386
TF_targets	GGAMTNNNNNTCCY_UNKNOWN	116	8	0.000699723	0.028455386
TF_targets	GGATTA_PITX2_Q2	583	21	0.000760887	0.029008812
TF_targets	HNF1_Q6	247	12	0.000891104	0.031974925
TF_targets	NFKB_Q6	254	12	0.001133756	0.036685398
TF_targets	AP4_Q6_01	255	12	0.001172521	0.036685398
TF_targets	TGATTTRY_GFI1_01	292	13	0.001228126	0.036685398
TF_targets	CART1_01	224	11	0.001325951	0.036685398
TF_targets	SRY_01	224	11	0.001325951	0.036685398
TF_targets	OCT1_06	260	12	0.00138322	0.036685398
TF_targets	CAGNYGKNAAA_UNKNOWN	76	6	0.001626669	0.039084077
TF_targets	SPZ1_01	230	11	0.001636432	0.039084077
TF_targets	LYF1_01	267	12	0.001729951	0.039084077
TF_targets	OCT1_Q5_01	267	12	0.001729951	0.039084077
TF_targets	CDPCR3HD_01	235	11	0.001938459	0.04077448
TF_targets	HNF6_Q6	235	11	0.001938459	0.04077448
TF_targets	EVI1_05	171	9	0.002240419	0.044387516
TF_targets	EN1_01	109	7	0.002255759	0.044387516
TF_targets	GATA1_04	242	11	0.002436115	0.04522163
TF_targets	AHRARNT_01	141	8	0.002446416	0.04522163
TF_targets	TATA_C	280	12	0.002563071	0.045906081
TF_targets	YCATTAA_UNKNOWN	560	19	0.002633955	0.045906081
TF_targets	MEIS1_01	246	11	0.00276399	0.046834267
TF_targets	CCCNNGGGAR_OLF1_01	323	13	0.002975267	0.048700896
TF_targets	RAAGNYNNCTTY_UNKNOWN	146	8	0.003033826	0.048700896
