## Supplementary Table 3 for "1,000 ancient genomes uncover 10,000 years of natural selection in Europe"

Category	GeneSet	N_genes	N_overlap	p	adjP
GO_bp	GO_PEPTIDE_CROSS_LINKING	60	10	1.56E-09	1.15E-05
GWAScatalog	Autism spectrum disorder or schizophrenia	474	26	4.90E-11	8.90E-08
GWAScatalog	Progranulin levels	6	5	1.17E-09	1.06E-06
GWAScatalog	Nonunion in individuals with fractures	28	6	6.74E-07	0.000407887
GWAScatalog	Asthma or allergic disease (pleiotropy)	150	11	1.38E-06	0.000628246
GWAScatalog	Black vs. red hair color	6	3	2.96E-05	0.008952586
GWAScatalog	Black vs. blond hair color	6	3	2.96E-05	0.008952586
GWAScatalog	Chronic obstructive pulmonary disease or resting heart rate (pleiotropy)	61	6	7.23E-05	0.013440861
GWAScatalog	Eye color (brightness)	8	3	8.15E-05	0.013440861
GWAScatalog	Skin colour saturation	8	3	8.15E-05	0.013440861
GWAScatalog	Eye color traits	8	3	8.15E-05	0.013440861
GWAScatalog	Eye color (saturation)	8	3	8.15E-05	0.013440861
GWAScatalog	Lung cancer	157	9	8.94E-05	0.013527378
GWAScatalog	Skin pigmentation traits	9	3	0.000121149	0.01467915
GWAScatalog	Skin, hair and eye pigmentation (multivariate analysis)	9	3	0.000121149	0.01467915
GWAScatalog	Psoriasis	128	8	0.000121315	0.01467915
GWAScatalog	Allergic disease (asthma, hay fever or eczema)	258	11	0.000213904	0.024264755
GWAScatalog	Eye color	11	3	0.000233936	0.024601484
GWAScatalog	Lung cancer in ever smokers	107	7	0.000243982	0.024601484
GWAScatalog	Plantar warts	3	2	0.000395056	0.037738254
GWAScatalog	Myocardial infarction (early onset)	14	3	0.000503026	0.04564965
GO_cc	GO_CORNIFIED_ENVELOPE	64	10	3.02E-09	3.02E-06
Positional_gene_sets	chr1p13	115	10	8.90E-07	0.000266011
Positional_gene_sets	chr11q22	53	7	2.44E-06	0.000364965
Positional_gene_sets	chr6p21	179	11	7.69E-06	0.000766408
Positional_gene_sets	chr16q13	26	5	1.06E-05	0.000791008
Positional_gene_sets	chr16q23	52	6	2.89E-05	0.001729351
Positional_gene_sets	chr1q21	218	10	0.000230861	0.011504566
Positional_gene_sets	chr5p13	58	5	0.000546199	0.022837659
Positional_gene_sets	chr9q32	34	4	0.000611041	0.022837659
Positional_gene_sets	chr1q42	97	6	0.000912786	0.030324782
Positional_gene_sets	chr6p22	147	7	0.001617198	0.048354226
Curated_gene_sets	REACTOME_FORMATION_OF_THE_CORNIFIED_ENVELOPE	128	10	2.38E-06	0.013073776
Reactome	REACTOME_FORMATION_OF_THE_CORNIFIED_ENVELOPE	128	10	2.38E-06	0.00356255
Canonical_Pathways	REACTOME_FORMATION_OF_THE_CORNIFIED_ENVELOPE	128	10	2.38E-06	0.005226183
