## Supplementary Table 4 for "1,000 ancient genomes uncover 10,000 years of natural selection in Europe"

Category	GeneSet	N_genes	N_overlap	p	adjP
GWAScatalog	Retinal vascular caliber	18	8	1.81E-13	2.82E-10
GWAScatalog	Alcohol dependence symptom count	19	8	3.11E-13	2.82E-10
GWAScatalog	Response to alcohol consumption (flushing response)	13	7	1.10E-12	6.68E-10
GWAScatalog	Plasma omega-3 polyunsaturated fatty acid level (eicosapentaenoic acid)	16	7	7.24E-12	3.28E-09
GWAScatalog	Red blood cell fatty acid levels	17	7	1.22E-11	3.70E-09
GWAScatalog	Alcohol consumption (max-drinks)	17	7	1.22E-11	3.70E-09
GWAScatalog	Plasma omega-3 polyunsaturated fatty acid levels (alphalinolenic acid)	10	6	2.06E-11	5.26E-09
GWAScatalog	Body mass index	1192	32	2.32E-11	5.26E-09
GWAScatalog	Plasma omega-3 polyunsaturated fatty acid levels (docosapentaenoic acid)	19	7	3.13E-11	6.32E-09
GWAScatalog	Helicobacter pylori serologic status	7	5	3.12E-10	5.66E-08
GWAScatalog	Plasma omega-6 polyunsaturated fatty acid levels (adrenic acid)	15	6	4.77E-10	7.88E-08
GWAScatalog	Dietary macronutrient intake	8	5	8.27E-10	1.25E-07
GWAScatalog	Crohn's disease	597	21	9.44E-10	1.32E-07
GWAScatalog	Hematocrit	128	11	1.46E-09	1.90E-07
GWAScatalog	Hemoglobin concentration	104	10	2.80E-09	3.38E-07
GWAScatalog	Inflammatory bowel disease	637	21	3.00E-09	3.40E-07
GWAScatalog	Serum metabolite ratios in chronic kidney disease	20	6	3.59E-09	3.84E-07
GWAScatalog	Low HDL-cholesterol levels	5	4	1.11E-08	1.06E-06
GWAScatalog	Delta-5 desaturase activity response to n3-polyunsaturated fat supplement	5	4	1.11E-08	1.06E-06
GWAScatalog	Coffee consumption	95	9	2.04E-08	1.85E-06
GWAScatalog	Alcohol use disorder (total score)	29	6	4.18E-08	3.36E-06
GWAScatalog	Oleic acid (18:1n-9) levels	15	5	4.26E-08	3.36E-06
GWAScatalog	Glycerophospholipid levels	15	5	4.26E-08	3.36E-06
GWAScatalog	Esophageal cancer	16	5	6.17E-08	4.66E-06
GWAScatalog	Plasma omega-6 polyunsaturated fatty acid levels (dihomo-gamma-linolenic acid)	22	5	3.60E-07	2.61E-05
GWAScatalog	Palmitoleic acid (16:1n-7) levels	23	5	4.57E-07	3.19E-05
GWAScatalog	Plasma omega-6 polyunsaturated fatty acid levels (gamma-linolenic acid)	25	5	7.13E-07	4.69E-05
GWAScatalog	Bipolar disorder	590	17	7.27E-07	4.69E-05
GWAScatalog	Asthma (age of onset)	46	6	7.49E-07	4.69E-05
GWAScatalog	Plasma omega-6 polyunsaturated fatty acid levels (linoleic acid)	26	5	8.78E-07	5.31E-05
GWAScatalog	Estimated glomerular filtration rate	483	15	1.37E-06	8.01E-05
GWAScatalog	Mean arterial pressure x alcohol consumption interaction (2df test)	57	6	2.73E-06	0.000154608
GWAScatalog	Hypothyroidism	60	6	3.70E-06	0.000198246
GWAScatalog	Mean arterial pressure	131	8	3.71E-06	0.000198246
GWAScatalog	Colorectal cancer	134	8	4.40E-06	0.000227974
GWAScatalog	Stearic acid (18:0) levels	17	4	4.94E-06	0.000249164
GWAScatalog	Alcohol consumption (drinkers vs non-drinkers)	6	3	6.46E-06	0.000316851
GWAScatalog	Serum metabolite levels	102	7	7.12E-06	0.000336837
GWAScatalog	Asthma (childhood onset)	241	10	7.24E-06	0.000336837
GWAScatalog	Granulocyte count	105	7	8.62E-06	0.000391263
GWAScatalog	Myeloid white cell count	107	7	9.77E-06	0.000431112
GWAScatalog	Male-pattern baldness	250	10	9.98E-06	0.000431112
GWAScatalog	Sum neutrophil eosinophil counts	108	7	1.04E-05	0.000438255
GWAScatalog	Diastolic blood pressure x alcohol consumption interaction (2df test)	72	6	1.08E-05	0.000444589
GWAScatalog	Neutrophil count	154	8	1.23E-05	0.000494215
GWAScatalog	Systemic lupus erythematosus	317	11	1.36E-05	0.000534786
GWAScatalog	Alcohol consumption	22	4	1.48E-05	0.000570977
GWAScatalog	Parkinson's disease	161	8	1.69E-05	0.000640111
GWAScatalog	Plasma omega-6 polyunsaturated fatty acid levels (arachidonic acid)	23	4	1.78E-05	0.000649851
GWAScatalog	Laryngeal squamous cell carcinoma	8	3	1.79E-05	0.000649851
GWAScatalog	C-reactive protein levels or LDL-cholesterol levels (pleiotropy)	24	4	2.12E-05	0.000741631
GWAScatalog	Liver enzyme levels (alkaline phosphatase)	24	4	2.12E-05	0.000741631
GWAScatalog	Systolic blood pressure x alcohol consumption interaction (2df test)	82	6	2.28E-05	0.000767113
GWAScatalog	Bipolar I disorder	82	6	2.28E-05	0.000767113
GWAScatalog	Type 1 diabetes	85	6	2.80E-05	0.000924841
GWAScatalog	Metabolic syndrome	52	5	3.00E-05	0.000973262
GWAScatalog	White blood cell count	184	8	4.41E-05	0.001404191
GWAScatalog	Beta-2 microglubulin plasma levels	2	2	4.79E-05	0.001499416
GWAScatalog	Resting heart rate	138	7	5.08E-05	0.001562221
GWAScatalog	Tanning	11	3	5.19E-05	0.001571399
GWAScatalog	Serum metabolite concentrations in chronic kidney disease	33	4	7.80E-05	0.002319465
GWAScatalog	Asthma or allergic disease (pleiotropy)	150	7	8.61E-05	0.002492068
GWAScatalog	Allergic sensitization	34	4	8.79E-05	0.002492068
GWAScatalog	Diastolic blood pressure x alcohol consumption (light vs heavy) interaction (2df test)	34	4	8.79E-05	0.002492068
GWAScatalog	Blood metabolite levels	156	7	0.000110018	0.003072039
GWAScatalog	Reaction time	39	4	0.000151719	0.004172278
GWAScatalog	Sum basophil neutrophil counts	116	6	0.000159532	0.004321658
GWAScatalog	Moyamoya disease	16	3	0.000171873	0.004587498
GWAScatalog	Cholesterol, total	118	6	0.000175172	0.004607792
GWAScatalog	Multiple sclerosis	225	8	0.000178936	0.004639559
GWAScatalog	Total cholesterol change in response to fenofibrate in statin-treated type 2 diabetes	17	3	0.000207644	0.005308087
GWAScatalog	Primary biliary cirrhosis	44	4	0.000243772	0.006145076
GWAScatalog	Platelet count	304	9	0.000278104	0.006914502
GWAScatalog	LDL cholesterol levels x alcohol consumption (regular vs non-regular drinkers) interaction (2df)	84	5	0.000298692	0.00732602
GWAScatalog	Medication use (agents acting on the renin-angiotensin system)	131	6	0.000308712	0.007470837
GWAScatalog	Metabolic traits	48	4	0.000341995	0.008081233
GWAScatalog	Response to fenofibrate (adiponectin levels)	20	3	0.00034284	0.008081233
GWAScatalog	LDL cholesterol levels x alcohol consumption (drinkers vs non-drinkers) interaction (2df)	87	5	0.00035161	0.008181692
GWAScatalog	Plateletcrit	190	7	0.000369029	0.008478329
GWAScatalog	Sum eosinophil basophil counts	139	6	0.000423985	0.009619155
GWAScatalog	Blood metabolite ratios	51	4	0.000432218	0.009684881
GWAScatalog	Thyroid peroxidase antibody positivity	5	2	0.000472627	0.010461191
GWAScatalog	Mosquito bite size	93	5	0.000478411	0.010461628
GWAScatalog	Hypertension	95	5	0.000527495	0.011198072
GWAScatalog	LDL cholesterol levels	95	5	0.000527495	0.011198072
GWAScatalog	Blond vs. brown/black hair color	145	6	0.000530597	0.011198072
GWAScatalog	Vitamin D levels	24	3	0.000596451	0.012443208
GWAScatalog	Peripheral artery disease	25	3	0.000674355	0.013908567
GWAScatalog	Vitamin D levels (dietary vitamin D intake interaction)	6	2	0.000705711	0.014140538
GWAScatalog	Thyroid peroxidase antibody levels	6	2	0.000705711	0.014140538
GWAScatalog	Red blood cell count	212	7	0.000708975	0.014140538
GWAScatalog	Phospholipid levels (plasma)	26	3	0.000758457	0.014802137
GWAScatalog	Coronary artery calcified atherosclerotic plaque score in type 2 diabetes	26	3	0.000758457	0.014802137
GWAScatalog	Asthma onset (childhood vs adult)	60	4	0.000803716	0.015390865
GWAScatalog	Eosinophil counts	157	6	0.000805582	0.015390865
GWAScatalog	Parental longevity (mother's attained age)	7	2	0.000983496	0.017850459
GWAScatalog	Metabolite levels (lipid measures)	7	2	0.000983496	0.017850459
GWAScatalog	Parental longevity (father's age at death)	7	2	0.000983496	0.017850459
GWAScatalog	Glycemic traits	7	2	0.000983496	0.017850459
GWAScatalog	Beta thalassemia/hemoglobin E disease	7	2	0.000983496	0.017850459
GWAScatalog	LDL cholesterol levels in current drinkers	64	4	0.00102506	0.018251497
GWAScatalog	Allergic rhinitis	110	5	0.001025704	0.018251497
GWAScatalog	Hemoglobin	30	3	0.001160587	0.020451114
GWAScatalog	Serum uric acid levels	114	5	0.001203451	0.020606259
GWAScatalog	Metabolite levels	114	5	0.001203451	0.020606259
GWAScatalog	Mean corpuscular hemoglobin concentration	114	5	0.001203451	0.020606259
GWAScatalog	Vitamin B levels in ischemic stroke	8	2	0.001305361	0.021538457
GWAScatalog	Lung disease severity in cystic fibrosis	8	2	0.001305361	0.021538457
GWAScatalog	Hair morphology traits	8	2	0.001305361	0.021538457
GWAScatalog	Systemic sclerosis (anti-topoisomerase-positive)	8	2	0.001305361	0.021538457
GWAScatalog	Coronary heart disease	70	4	0.001432579	0.023424595
GWAScatalog	Primary sclerosing cholangitis	33	3	0.001536133	0.024702036
GWAScatalog	LDL cholesterol	178	6	0.001537923	0.024702036
GWAScatalog	Skin, hair and eye pigmentation (multivariate analysis)	9	2	0.001670688	0.026456179
GWAScatalog	Self-reported allergy	34	3	0.001676287	0.026456179
GWAScatalog	Hemoglobin levels	36	3	0.001979984	0.030979926
GWAScatalog	Psoriasis	128	5	0.002007924	0.031148568
GWAScatalog	Parental longevity (combined parental age at death)	10	2	0.002078867	0.03197579
GWAScatalog	Medication use (diuretics)	78	4	0.002135575	0.032425327
GWAScatalog	Response to bronchodilator in chronic obstructive pulmonary disease (change in FEV1)	37	3	0.002143823	0.032425327
GWAScatalog	Allergic disease (asthma, hay fever or eczema)	258	7	0.002195634	0.03293451
GWAScatalog	Alanine aminotransferase levels	11	2	0.002529293	0.037628423
GWAScatalog	Neuroticism	138	5	0.002784428	0.041087286
GWAScatalog	Asthma (adult onset)	85	4	0.002920478	0.042747321
GWAScatalog	Rheumatoid arthritis	203	6	0.002972065	0.042842082
GWAScatalog	Nasal polyps	12	2	0.00302137	0.042842082
GWAScatalog	Resting metabolic rate	12	2	0.00302137	0.042842082
GWAScatalog	Esophageal adenocarcinoma	12	2	0.00302137	0.042842082
GWAScatalog	Colorectal cancer or advanced adenoma	86	4	0.003046685	0.042866147
GWAScatalog	Aspartate aminotransferase levels	44	3	0.003527263	0.04887444
GWAScatalog	Elevated serum carcinoembryonic antigen levels	13	2	0.003554505	0.04887444
GWAScatalog	Sarcoidosis	13	2	0.003554505	0.04887444
GWAScatalog	Blood pressure	90	4	0.00358879	0.048974837
Chemical_and_Genetic_pertubation	NIKOLSKY_BREAST_CANCER_12Q13_Q21_AMPLICON	45	11	9.93E-15	3.28E-11
Chemical_and_Genetic_pertubation	TCGA_GLIOBLASTOMA_COPY_NUMBER_UP	72	10	6.93E-11	1.14E-07
Chemical_and_Genetic_pertubation	NIKOLSKY_BREAST_CANCER_5P15_AMPLICON	26	5	8.78E-07	0.000966836
Positional_gene_sets	chr2q21	41	13	7.21E-19	2.16E-16
Positional_gene_sets	chr12q14	41	11	3.17E-15	4.73E-13
Positional_gene_sets	chr12q24	213	14	2.78E-10	2.77E-08
Positional_gene_sets	chr2q22	11	4	7.08E-07	5.29E-05
Positional_gene_sets	chr4p14	29	5	1.56E-06	9.33E-05
Positional_gene_sets	chr5p15	62	6	4.49E-06	0.000223676
Positional_gene_sets	chr17p12	24	3	0.000596451	0.025476991
Curated_gene_sets	NIKOLSKY_BREAST_CANCER_12Q13_Q21_AMPLICON	45	11	9.93E-15	5.47E-11
Curated_gene_sets	TCGA_GLIOBLASTOMA_COPY_NUMBER_UP	72	10	6.93E-11	1.91E-07
Curated_gene_sets	NIKOLSKY_BREAST_CANCER_5P15_AMPLICON	26	5	8.78E-07	0.001610711
Curated_gene_sets	REACTOME_LINOLEIC_ACID_LA_METABOLISM	8	3	1.79E-05	0.02462005
Curated_gene_sets	REACTOME_OAS_ANTIVIRAL_RESPONSE	9	3	2.67E-05	0.029393779
Reactome	REACTOME_LINOLEIC_ACID_LA_METABOLISM	8	3	1.79E-05	0.020024212
Reactome	REACTOME_OAS_ANTIVIRAL_RESPONSE	9	3	2.67E-05	0.020024212
Reactome	REACTOME_ALPHA_LINOLENIC_OMEGA3_AND_LINOLEIC_OMEGA6_ACID_METABOLISM	13	3	8.91E-05	0.044534713
Canonical_Pathways	REACTOME_LINOLEIC_ACID_LA_METABOLISM	8	3	1.79E-05	0.029375078
Canonical_Pathways	REACTOME_OAS_ANTIVIRAL_RESPONSE	9	3	2.67E-05	0.029375078
