## Supplementary Table 5 for "1,000 ancient genomes uncover 10,000 years of natural selection in Europe"

Coefficient	Estimate	Standard deviation	Statistic	P-value	Trait
Intercept	-1.50E-05	4.50E-05	-0.333397585	0.738834357	Ht
PC1	-8.19E-06	4.12E-05	-0.198717883	0.842483533	Ht
PC2	3.58E-05	4.26E-05	0.840358937	0.400707656	Ht
PC3	-1.94E-05	4.30E-05	-0.451629899	0.651535866	Ht
PC4	0.000135381	5.01E-05	2.701565231	0.006901678	Ht
PC5	-0.000229022	5.66E-05	-4.046064572	5.21E-05	Ht
PC6	-2.39E-05	5.07E-05	-0.471845023	0.637037663	Ht
PC7	-2.04E-05	4.87E-05	-0.418187636	0.675810154	Ht
PC8	0.000117821	5.61E-05	2.099275415	0.03579324	Ht
PC9	-0.000119993	5.27E-05	-2.276757226	0.022801241	Ht
PC10	-0.000191727	5.41E-05	-3.542169234	0.000396895	Ht
Intercept	-0.000115595	5.61E-05	-2.058964297	0.03949829	LDLC
PC1	1.13E-05	5.14E-05	0.219362767	0.826367581	LDLC
PC2	3.72E-05	5.32E-05	0.699246139	0.484398618	LDLC
PC3	1.76E-06	5.37E-05	0.032868782	0.973779243	LDLC
PC4	7.75E-06	6.25E-05	0.123987503	0.901325231	LDLC
PC5	0.000100642	7.06E-05	1.424653566	0.15425813	LDLC
PC6	0.000128593	6.33E-05	2.032047983	0.042149443	LDLC
PC7	0.000188194	6.08E-05	3.094658453	0.001970529	LDLC
PC8	-0.000132895	7.00E-05	-1.897270852	0.057792903	LDLC
PC9	7.95E-05	6.58E-05	1.208822652	0.226731685	LDLC
PC10	0.000181133	6.76E-05	2.681298358	0.007334004	LDLC
Intercept	5.54E-05	4.78E-05	1.159315686	0.246328206	ALT
PC1	-2.99E-05	4.38E-05	-0.68245976	0.494948665	ALT
PC2	-7.39E-05	4.52E-05	-1.634188618	0.102220021	ALT
PC3	-2.76E-05	4.57E-05	-0.605025821	0.545162175	ALT
PC4	-8.41E-05	5.32E-05	-1.579123285	0.114308554	ALT
PC5	-7.72E-06	6.01E-05	-0.128387717	0.897842214	ALT
PC6	-8.85E-05	5.39E-05	-1.643181103	0.100346236	ALT
PC7	-2.11E-05	5.18E-05	-0.407124561	0.683916718	ALT
PC8	4.47E-05	5.96E-05	0.749607578	0.453491516	ALT
PC9	-6.66E-05	5.60E-05	-1.189831311	0.23411339	ALT
PC10	0.000115911	5.75E-05	2.016075501	0.043792733	ALT
Intercept	-6.68E-05	5.30E-05	-1.261114111	0.207268456	LYM
PC1	9.64E-05	4.85E-05	1.987604106	0.046856157	LYM
PC2	8.48E-05	5.01E-05	1.690595389	0.090914867	LYM
PC3	2.21E-05	5.06E-05	0.435966637	0.662861166	LYM
PC4	-2.30E-06	5.90E-05	-0.038976703	0.968908982	LYM
PC5	0.00014961	6.66E-05	2.245121003	0.024760897	LYM
PC6	4.62E-05	5.97E-05	0.773142891	0.439438266	LYM
PC7	5.56E-07	5.74E-05	0.009694897	0.992264718	LYM
PC8	3.57E-05	6.61E-05	0.540402441	0.588919819	LYM
PC9	3.73E-05	6.21E-05	0.601106147	0.547769622	LYM
PC10	6.71E-05	6.37E-05	1.05227648	0.29267334	LYM
Intercept	7.65E-05	4.84E-05	1.578739034	0.1143967	MCV
PC1	-3.01E-05	4.44E-05	-0.678647691	0.497361501	MCV
PC2	-7.15E-06	4.59E-05	-0.155902748	0.876109756	MCV
PC3	-2.10E-05	4.63E-05	-0.45412015	0.649742592	MCV
PC4	3.51E-05	5.40E-05	0.649683848	0.515896824	MCV
PC5	-0.000186207	6.09E-05	-3.055476256	0.002247178	MCV
PC6	0.000123145	5.46E-05	2.255837962	0.024081306	MCV
PC7	-8.25E-06	5.25E-05	-0.157168692	0.875111979	MCV
PC8	9.21E-06	6.04E-05	0.152341785	0.878917445	MCV
PC9	-6.51E-05	5.67E-05	-1.147394983	0.251219084	MCV
PC10	2.40E-05	5.83E-05	0.411457904	0.680737018	MCV
Intercept	2.56E-05	4.79E-05	0.535153393	0.592544082	MCHC
PC1	-2.31E-05	4.39E-05	-0.525729446	0.599076486	MCHC
PC2	2.89E-05	4.54E-05	0.637083085	0.524071082	MCHC
PC3	-1.03E-05	4.58E-05	-0.224513998	0.822357488	MCHC
PC4	0.000138449	5.34E-05	2.593520067	0.009500238	MCHC
PC5	8.15E-05	6.03E-05	1.351925544	0.176399882	MCHC
PC6	4.83E-05	5.40E-05	0.893795948	0.371431603	MCHC
PC7	4.93E-06	5.19E-05	0.094926016	0.924373639	MCHC
PC8	-4.56E-05	5.98E-05	-0.763189365	0.44535091	MCHC
PC9	-5.60E-05	5.61E-05	-0.997691953	0.318429346	MCHC
PC10	-2.13E-05	5.77E-05	-0.369045132	0.712094276	MCHC
Intercept	0.000105073	5.09E-05	2.064192131	0.039000132	MCH
PC1	-3.43E-05	4.66E-05	-0.736553689	0.461394229	MCH
PC2	-2.49E-05	4.82E-05	-0.517305258	0.604943363	MCH
PC3	-2.82E-05	4.87E-05	-0.57990621	0.561978187	MCH
PC4	9.26E-05	5.67E-05	1.633709366	0.10232066	MCH
PC5	-8.83E-05	6.41E-05	-1.377920951	0.168228449	MCH
PC6	0.000109769	5.74E-05	1.913176064	0.055726213	MCH
PC7	2.94E-05	5.51E-05	0.532740734	0.594213354	MCH
PC8	-3.17E-05	6.35E-05	-0.49838422	0.618213524	MCH
PC9	-0.000128221	5.96E-05	-2.149929999	0.031561336	MCH
PC10	1.11E-05	6.12E-05	0.181497892	0.855976877	MCH
Intercept	5.56E-05	4.97E-05	1.119222812	0.263045752	MAP
PC1	-3.40E-05	4.55E-05	-0.747321552	0.454869915	MAP
PC2	-6.12E-05	4.70E-05	-1.301465239	0.193099988	MAP
PC3	7.72E-05	4.75E-05	1.625895548	0.103972647	MAP
PC4	-6.22E-05	5.53E-05	-1.124156618	0.260947249	MAP
PC5	4.50E-05	6.25E-05	0.720631008	0.471136982	MAP
PC6	-2.90E-05	5.60E-05	-0.517589535	0.604744965	MAP
PC7	5.52E-05	5.38E-05	1.026910319	0.304463301	MAP
PC8	1.87E-05	6.20E-05	0.302325142	0.762404368	MAP
PC9	4.49E-05	5.82E-05	0.771585886	0.440360181	MAP
PC10	0.000258902	5.97E-05	4.336800846	1.45E-05	MAP
Intercept	-2.61E-05	5.52E-05	-0.472738545	0.636399975	MON
PC1	-3.33E-05	5.06E-05	-0.6588724	0.509978081	MON
PC2	-5.32E-06	5.23E-05	-0.10176126	0.918946226	MON
PC3	0.000106862	5.28E-05	2.024521423	0.042917178	MON
PC4	-0.000114413	6.15E-05	-1.860156909	0.062864046	MON
PC5	0.000152984	6.95E-05	2.202192756	0.027652251	MON
PC6	1.01E-05	6.22E-05	0.162053761	0.871263598	MON
PC7	0.000146135	5.98E-05	2.44352719	0.014544893	MON
PC8	-7.63E-05	6.89E-05	-1.107389879	0.26812605	MON
PC9	-0.000116149	6.47E-05	-1.795484106	0.07257734	MON
PC10	-0.000124183	6.64E-05	-1.869423678	0.061564606	MON
Intercept	-5.77E-05	5.62E-05	-1.026561673	0.304627516	NEU
PC1	-7.86E-05	5.15E-05	-1.526349232	0.126923686	NEU
PC2	2.34E-05	5.32E-05	0.439096543	0.660591816	NEU
PC3	-9.19E-05	5.37E-05	-1.710126976	0.087243153	NEU
PC4	-1.73E-05	6.26E-05	-0.275866213	0.782650965	NEU
PC5	-3.56E-05	7.07E-05	-0.504003131	0.614259448	NEU
PC6	-3.20E-05	6.33E-05	-0.505425443	0.613260325	NEU
PC7	1.45E-05	6.09E-05	0.238347567	0.81161165	NEU
PC8	-0.00012421	7.01E-05	-1.771927415	0.076407351	NEU
PC9	-0.000139045	6.58E-05	-2.11200576	0.034686559	NEU
PC10	-1.07E-05	6.76E-05	-0.157602745	0.874769918	NEU
Intercept	4.09E-05	4.60E-05	0.889953992	0.373491114	PLT
PC1	-3.00E-05	4.21E-05	-0.711950275	0.476495974	PLT
PC2	2.93E-05	4.35E-05	0.672703223	0.501136497	PLT
PC3	1.51E-05	4.40E-05	0.343510353	0.73121473	PLT
PC4	5.16E-05	5.12E-05	1.008551878	0.313190192	PLT
PC5	0.000178837	5.78E-05	3.091631868	0.001990729	PLT
PC6	4.06E-05	5.18E-05	0.783524082	0.433319871	PLT
PC7	-3.78E-05	4.98E-05	-0.759393792	0.447617463	PLT
PC8	7.31E-05	5.74E-05	1.274449895	0.202504742	PLT
PC9	-1.19E-06	5.39E-05	-0.022046525	0.982410854	PLT
PC10	1.03E-05	5.53E-05	0.185758485	0.852634254	PLT
Intercept	1.31E-05	4.78E-05	0.273980932	0.784099413	PP
PC1	-2.90E-05	4.38E-05	-0.6635267	0.506993659	PP
PC2	-8.07E-05	4.52E-05	-1.78453288	0.074337857	PP
PC3	-6.41E-05	4.57E-05	-1.402743484	0.160694103	PP
PC4	-7.37E-05	5.32E-05	-1.385412266	0.165927197	PP
PC5	0.00015507	6.01E-05	2.58018169	0.009875179	PP
PC6	-2.90E-05	5.38E-05	-0.538063029	0.590533828	PP
PC7	5.94E-05	5.17E-05	1.148591602	0.250725093	PP
PC8	-6.50E-05	5.96E-05	-1.091213012	0.275179806	PP
PC9	-0.000168238	5.60E-05	-3.006609614	0.002641948	PP
PC10	0.000178552	5.74E-05	3.109702602	0.001872886	PP
Intercept	4.91E-05	5.16E-05	0.951742168	0.34122832	AST
PC1	-1.71E-05	4.72E-05	-0.362391227	0.717059881	AST
PC2	-3.61E-05	4.88E-05	-0.739796777	0.459423739	AST
PC3	3.25E-05	4.93E-05	0.658863217	0.509983978	AST
PC4	-3.92E-05	5.74E-05	-0.682462076	0.494947201	AST
PC5	1.43E-05	6.49E-05	0.220597001	0.825406346	AST
PC6	-8.94E-05	5.81E-05	-1.538805537	0.123852551	AST
PC7	8.55E-06	5.58E-05	0.153147165	0.878282298	AST
PC8	-4.58E-06	6.43E-05	-0.071195389	0.943242286	AST
PC9	-5.41E-05	6.04E-05	-0.896210714	0.370140761	AST
PC10	9.85E-05	6.20E-05	1.587647044	0.112366946	AST
Intercept	-2.76E-05	4.38E-05	-0.629261753	0.529178057	RBC
PC1	3.18E-05	4.02E-05	0.791878996	0.428431694	RBC
PC2	3.36E-05	4.15E-05	0.808243992	0.418950607	RBC
PC3	-7.71E-07	4.19E-05	-0.018398118	0.985321263	RBC
PC4	0.000102107	4.88E-05	2.09040586	0.036581972	RBC
PC5	-0.000143206	5.52E-05	-2.595590648	0.009443186	RBC
PC6	-9.15E-05	4.94E-05	-1.850964066	0.064175443	RBC
PC7	-1.23E-05	4.75E-05	-0.258958699	0.795667237	RBC
PC8	9.16E-05	5.47E-05	1.675304302	0.093875305	RBC
PC9	-8.92E-05	5.14E-05	-1.736383557	0.08249679	RBC
PC10	-0.000133534	5.28E-05	-2.53103247	0.011373103	RBC
Intercept	5.36E-05	4.93E-05	1.086515392	0.277251675	SBP
PC1	-3.87E-05	4.52E-05	-0.857282214	0.391289437	SBP
PC2	-7.92E-05	4.67E-05	-1.695891196	0.089907248	SBP
PC3	2.03E-05	4.71E-05	0.430998307	0.666469829	SBP
PC4	-7.88E-05	5.49E-05	-1.433852958	0.151614992	SBP
PC5	0.000114406	6.20E-05	1.843876805	0.065201818	SBP
PC6	-3.73E-05	5.56E-05	-0.670857392	0.50231176	SBP
PC7	6.30E-05	5.34E-05	1.179528314	0.238188554	SBP
PC8	-2.05E-06	6.15E-05	-0.033351094	0.973394626	SBP
PC9	-5.29E-05	5.78E-05	-0.915633712	0.359859582	SBP
PC10	0.000255417	5.93E-05	4.308881079	1.64E-05	SBP
Intercept	8.76E-05	3.46E-05	2.52986662	0.011410961	sCr
PC1	7.01E-05	3.17E-05	2.210495838	0.02707132	sCr
PC2	-2.57E-05	3.28E-05	-0.784286767	0.432872316	sCr
PC3	-9.05E-05	3.31E-05	-2.734491322	0.006247943	sCr
PC4	-8.14E-05	3.86E-05	-2.111721275	0.034710967	sCr
PC5	0.000100845	4.36E-05	2.31470964	0.02062932	sCr
PC6	-4.90E-05	3.90E-05	-1.255120302	0.209435808	sCr
PC7	-1.24E-05	3.75E-05	-0.330004839	0.741396474	sCr
PC8	-3.59E-06	4.32E-05	-0.08310289	0.933769769	sCr
PC9	-4.09E-05	4.06E-05	-1.008449068	0.313239523	sCr
PC10	-1.14E-05	4.17E-05	-0.274662948	0.783575339	sCr
Intercept	0.000160535	5.01E-05	3.202642213	0.001361835	TG
PC1	0.000114934	4.59E-05	2.503113188	0.012311003	TG
PC2	-1.10E-05	4.75E-05	-0.231751304	0.816731297	TG
PC3	-4.86E-05	4.79E-05	-1.014083842	0.310543347	TG
PC4	2.68E-05	5.58E-05	0.480786238	0.630668689	TG
PC5	8.62E-05	6.31E-05	1.365918483	0.171965301	TG
PC6	2.81E-06	5.65E-05	0.049707758	0.960355298	TG
PC7	9.09E-06	5.43E-05	0.16736554	0.86708252	TG
PC8	3.95E-05	6.25E-05	0.631863975	0.527476118	TG
PC9	0.00014786	5.87E-05	2.517785322	0.011809906	TG
PC10	0.000223473	6.03E-05	3.705035443	0.000211389	TG
Intercept	-3.35E-05	5.24E-05	-0.639724174	0.522352294	TC
PC1	-1.73E-05	4.80E-05	-0.359340269	0.719340738	TC
PC2	-5.44E-06	4.96E-05	-0.109567072	0.91275278	TC
PC3	-4.90E-05	5.01E-05	-0.978496913	0.327829195	TC
PC4	7.38E-05	5.84E-05	1.264486009	0.206056359	TC
PC5	3.35E-05	6.60E-05	0.507671887	0.611683741	TC
PC6	0.000128158	5.91E-05	2.169021358	0.030081636	TC
PC7	4.95E-05	5.68E-05	0.870891956	0.38381366	TC
PC8	2.32E-05	6.54E-05	0.35398682	0.723348943	TC
PC9	-4.48E-05	6.14E-05	-0.729143783	0.465914132	TC
PC10	2.29E-05	6.31E-05	0.363427399	0.716285825	TC
Intercept	-0.000144546	5.32E-05	-2.714630536	0.006635253	TBil
PC1	-0.000100407	4.88E-05	-2.058605406	0.039532686	TBil
PC2	4.75E-05	5.04E-05	0.943033729	0.345664207	TBil
PC3	3.46E-05	5.09E-05	0.679236884	0.496988164	TBil
PC4	4.02E-05	5.93E-05	0.677556384	0.498053391	TBil
PC5	-0.000177484	6.70E-05	-2.648969389	0.008074074	TBil
PC6	-0.000142354	6.00E-05	-2.371865156	0.017699008	TBil
PC7	-0.000135866	5.77E-05	-2.355573763	0.018494594	TBil
PC8	0.000134261	6.64E-05	2.020951815	0.043285403	TBil
PC9	-0.000128579	6.24E-05	-2.061057518	0.039298183	TBil
PC10	-0.000445182	6.41E-05	-6.948435222	3.70E-12	TBil
Intercept	6.20E-05	4.24E-05	1.46411924	0.143162139	UA
PC1	5.05E-05	3.88E-05	1.301195988	0.19319211	UA
PC2	-9.43E-05	4.01E-05	-2.35039133	0.018754155	UA
PC3	-2.22E-05	4.05E-05	-0.54923607	0.582843754	UA
PC4	-6.52E-05	4.72E-05	-1.38235057	0.16686484	UA
PC5	2.21E-05	5.33E-05	0.41498808	0.678150846	UA
PC6	1.18E-05	4.78E-05	0.24712084	0.80481483	UA
PC7	1.87E-06	4.59E-05	0.040830192	0.96743129	UA
PC8	-3.46E-05	5.29E-05	-0.653706525	0.513301265	UA
PC9	-9.35E-05	4.96E-05	-1.884475836	0.059501348	UA
PC10	-3.64E-05	5.10E-05	-0.714188171	0.475111237	UA
Intercept	-7.65E-05	4.93E-05	-1.553004841	0.120422751	TP
PC1	-2.70E-07	4.51E-05	-0.005974588	0.995233	TP
PC2	9.29E-05	4.67E-05	1.990768049	0.046507057	TP
PC3	1.43E-06	4.71E-05	0.030369384	0.975772476	TP
PC4	3.72E-05	5.49E-05	0.677890751	0.497841348	TP
PC5	-0.000153396	6.20E-05	-2.47362041	0.013375575	TP
PC6	9.05E-05	5.55E-05	1.628654337	0.103386984	TP
PC7	-9.05E-06	5.34E-05	-0.169492414	0.865409423	TP
PC8	1.02E-05	6.15E-05	0.166171772	0.868021855	TP
PC9	-1.10E-05	5.77E-05	-0.189913163	0.849377272	TP
PC10	-0.000161233	5.93E-05	-2.718992842	0.006548378	TP
Intercept	2.42E-06	4.68E-05	0.051756437	0.958722793	WBC
PC1	-5.12E-05	4.29E-05	-1.194343499	0.232344321	WBC
PC2	-3.39E-06	4.43E-05	-0.076453641	0.939058233	WBC
PC3	-3.69E-05	4.48E-05	-0.823302072	0.410336715	WBC
PC4	3.53E-05	5.22E-05	0.676386144	0.498795894	WBC
PC5	-1.14E-05	5.89E-05	-0.194149249	0.846059116	WBC
PC6	-3.36E-05	5.28E-05	-0.635634074	0.52501531	WBC
PC7	3.01E-06	5.07E-05	0.059260479	0.952744668	WBC
PC8	-4.91E-05	5.84E-05	-0.839849984	0.400992994	WBC
PC9	-6.13E-05	5.49E-05	-1.117553903	0.263758221	WBC
PC10	3.60E-05	5.64E-05	0.638331192	0.523258468	WBC
Intercept	6.52E-05	4.79E-05	1.362099371	0.173167276	BMI
PC1	-1.11E-05	4.39E-05	-0.253269017	0.800060463	BMI
PC2	-3.66E-05	4.53E-05	-0.807939763	0.419125729	BMI
PC3	-9.74E-05	4.58E-05	-2.128129715	0.033326926	BMI
PC4	-3.69E-05	5.33E-05	-0.692480819	0.48863582	BMI
PC5	0.000210636	6.03E-05	3.495901625	0.000472513	BMI
PC6	-0.000157021	5.40E-05	-2.909189175	0.00362387	BMI
PC7	2.40E-05	5.19E-05	0.461917164	0.64414097	BMI
PC8	-0.000108736	5.97E-05	-1.820240257	0.068723155	BMI
PC9	0.000104955	5.61E-05	1.870950557	0.061352647	BMI
PC10	5.65E-05	5.76E-05	0.980810689	0.326686685	BMI
Intercept	-2.48E-05	5.42E-05	-0.458195186	0.646812461	BAS
PC1	9.25E-05	4.96E-05	1.863822075	0.06234741	BAS
PC2	2.20E-05	5.13E-05	0.428744616	0.668109313	BAS
PC3	9.37E-05	5.18E-05	1.808499542	0.070529521	BAS
PC4	-8.85E-05	6.04E-05	-1.465412559	0.142809161	BAS
PC5	-8.17E-06	6.82E-05	-0.119814824	0.904629898	BAS
PC6	6.06E-05	6.11E-05	0.992589937	0.320910417	BAS
PC7	-8.30E-05	5.87E-05	-1.413368219	0.157548245	BAS
PC8	7.49E-05	6.76E-05	1.107580212	0.268043804	BAS
PC9	-4.09E-05	6.35E-05	-0.644831025	0.519037055	BAS
PC10	-1.08E-05	6.52E-05	-0.166047325	0.868119789	BAS
Intercept	0.000126275	4.60E-05	2.745991283	0.0060331	BUN
PC1	5.89E-05	4.21E-05	1.398235189	0.16204321	BUN
PC2	-7.40E-05	4.35E-05	-1.698866581	0.089345085	BUN
PC3	4.59E-05	4.40E-05	1.044032291	0.296471067	BUN
PC4	5.48E-05	5.12E-05	1.06960452	0.28479799	BUN
PC5	-0.000102212	5.79E-05	-1.766404958	0.077328679	BUN
PC6	2.68E-05	5.18E-05	0.517733683	0.604644374	BUN
PC7	-4.10E-05	4.98E-05	-0.823786572	0.410061318	BUN
PC8	-2.34E-05	5.74E-05	-0.407765279	0.68344622	BUN
PC9	0.000205717	5.39E-05	3.81825031	0.000134421	BUN
PC10	3.08E-05	5.53E-05	0.55680493	0.577661019	BUN
Intercept	6.39E-05	3.98E-05	1.60864077	0.107695685	BW
PC1	1.20E-05	3.64E-05	0.330351734	0.741134376	BW
PC2	-2.20E-05	3.76E-05	-0.58358289	0.559501296	BW
PC3	-0.000107738	3.80E-05	-2.834639115	0.004587972	BW
PC4	8.54E-06	4.43E-05	0.192771978	0.847137645	BW
PC5	0.000171571	5.00E-05	3.429987085	0.000603669	BW
PC6	-0.000133318	4.48E-05	-2.975261838	0.002927556	BW
PC7	7.83E-05	4.31E-05	1.818173488	0.069038351	BW
PC8	-5.37E-05	4.96E-05	-1.083255471	0.278695682	BW
PC9	5.86E-05	4.66E-05	1.25804314	0.208376872	BW
PC10	1.82E-06	4.78E-05	0.038021967	0.969670186	BW
Intercept	0.000120166	5.90E-05	2.037844744	0.041566104	Ca
PC1	1.49E-05	5.40E-05	0.275771471	0.782723736	Ca
PC2	-4.48E-05	5.58E-05	-0.802337932	0.422357972	Ca
PC3	-3.63E-05	5.64E-05	-0.643077706	0.52017404	Ca
PC4	-1.86E-05	6.57E-05	-0.283433462	0.776844724	Ca
PC5	-0.000217231	7.42E-05	-2.92776375	0.003414281	Ca
PC6	0.000171655	6.65E-05	2.582638468	0.009805145	Ca
PC7	-5.11E-05	6.39E-05	-0.799382274	0.42406925	Ca
PC8	-8.38E-05	7.36E-05	-1.13905079	0.254682637	Ca
PC9	-0.000189743	6.91E-05	-2.746288155	0.006027643	Ca
PC10	-9.20E-06	7.09E-05	-0.12966929	0.896828144	Ca
Intercept	3.58E-05	5.34E-05	0.669786857	0.502994051	CRP
PC1	1.12E-05	4.89E-05	0.228690162	0.819109856	CRP
PC2	-0.000137274	5.06E-05	-2.715511984	0.006617616	CRP
PC3	-6.53E-06	5.10E-05	-0.127954062	0.89818539	CRP
PC4	2.98E-05	5.95E-05	0.501349798	0.616125234	CRP
PC5	-2.67E-05	6.72E-05	-0.39784797	0.690742462	CRP
PC6	5.05E-05	6.02E-05	0.838664219	0.401658252	CRP
PC7	3.94E-05	5.78E-05	0.680981303	0.495883706	CRP
PC8	0.000140861	6.66E-05	2.114880011	0.034440778	CRP
PC9	-7.02E-05	6.25E-05	-1.121910084	0.261901331	CRP
PC10	4.35E-05	6.42E-05	0.677065541	0.498364754	CRP
Intercept	5.92E-05	4.88E-05	1.214173751	0.224682082	DBP
PC1	-1.88E-05	4.47E-05	-0.420087299	0.674421901	DBP
PC2	-4.08E-05	4.62E-05	-0.883668919	0.376875482	DBP
PC3	0.000108855	4.66E-05	2.333576684	0.01961838	DBP
PC4	-3.50E-05	5.43E-05	-0.644554814	0.519216086	DBP
PC5	-1.48E-05	6.14E-05	-0.241872033	0.808879442	DBP
PC6	-3.42E-05	5.50E-05	-0.621705818	0.534135671	DBP
PC7	4.10E-05	5.28E-05	0.776759272	0.437301259	DBP
PC8	3.90E-05	6.09E-05	0.64135827	0.521290298	DBP
PC9	0.000130171	5.72E-05	2.277410292	0.022762249	DBP
PC10	0.000194104	5.87E-05	3.309497114	0.000934718	DBP
Intercept	-0.000146327	4.94E-05	-2.961998636	0.003056667	ALP
PC1	-2.14E-05	4.53E-05	-0.473060005	0.636170622	ALP
PC2	1.91E-05	4.68E-05	0.408666109	0.682784922	ALP
PC3	6.21E-06	4.72E-05	0.131453454	0.89541667	ALP
PC4	-6.14E-06	5.50E-05	-0.11155701	0.911174715	ALP
PC5	-2.77E-06	6.22E-05	-0.044568502	0.964451271	ALP
PC6	-4.88E-05	5.57E-05	-0.876562152	0.380725019	ALP
PC7	-5.09E-05	5.35E-05	-0.950667766	0.341773617	ALP
PC8	9.11E-05	6.16E-05	1.478301191	0.139327948	ALP
PC9	-6.55E-05	5.79E-05	-1.131522795	0.257835777	ALP
PC10	5.60E-05	5.94E-05	0.942489264	0.345942761	ALP
Intercept	-4.85E-05	5.06E-05	-0.9578161	0.338156065	Alb
PC1	1.44E-05	4.63E-05	0.311435283	0.755469893	Alb
PC2	0.000103019	4.79E-05	2.150715926	0.031499212	Alb
PC3	-9.42E-05	4.84E-05	-1.947782947	0.051441623	Alb
PC4	8.42E-05	5.64E-05	1.494090532	0.135152729	Alb
PC5	-0.000118064	6.37E-05	-1.854807349	0.063624461	Alb
PC6	0.000129363	5.70E-05	2.26869634	0.023287316	Alb
PC7	1.55E-05	5.48E-05	0.282426493	0.777616646	Alb
PC8	-3.29E-05	6.31E-05	-0.521656034	0.601910124	Alb
PC9	-7.16E-05	5.93E-05	-1.207754291	0.227142486	Alb
PC10	-0.000206671	6.09E-05	-3.395504034	0.000685089	Alb
Intercept	0.000124239	6.11E-05	2.034847749	0.041866838	EOS
PC1	7.96E-05	5.59E-05	1.424061936	0.154429306	EOS
PC2	-3.25E-05	5.78E-05	-0.561921956	0.574169501	EOS
PC3	7.70E-05	5.84E-05	1.319768406	0.186913091	EOS
PC4	-0.00011094	6.80E-05	-1.630934957	0.102904814	EOS
PC5	-6.39E-05	7.68E-05	-0.831749583	0.405550792	EOS
PC6	-7.13E-05	6.88E-05	-1.035738701	0.300324674	EOS
PC7	-4.20E-05	6.61E-05	-0.634658421	0.525651572	EOS
PC8	-2.50E-05	7.62E-05	-0.328167658	0.742785068	EOS
PC9	-0.0002482	7.15E-05	-3.469298363	0.000521873	EOS
PC10	9.05E-05	7.35E-05	1.232143262	0.217896281	EOS
Intercept	-7.74E-06	4.63E-05	-0.167276488	0.867152586	Glucose
PC1	-4.53E-05	4.24E-05	-1.069739168	0.284737362	Glucose
PC2	2.30E-05	4.38E-05	0.525699972	0.599096968	Glucose
PC3	-1.34E-06	4.42E-05	-0.030289847	0.975835909	Glucose
PC4	-0.000134197	5.15E-05	-2.603805525	0.009219838	Glucose
PC5	0.000126078	5.82E-05	2.165755181	0.030330475	Glucose
PC6	4.53E-05	5.21E-05	0.86802479	0.38538127	Glucose
PC7	8.37E-05	5.01E-05	1.670699224	0.094781866	Glucose
PC8	1.08E-05	5.77E-05	0.186480737	0.852067876	Glucose
PC9	5.04E-05	5.42E-05	0.928972734	0.352903764	Glucose
PC10	7.70E-05	5.57E-05	1.383935267	0.166379031	Glucose
Intercept	-1.92E-05	4.57E-05	-0.420452935	0.674154825	GGT
PC1	7.52E-05	4.19E-05	1.794987556	0.07265642	GGT
PC2	-5.98E-05	4.33E-05	-1.381813443	0.167029744	GGT
PC3	9.34E-05	4.37E-05	2.13664071	0.032627817	GGT
PC4	0.000119992	5.09E-05	2.355536556	0.018496446	GGT
PC5	-4.20E-05	5.75E-05	-0.730372034	0.465163226	GGT
PC6	-0.000140096	5.15E-05	-2.718214736	0.006563799	GGT
PC7	-0.0001745	4.95E-05	-3.523016932	0.000426711	GGT
PC8	9.61E-05	5.71E-05	1.684411636	0.092102906	GGT
PC9	-1.61E-05	5.36E-05	-0.300176966	0.764042326	GGT
PC10	0.000104235	5.50E-05	1.894456239	0.058165182	GGT
Intercept	2.62E-05	2.65E-05	0.985470225	0.324393732	Hei
PC1	2.55E-05	2.43E-05	1.048652285	0.294338801	Hei
PC2	1.42E-05	2.51E-05	0.564479399	0.572428226	Hei
PC3	-3.94E-05	2.54E-05	-1.55156973	0.120765984	Hei
PC4	8.49E-05	2.96E-05	2.869815712	0.004107321	Hei
PC5	-2.22E-05	3.34E-05	-0.663830122	0.506799418	Hei
PC6	-1.51E-05	2.99E-05	-0.505952656	0.612890158	Hei
PC7	8.81E-05	2.88E-05	3.064470882	0.002180696	Hei
PC8	8.32E-05	3.31E-05	2.510882501	0.012043359	Hei
PC9	-1.46E-05	3.11E-05	-0.468975625	0.639087308	Hei
PC10	-8.03E-05	3.19E-05	-2.516138468	0.011865235	Hei
Intercept	-1.62E-05	5.67E-05	-0.285271734	0.775436111	HDLC
PC1	-0.000194872	5.19E-05	-3.753234474	0.000174592	HDLC
PC2	-3.57E-06	5.37E-05	-0.066600757	0.946899575	HDLC
PC3	5.18E-05	5.42E-05	0.95630915	0.338916633	HDLC
PC4	-5.53E-05	6.31E-05	-0.875193385	0.381469205	HDLC
PC5	-8.97E-05	7.13E-05	-1.25783861	0.208450846	HDLC
PC6	-1.69E-06	6.39E-05	-0.026472363	0.97888059	HDLC
PC7	-5.02E-05	6.14E-05	-0.817168284	0.41383274	HDLC
PC8	0.00029697	7.07E-05	4.19948419	2.68E-05	HDLC
PC9	-7.12E-05	6.64E-05	-1.071806911	0.2838074	HDLC
PC10	-0.000120617	6.82E-05	-1.768496204	0.076978731	HDLC
Intercept	2.63E-05	4.85E-05	0.541204434	0.588366976	HbA1c
PC1	2.29E-05	4.45E-05	0.515065394	0.606507602	HbA1c
PC2	-4.52E-05	4.59E-05	-0.984716559	0.324763899	HbA1c
PC3	4.72E-05	4.64E-05	1.016601406	0.309343686	HbA1c
PC4	3.90E-05	5.41E-05	0.721983595	0.470304976	HbA1c
PC5	-4.58E-05	6.11E-05	-0.749527598	0.453539702	HbA1c
PC6	-0.000166116	5.47E-05	-3.036927039	0.002390183	HbA1c
PC7	-0.000137876	5.26E-05	-2.622983173	0.008716681	HbA1c
PC8	-0.000120981	6.05E-05	-1.998262049	0.045688918	HbA1c
PC9	3.10E-06	5.69E-05	0.054541293	0.956503937	HbA1c
PC10	-1.92E-05	5.84E-05	-0.329423978	0.741835415	HbA1c
