## Supplementary Table 6 for "1,000 ancient genomes uncover 10,000 years of natural selection in Europe"

Coefficient	Estimate	Standard deviation	Statistic	P-value	Trait
Intercept	-1.14E-05	1.81E-05	-0.629745774	0.52886128	Ht
PC1	-2.96E-06	1.65E-05	-0.1788471	0.85805785	Ht
PC2	1.21E-05	1.71E-05	0.709078764	0.478276004	Ht
PC3	2.91E-05	1.73E-05	1.686234882	0.09175133	Ht
PC4	-8.93E-05	2.01E-05	-4.438990205	9.04E-06	Ht
PC5	0.000153201	2.27E-05	6.742563768	1.56E-11	Ht
PC6	4.29E-05	2.04E-05	2.10849579	0.034988732	Ht
PC7	4.62E-06	1.96E-05	0.236450781	0.813083014	Ht
PC8	-8.98E-05	2.25E-05	-3.986703301	6.70E-05	Ht
PC9	4.19E-06	2.12E-05	0.198000751	0.843044574	Ht
PC10	0.000140263	2.17E-05	6.455581462	1.08E-10	Ht
Intercept	5.41E-05	2.21E-05	2.442962549	0.014567669	LDLC
PC1	-2.17E-05	2.03E-05	-1.068423394	0.285330199	LDLC
PC2	5.23E-05	2.10E-05	2.49699195	0.01252557	LDLC
PC3	-5.95E-05	2.12E-05	-2.814173516	0.004890516	LDLC
PC4	3.21E-05	2.47E-05	1.302929705	0.192599494	LDLC
PC5	4.28E-05	2.78E-05	1.537421189	0.124190974	LDLC
PC6	-5.84E-05	2.49E-05	-2.34125856	0.019219329	LDLC
PC7	-5.60E-05	2.40E-05	-2.335793544	0.019502485	LDLC
PC8	7.44E-05	2.76E-05	2.694287977	0.007054207	LDLC
PC9	-2.97E-05	2.59E-05	-1.14486706	0.252264901	LDLC
PC10	-8.00E-05	2.66E-05	-3.00605576	0.002646765	LDLC
Intercept	1.13E-05	1.90E-05	0.593145355	0.553084207	ALT
PC1	-8.03E-06	1.74E-05	-0.461700015	0.644296705	ALT
PC2	5.50E-06	1.80E-05	0.305787993	0.759766226	ALT
PC3	1.47E-05	1.81E-05	0.81067061	0.417555327	ALT
PC4	-2.31E-05	2.11E-05	-1.093944932	0.273979774	ALT
PC5	5.19E-05	2.39E-05	2.174469895	0.029670434	ALT
PC6	8.25E-05	2.14E-05	3.855970501	0.000115289	ALT
PC7	5.01E-05	2.06E-05	2.437384383	0.014794367	ALT
PC8	-7.43E-05	2.37E-05	-3.138894029	0.001695988	ALT
PC9	-1.36E-06	2.22E-05	-0.061352313	0.951078659	ALT
PC10	-8.88E-05	2.28E-05	-3.88930886	0.000100546	ALT
Intercept	2.66E-05	2.59E-05	1.027630541	0.304124259	LYM
PC1	-6.26E-05	2.37E-05	-2.644057668	0.008192182	LYM
PC2	-3.59E-05	2.45E-05	-1.466899411	0.142404189	LYM
PC3	-3.62E-05	2.47E-05	-1.465569639	0.142766336	LYM
PC4	-8.49E-05	2.88E-05	-2.948989351	0.00318833	LYM
PC5	1.46E-05	3.25E-05	0.447763159	0.654324371	LYM
PC6	2.90E-05	2.91E-05	0.996546489	0.31898528	LYM
PC7	-2.88E-05	2.80E-05	-1.026906498	0.304465101	LYM
PC8	-2.31E-05	3.23E-05	-0.716746483	0.473530948	LYM
PC9	4.98E-05	3.03E-05	1.644920098	0.099987057	LYM
PC10	-4.03E-05	3.11E-05	-1.294844713	0.195374534	LYM
Intercept	-1.95E-05	2.02E-05	-0.965711156	0.334189306	MCV
PC1	5.79E-05	1.85E-05	3.130099671	0.001747593	MCV
PC2	3.85E-05	1.91E-05	2.013242906	0.044089735	MCV
PC3	-5.81E-06	1.93E-05	-0.300826225	0.763547162	MCV
PC4	2.35E-05	2.25E-05	1.046299973	0.295423176	MCV
PC5	3.01E-05	2.54E-05	1.186116143	0.235577125	MCV
PC6	-6.23E-05	2.28E-05	-2.736971932	0.006201026	MCV
PC7	-7.69E-05	2.19E-05	-3.512636628	0.000443732	MCV
PC8	-1.25E-05	2.52E-05	-0.494366781	0.621047435	MCV
PC9	-9.84E-06	2.37E-05	-0.41572117	0.677614266	MCV
PC10	-1.41E-05	2.43E-05	-0.579290239	0.56239367	MCV
Intercept	-3.05E-05	1.92E-05	-1.590582149	0.111704416	MCHC
PC1	7.28E-07	1.76E-05	0.041491881	0.966903785	MCHC
PC2	2.30E-05	1.81E-05	1.265834368	0.205573108	MCHC
PC3	-1.62E-05	1.83E-05	-0.884268899	0.376551592	MCHC
PC4	-1.87E-05	2.14E-05	-0.874843088	0.381659802	MCHC
PC5	-1.43E-05	2.41E-05	-0.595049901	0.551810445	MCHC
PC6	3.95E-05	2.16E-05	1.830669197	0.06715066	MCHC
PC7	1.84E-05	2.08E-05	0.885619424	0.375823161	MCHC
PC8	-1.58E-05	2.39E-05	-0.661490537	0.508298153	MCHC
PC9	-2.69E-05	2.25E-05	-1.199913951	0.230173456	MCHC
PC10	-1.70E-05	2.31E-05	-0.738382542	0.460282443	MCHC
Intercept	-3.88E-05	2.13E-05	-1.825544765	0.06791959	MCH
PC1	4.46E-05	1.95E-05	2.288127025	0.022130632	MCH
PC2	4.31E-05	2.01E-05	2.141453365	0.032238084	MCH
PC3	-1.20E-05	2.03E-05	-0.589794753	0.555328586	MCH
PC4	2.14E-05	2.37E-05	0.905229669	0.36534426	MCH
PC5	6.80E-06	2.67E-05	0.254180334	0.79935637	MCH
PC6	-4.39E-05	2.40E-05	-1.831736384	0.066991431	MCH
PC7	-8.24E-05	2.30E-05	-3.579735491	0.000343982	MCH
PC8	-4.98E-06	2.65E-05	-0.187958337	0.850909404	MCH
PC9	8.71E-07	2.49E-05	0.034958422	0.972112912	MCH
PC10	-3.24E-05	2.56E-05	-1.267104534	0.205118635	MCH
Intercept	-4.11E-05	2.30E-05	-1.785789225	0.074134132	MAP
PC1	7.15E-05	2.11E-05	3.397385527	0.000680395	MAP
PC2	2.94E-05	2.18E-05	1.352534353	0.176205184	MAP
PC3	-1.29E-05	2.20E-05	-0.586836274	0.557313996	MAP
PC4	9.78E-05	2.56E-05	3.818592733	0.000134235	MAP
PC5	-0.000104697	2.89E-05	-3.619332851	0.000295399	MAP
PC6	5.31E-05	2.59E-05	2.051074358	0.040260341	MAP
PC7	2.59E-05	2.49E-05	1.039264024	0.298682575	MAP
PC8	9.91E-05	2.87E-05	3.456157057	0.000547991	MAP
PC9	2.14E-05	2.69E-05	0.794538391	0.426882529	MAP
PC10	-0.00020148	2.76E-05	-7.290490722	3.09E-13	MAP
Intercept	-5.36E-05	2.52E-05	-2.123902259	0.033678915	MON
PC1	5.58E-05	2.31E-05	2.412535059	0.01584245	MON
PC2	1.61E-05	2.39E-05	0.672150367	0.501488354	MON
PC3	-7.83E-05	2.41E-05	-3.247321582	0.001165061	MON
PC4	4.14E-05	2.81E-05	1.47311101	0.140721874	MON
PC5	-0.000110407	3.18E-05	-3.476965668	0.000507175	MON
PC6	2.29E-05	2.84E-05	0.805615646	0.420464969	MON
PC7	-1.08E-05	2.73E-05	-0.393969923	0.69360345	MON
PC8	9.15E-05	3.15E-05	2.907368276	0.003645034	MON
PC9	7.62E-05	2.96E-05	2.577815155	0.009943063	MON
PC10	-8.76E-06	3.04E-05	-0.288487405	0.772973816	MON
Intercept	6.33E-05	2.59E-05	2.440617238	0.014662607	NEU
PC1	-3.41E-05	2.37E-05	-1.434908051	0.151314065	NEU
PC2	-9.05E-06	2.45E-05	-0.368879621	0.712217644	NEU
PC3	-2.21E-05	2.48E-05	-0.89054497	0.373173856	NEU
PC4	-4.29E-06	2.89E-05	-0.148498018	0.881949823	NEU
PC5	4.42E-05	3.26E-05	1.355061506	0.175398709	NEU
PC6	-5.03E-06	2.92E-05	-0.172240012	0.863248928	NEU
PC7	-5.24E-06	2.81E-05	-0.186510319	0.85204468	NEU
PC8	1.36E-05	3.23E-05	0.420691349	0.6739807	NEU
PC9	3.60E-05	3.04E-05	1.186054038	0.235601648	NEU
PC10	-1.19E-06	3.12E-05	-0.038125869	0.969587344	NEU
Intercept	1.09E-05	2.09E-05	0.521693801	0.601883824	PLT
PC1	-3.82E-05	1.92E-05	-1.990524677	0.046533832	PLT
PC2	-2.70E-05	1.98E-05	-1.363152791	0.172835112	PLT
PC3	9.37E-06	2.00E-05	0.467884046	0.639867762	PLT
PC4	-3.21E-05	2.33E-05	-1.375140055	0.169088781	PLT
PC5	-0.000171526	2.64E-05	-6.507673831	7.64E-11	PLT
PC6	5.73E-05	2.36E-05	2.427921644	0.015186052	PLT
PC7	3.40E-06	2.27E-05	0.149677129	0.881019427	PLT
PC8	-2.55E-05	2.61E-05	-0.975839726	0.329144471	PLT
PC9	4.68E-05	2.45E-05	1.906793778	0.056547997	PLT
PC10	2.96E-05	2.52E-05	1.174002401	0.240394747	PLT
Intercept	-1.26E-05	2.21E-05	-0.571806744	0.567453222	PP
PC1	6.91E-05	2.02E-05	3.41335094	0.000641755	PP
PC2	3.40E-05	2.09E-05	1.623403939	0.104503853	PP
PC3	-4.18E-05	2.11E-05	-1.975997076	0.048155779	PP
PC4	0.000101805	2.46E-05	4.135309063	3.55E-05	PP
PC5	-0.000129319	2.78E-05	-4.650381946	3.31E-06	PP
PC6	6.41E-05	2.49E-05	2.573789239	0.010059501	PP
PC7	2.17E-05	2.39E-05	0.907996929	0.363880378	PP
PC8	4.32E-05	2.76E-05	1.568257098	0.116821917	PP
PC9	7.15E-05	2.59E-05	2.762274389	0.005740278	PP
PC10	-0.0001768	2.66E-05	-6.654899243	2.84E-11	PP
Intercept	-1.34E-05	2.59E-05	-0.515356635	0.606304108	AST
PC1	1.29E-05	2.38E-05	0.542189024	0.587688591	AST
PC2	1.98E-05	2.46E-05	0.8075446	0.419353259	AST
PC3	5.33E-06	2.48E-05	0.214768797	0.829947689	AST
PC4	-5.64E-06	2.89E-05	-0.195214315	0.84522527	AST
PC5	2.35E-05	3.26E-05	0.719321607	0.471943196	AST
PC6	2.45E-05	2.92E-05	0.837646713	0.402229638	AST
PC7	-1.97E-05	2.81E-05	-0.702758151	0.482206881	AST
PC8	-4.51E-05	3.24E-05	-1.393772106	0.163387191	AST
PC9	-3.21E-07	3.04E-05	-0.010556161	0.991577564	AST
PC10	-4.62E-05	3.12E-05	-1.481312811	0.138524006	AST
Intercept	-4.51E-06	1.99E-05	-0.226685127	0.820668706	RBC
PC1	-3.56E-05	1.82E-05	-1.950946837	0.051064051	RBC
PC2	-1.04E-05	1.88E-05	-0.550083835	0.582262174	RBC
PC3	3.02E-05	1.90E-05	1.588656132	0.11213882	RBC
PC4	-9.97E-05	2.22E-05	-4.496422792	6.91E-06	RBC
PC5	0.000134042	2.50E-05	5.3516579	8.72E-08	RBC
PC6	9.62E-05	2.24E-05	4.287399911	1.81E-05	RBC
PC7	5.01E-05	2.16E-05	2.323771727	0.020138219	RBC
PC8	-8.95E-05	2.48E-05	-3.603206416	0.000314353	RBC
PC9	9.59E-08	2.33E-05	0.004110457	0.996720341	RBC
PC10	9.26E-05	2.40E-05	3.867917687	0.000109786	RBC
Intercept	-3.74E-05	2.25E-05	-1.662071594	0.096499186	SBP
PC1	7.89E-05	2.06E-05	3.823888075	0.000131383	SBP
PC2	3.54E-05	2.13E-05	1.659258268	0.097064526	SBP
PC3	-2.78E-05	2.15E-05	-1.289132874	0.197352625	SBP
PC4	0.000110874	2.51E-05	4.4194092	9.90E-06	SBP
PC5	-0.000136677	2.83E-05	-4.823019249	1.41E-06	SBP
PC6	7.70E-05	2.54E-05	3.033306439	0.00241905	SBP
PC7	3.04E-05	2.44E-05	1.246453162	0.212598788	SBP
PC8	8.75E-05	2.81E-05	3.115614171	0.00183575	SBP
PC9	4.93E-05	2.64E-05	1.868695617	0.061665888	SBP
PC10	-0.000221053	2.71E-05	-8.164884778	3.23E-16	SBP
Intercept	8.05E-06	1.66E-05	0.486246518	0.626792653	sCr
PC1	-2.53E-05	1.52E-05	-1.664817369	0.095949963	sCr
PC2	-1.63E-05	1.57E-05	-1.038866279	0.298867544	sCr
PC3	3.60E-05	1.58E-05	2.270557278	0.023174309	sCr
PC4	8.13E-06	1.85E-05	0.44053778	0.659547888	sCr
PC5	-5.07E-05	2.08E-05	-2.431080634	0.01505429	sCr
PC6	7.08E-06	1.87E-05	0.379166292	0.704564578	sCr
PC7	3.04E-05	1.79E-05	1.692224905	0.09060386	sCr
PC8	3.81E-05	2.07E-05	1.845151208	0.065016267	sCr
PC9	2.36E-05	1.94E-05	1.215254602	0.224269702	sCr
PC10	-6.05E-05	1.99E-05	-3.036392669	0.002394424	sCr
Intercept	-2.99E-05	2.45E-05	-1.218305146	0.223108737	TG
PC1	-3.44E-05	2.25E-05	-1.528783291	0.126318949	TG
PC2	-3.43E-06	2.32E-05	-0.147489622	0.882745643	TG
PC3	2.27E-05	2.35E-05	0.969383124	0.332354642	TG
PC4	-5.21E-05	2.73E-05	-1.903709711	0.056948702	TG
PC5	-0.000202334	3.09E-05	-6.551101931	5.72E-11	TG
PC6	2.60E-05	2.77E-05	0.938398845	0.348040033	TG
PC7	1.53E-05	2.66E-05	0.573743023	0.566142025	TG
PC8	-4.85E-06	3.06E-05	-0.158269802	0.874244281	TG
PC9	-7.13E-05	2.88E-05	-2.480552372	0.013118298	TG
PC10	-9.44E-05	2.95E-05	-3.195931295	0.001393909	TG
Intercept	2.91E-05	2.12E-05	1.372796653	0.169816323	TC
PC1	-4.08E-05	1.94E-05	-2.095668259	0.036112242	TC
PC2	2.32E-05	2.01E-05	1.152453804	0.249135315	TC
PC3	-1.15E-05	2.03E-05	-0.567839163	0.570144496	TC
PC4	-4.18E-05	2.37E-05	-1.769224796	0.076857112	TC
PC5	2.96E-06	2.67E-05	0.110915047	0.911683768	TC
PC6	-5.21E-05	2.39E-05	-2.178067301	0.029401595	TC
PC7	-3.33E-05	2.30E-05	-1.447041233	0.147886141	TC
PC8	-1.75E-05	2.65E-05	-0.662354639	0.50774434	TC
PC9	-3.85E-05	2.49E-05	-1.547428844	0.121760643	TC
PC10	-4.39E-05	2.55E-05	-1.717233028	0.085937359	TC
Intercept	3.46E-05	2.56E-05	1.351811389	0.176436407	TBil
PC1	-1.85E-05	2.34E-05	-0.788189694	0.430586213	TBil
PC2	1.77E-05	2.42E-05	0.73189917	0.464230532	TBil
PC3	2.76E-05	2.45E-05	1.126877444	0.259794962	TBil
PC4	-4.60E-05	2.85E-05	-1.61240795	0.106873967	TBil
PC5	0.00014376	3.22E-05	4.464831618	8.02E-06	TBil
PC6	7.02E-05	2.88E-05	2.434258139	0.014922773	TBil
PC7	8.00E-05	2.77E-05	2.885257926	0.003911135	TBil
PC8	-3.65E-05	3.19E-05	-1.142865556	0.253095084	TBil
PC9	-3.92E-05	3.00E-05	-1.306607416	0.191346811	TBil
PC10	0.000214726	3.08E-05	6.974024194	3.08E-12	TBil
Intercept	1.99E-05	1.97E-05	1.008438129	0.313244772	UA
PC1	6.58E-05	1.81E-05	3.644408549	0.000268041	UA
PC2	6.87E-06	1.87E-05	0.367943237	0.71291575	UA
PC3	-2.27E-05	1.88E-05	-1.204199993	0.228512985	UA
PC4	7.99E-05	2.20E-05	3.640015309	0.000272655	UA
PC5	2.58E-05	2.48E-05	1.039903399	0.298385397	UA
PC6	-7.56E-06	2.22E-05	-0.340155051	0.733739941	UA
PC7	1.44E-05	2.14E-05	0.673047341	0.500917554	UA
PC8	-3.79E-06	2.46E-05	-0.154138803	0.877500369	UA
PC9	5.25E-06	2.31E-05	0.227400527	0.820112424	UA
PC10	-1.75E-05	2.37E-05	-0.736128225	0.461653089	UA
Intercept	-1.28E-05	2.25E-05	-0.566645086	0.570955647	TP
PC1	1.03E-05	2.06E-05	0.500958158	0.61640084	TP
PC2	2.67E-05	2.13E-05	1.251491664	0.210755868	TP
PC3	-1.55E-06	2.15E-05	-0.071823572	0.942742349	TP
PC4	-4.29E-05	2.51E-05	-1.709991899	0.087268129	TP
PC5	0.000107072	2.84E-05	3.776746866	0.000158913	TP
PC6	-2.17E-05	2.54E-05	-0.855398683	0.392330973	TP
PC7	1.25E-05	2.44E-05	0.511440111	0.60904319	TP
PC8	-9.10E-05	2.81E-05	-3.238130821	0.001203252	TP
PC9	-3.84E-05	2.64E-05	-1.454077902	0.145925476	TP
PC10	0.000127233	2.71E-05	4.693303493	2.69E-06	TP
Intercept	4.91E-05	2.11E-05	2.3245936	0.020094188	WBC
PC1	-3.44E-05	1.93E-05	-1.779805928	0.075108469	WBC
PC2	1.17E-05	2.00E-05	0.583570247	0.559509804	WBC
PC3	-2.87E-05	2.02E-05	-1.420762718	0.155386514	WBC
PC4	-6.04E-06	2.35E-05	-0.256737725	0.797381376	WBC
PC5	3.19E-05	2.66E-05	1.200542499	0.229929412	WBC
PC6	7.31E-05	2.38E-05	3.072256541	0.00212461	WBC
PC7	1.90E-05	2.29E-05	0.828921429	0.407149352	WBC
PC8	1.94E-05	2.63E-05	0.736556621	0.461392445	WBC
PC9	3.37E-06	2.47E-05	0.136246386	0.891626574	WBC
PC10	-5.40E-05	2.54E-05	-2.124585243	0.033621834	WBC
Intercept	-1.39E-05	2.26E-05	-0.617033498	0.537212974	BMI
PC1	-1.33E-05	2.07E-05	-0.642063815	0.520832109	BMI
PC2	-7.61E-06	2.14E-05	-0.355912702	0.721906127	BMI
PC3	1.77E-05	2.16E-05	0.817918995	0.413403919	BMI
PC4	7.91E-06	2.52E-05	0.314258545	0.753324841	BMI
PC5	-7.60E-05	2.84E-05	-2.673896669	0.007497852	BMI
PC6	4.78E-05	2.55E-05	1.878549299	0.060306769	BMI
PC7	3.26E-05	2.45E-05	1.333963476	0.182216569	BMI
PC8	5.36E-05	2.82E-05	1.901818105	0.05719564	BMI
PC9	-8.94E-05	2.65E-05	-3.379857886	0.000725301	BMI
PC10	-9.89E-05	2.72E-05	-3.64415934	0.0002683	BMI
Intercept	5.64E-06	2.07E-05	0.272407512	0.785308835	BAS
PC1	-2.18E-05	1.90E-05	-1.147215624	0.251293186	BAS
PC2	1.87E-05	1.96E-05	0.951986772	0.341104253	BAS
PC3	-6.54E-06	1.98E-05	-0.330025868	0.741380585	BAS
PC4	3.78E-05	2.31E-05	1.636100197	0.101819388	BAS
PC5	-0.000106012	2.61E-05	-4.066183181	4.78E-05	BAS
PC6	2.04E-05	2.34E-05	0.872860885	0.38273942	BAS
PC7	-1.79E-05	2.24E-05	-0.798554241	0.424549393	BAS
PC8	4.45E-05	2.59E-05	1.722596072	0.084962351	BAS
PC9	2.42E-05	2.43E-05	0.996202542	0.319152333	BAS
PC10	2.48E-05	2.49E-05	0.995070769	0.319702435	BAS
Intercept	-2.71E-05	1.76E-05	-1.544391596	0.122494268	BUN
PC1	3.95E-06	1.61E-05	0.245720435	0.805898776	BUN
PC2	1.87E-05	1.66E-05	1.122936535	0.261465108	BUN
PC3	-4.47E-05	1.68E-05	-2.662753822	0.007750712	BUN
PC4	4.71E-05	1.96E-05	2.407997021	0.016040751	BUN
PC5	-1.40E-05	2.21E-05	-0.632817832	0.526852964	BUN
PC6	-2.39E-05	1.98E-05	-1.206498818	0.227625912	BUN
PC7	1.85E-05	1.90E-05	0.971743575	0.331178707	BUN
PC8	1.92E-05	2.19E-05	0.877169011	0.38039536	BUN
PC9	-7.54E-05	2.06E-05	-3.665729104	0.000246666	BUN
PC10	-7.40E-05	2.11E-05	-3.503346239	0.000459501	BUN
Intercept	-1.25E-05	1.72E-05	-0.728790568	0.466130199	BW
PC1	-1.17E-05	1.58E-05	-0.745120547	0.456199277	BW
PC2	-2.91E-07	1.63E-05	-0.017845995	0.985761721	BW
PC3	6.06E-05	1.65E-05	3.684726519	0.000228978	BW
PC4	-1.15E-05	1.92E-05	-0.599718345	0.548694292	BW
PC5	-0.000108063	2.17E-05	-4.990795984	6.02E-07	BW
PC6	3.98E-05	1.94E-05	2.053529029	0.040021931	BW
PC7	-2.11E-05	1.86E-05	-1.131360622	0.257904001	BW
PC8	4.77E-05	2.15E-05	2.220835783	0.026362631	BW
PC9	-6.07E-05	2.02E-05	-3.009752379	0.002614767	BW
PC10	-5.40E-05	2.07E-05	-2.610104971	0.009051774	BW
Intercept	-1.23E-05	2.32E-05	-0.530541073	0.595737128	Ca
PC1	9.46E-07	2.13E-05	0.044456161	0.964540818	Ca
PC2	1.26E-05	2.20E-05	0.574081596	0.565912902	Ca
PC3	-4.35E-05	2.22E-05	-1.960833081	0.049899175	Ca
PC4	4.82E-05	2.59E-05	1.861974706	0.062607372	Ca
PC5	-7.31E-05	2.92E-05	-2.501822258	0.012355981	Ca
PC6	-3.34E-05	2.62E-05	-1.27775735	0.201335722	Ca
PC7	8.78E-06	2.52E-05	0.348938529	0.727135639	Ca
PC8	-1.44E-05	2.90E-05	-0.495819749	0.620021856	Ca
PC9	8.17E-06	2.72E-05	0.300317966	0.763934783	Ca
PC10	8.07E-05	2.79E-05	2.889331819	0.003860817	Ca
Intercept	-9.44E-06	2.63E-05	-0.359568219	0.719170239	CRP
PC1	-8.86E-06	2.41E-05	-0.368221672	0.712708142	CRP
PC2	-1.60E-06	2.49E-05	-0.064228022	0.948788697	CRP
PC3	-2.28E-05	2.51E-05	-0.908178551	0.363784429	CRP
PC4	3.39E-06	2.93E-05	0.115975681	0.907671873	CRP
PC5	8.25E-06	3.30E-05	0.249803058	0.80273978	CRP
PC6	-4.29E-05	2.96E-05	-1.450209201	0.147000956	CRP
PC7	4.04E-05	2.84E-05	1.418864032	0.155939421	CRP
PC8	2.93E-05	3.28E-05	0.893269214	0.371713546	CRP
PC9	-1.15E-05	3.08E-05	-0.372501085	0.709519997	CRP
PC10	-6.23E-05	3.16E-05	-1.970813067	0.048745934	CRP
Intercept	-4.15E-05	2.27E-05	-1.823397623	0.068243919	DBP
PC1	5.29E-05	2.08E-05	2.537219269	0.011174062	DBP
PC2	1.89E-05	2.15E-05	0.879501004	0.379130205	DBP
PC3	1.14E-06	2.17E-05	0.052595023	0.958054608	DBP
PC4	6.76E-05	2.53E-05	2.666483729	0.007665233	DBP
PC5	-6.21E-05	2.86E-05	-2.171107849	0.029923593	DBP
PC6	3.89E-05	2.56E-05	1.515765806	0.129579353	DBP
PC7	2.31E-05	2.46E-05	0.938617922	0.347927501	DBP
PC8	9.30E-05	2.84E-05	3.278644866	0.001043155	DBP
PC9	-2.15E-05	2.66E-05	-0.806857593	0.419749002	DBP
PC10	-0.000127496	2.73E-05	-4.662873995	3.12E-06	DBP
Intercept	-8.42E-07	1.95E-05	-0.04309812	0.965623339	ALP
PC1	-1.42E-05	1.79E-05	-0.7925863	0.428019353	ALP
PC2	-6.82E-05	1.85E-05	-3.688114742	0.000225951	ALP
PC3	9.74E-06	1.87E-05	0.521237293	0.60220176	ALP
PC4	-1.43E-05	2.18E-05	-0.659269542	0.509723068	ALP
PC5	-3.99E-05	2.46E-05	-1.624233415	0.104326772	ALP
PC6	-1.75E-05	2.20E-05	-0.795262026	0.426461559	ALP
PC7	-3.24E-05	2.12E-05	-1.529007827	0.126263276	ALP
PC8	-2.06E-05	2.44E-05	-0.84457056	0.398351146	ALP
PC9	2.12E-05	2.29E-05	0.924568003	0.355191208	ALP
PC10	-5.18E-05	2.35E-05	-2.204548349	0.027486358	ALP
Intercept	2.37E-06	1.95E-05	0.121439043	0.903343353	Alb
PC1	1.55E-05	1.79E-05	0.867450419	0.385695775	Alb
PC2	2.32E-05	1.85E-05	1.255503839	0.209296632	Alb
PC3	-1.58E-05	1.87E-05	-0.848279823	0.396282648	Alb
PC4	-7.54E-05	2.18E-05	-3.466033308	0.000528252	Alb
PC5	0.000167261	2.46E-05	6.805877713	1.01E-11	Alb
PC6	-4.32E-05	2.20E-05	-1.961783267	0.049788399	Alb
PC7	4.55E-05	2.12E-05	2.150737389	0.031497517	Alb
PC8	-5.59E-05	2.44E-05	-2.292780614	0.021861143	Alb
PC9	3.50E-05	2.29E-05	1.530537464	0.12588452	Alb
PC10	0.000118118	2.35E-05	5.026330704	5.00E-07	Alb
Intercept	2.46E-05	2.59E-05	0.95112244	0.341542786	EOS
PC1	3.86E-05	2.37E-05	1.62987872	0.103127901	EOS
PC2	7.81E-05	2.45E-05	3.186906275	0.001438142	EOS
PC3	1.70E-05	2.47E-05	0.687005657	0.492079553	EOS
PC4	0.000121851	2.88E-05	4.227596369	2.36E-05	EOS
PC5	-0.000132061	3.26E-05	-4.056663229	4.98E-05	EOS
PC6	-2.08E-05	2.92E-05	-0.712774403	0.475985773	EOS
PC7	-3.25E-05	2.80E-05	-1.159283632	0.246341267	EOS
PC8	6.46E-05	3.23E-05	1.99997519	0.045503602	EOS
PC9	9.52E-05	3.03E-05	3.142030885	0.001677923	EOS
PC10	-6.83E-05	3.11E-05	-2.194452837	0.028203431	EOS
Intercept	1.62E-05	2.11E-05	0.769039002	0.441870601	Glucose
PC1	1.34E-05	1.93E-05	0.694722357	0.487229709	Glucose
PC2	-5.17E-05	2.00E-05	-2.589115029	0.009622635	Glucose
PC3	3.20E-05	2.02E-05	1.587801317	0.112332046	Glucose
PC4	9.02E-05	2.35E-05	3.837865608	0.000124127	Glucose
PC5	-0.000186613	2.65E-05	-7.031246112	2.05E-12	Glucose
PC6	5.59E-06	2.38E-05	0.234945738	0.814250967	Glucose
PC7	-3.77E-05	2.28E-05	-1.650985035	0.098742398	Glucose
PC8	6.04E-05	2.63E-05	2.29550817	0.021704522	Glucose
PC9	-5.89E-06	2.47E-05	-0.238351274	0.811608776	Glucose
PC10	-2.28E-05	2.54E-05	-0.899953521	0.368145515	Glucose
Intercept	5.00E-05	1.94E-05	2.575896554	0.009998403	GGT
PC1	-2.74E-05	1.78E-05	-1.542059633	0.123059876	GGT
PC2	1.16E-05	1.84E-05	0.62980562	0.528822119	GGT
PC3	-4.20E-06	1.86E-05	-0.226490644	0.820819948	GGT
PC4	-9.10E-05	2.16E-05	-4.207052821	2.59E-05	GGT
PC5	1.14E-05	2.44E-05	0.468179428	0.639656531	GGT
PC6	7.21E-05	2.19E-05	3.295686927	0.000981897	GGT
PC7	5.58E-05	2.10E-05	2.65442915	0.007944579	GGT
PC8	-0.000106655	2.42E-05	-4.404687765	1.06E-05	GGT
PC9	-4.54E-05	2.27E-05	-1.996946584	0.045831647	GGT
PC10	-5.20E-05	2.34E-05	-2.22562669	0.026039739	GGT
Intercept	-6.80E-06	1.35E-05	-0.503669724	0.614493758	Hei
PC1	6.05E-06	1.24E-05	0.488870537	0.624933617	Hei
PC2	1.21E-05	1.28E-05	0.947530974	0.34336884	Hei
PC3	7.81E-05	1.29E-05	6.04802635	1.47E-09	Hei
PC4	-3.47E-05	1.50E-05	-2.307959237	0.0210019	Hei
PC5	-7.70E-05	1.70E-05	-4.529431387	5.92E-06	Hei
PC6	1.43E-06	1.52E-05	0.093739549	0.925316099	Hei
PC7	-7.97E-05	1.46E-05	-5.450841114	5.02E-08	Hei
PC8	-2.01E-05	1.69E-05	-1.193016087	0.232863764	Hei
PC9	3.97E-05	1.58E-05	2.510349465	0.012061556	Hei
PC10	4.64E-05	1.62E-05	2.855750891	0.004293734	Hei
Intercept	1.09E-05	2.50E-05	0.437195475	0.661969822	HDLC
PC1	8.70E-06	2.29E-05	0.38011546	0.703859907	HDLC
PC2	6.78E-05	2.36E-05	2.865382318	0.004165273	HDLC
PC3	-5.50E-05	2.39E-05	-2.303275932	0.021263822	HDLC
PC4	5.54E-05	2.78E-05	1.989397375	0.046658023	HDLC
PC5	0.000133856	3.14E-05	4.259251081	2.05E-05	HDLC
PC6	-6.62E-05	2.82E-05	-2.353097799	0.018618207	HDLC
PC7	-2.43E-06	2.71E-05	-0.08965907	0.928558186	HDLC
PC8	-4.15E-05	3.12E-05	-1.330590344	0.183324583	HDLC
PC9	-8.65E-06	2.93E-05	-0.295547165	0.767576078	HDLC
PC10	5.31E-05	3.01E-05	1.765484355	0.077483143	HDLC
Intercept	3.19E-05	2.04E-05	1.562786623	0.118103565	HbA1c
PC1	-2.92E-05	1.87E-05	-1.565635123	0.117434835	HbA1c
PC2	-1.25E-05	1.93E-05	-0.648121305	0.516906858	HbA1c
PC3	2.37E-05	1.95E-05	1.214304744	0.224632075	HbA1c
PC4	-4.68E-05	2.27E-05	-2.0618986	0.039218021	HbA1c
PC5	1.27E-05	2.57E-05	0.49403813	0.621279516	HbA1c
PC6	7.25E-05	2.30E-05	3.155138487	0.001604335	HbA1c
PC7	4.88E-05	2.21E-05	2.209859019	0.027115499	HbA1c
PC8	4.14E-05	2.54E-05	1.627537924	0.103623671	HbA1c
PC9	1.42E-05	2.39E-05	0.593483813	0.55285774	HbA1c
PC10	1.65E-06	2.45E-05	0.067113043	0.946491743	HbA1c
