## Supplementary Table 7 for "1,000 ancient genomes uncover 10,000 years of natural selection in Europe"

Trait	Number SNPs with p < 1e-6 in Both GWAS	Effect Size Correlation (coefficient, p-value)	Effect Direction Correlation (coefficient, p-value)	Fraction SNPs with Same Effect Direction in Both GWAS	BBJ Window Number SNPs	BBJ Window Effect Size Correlation (coefficient, p-value)	BBJ Window Effect Direction Correlation (coefficient, p-value)	BBJ Fraction SNPs with Same Effect Direction	UKB Window Number SNPs	UKB Window Effect Size Correlation (coefficient, p-value)	UKB WindowFraction SNPs with Same Effect Direction (coefficient, p-value)
RA	7035	(0.6989926757219231, 0.0)	(0.6822296456412476, 0.0)	0.849751244	31	(0.30267412379715924, 0.09791508709135147)	(0.4432968684948912, 0.012499834043977911)	0.741935484	31	(0.47650324071799555, 0.0067286910678817135)	(0.48255502011965484, 0.005971076217786358)	0.838709677
As	3588	(0.696150520283606, 0.0)	(0.7475427483664623, 0.0)	0.888795987	37	(0.7848327304723178, 8.943740353897716e-09)	(0.7836257309941516, 9.761268878051074e-09)	0.891891892	37	(0.8898657633135756, 1.7604647214975536e-13)	(0.9433350159836915, 2.4170740831785647e-18)	0.972972973
GD	2480	(0.1997675524244367, 9.690492325834191e-24)	(0.18683235436072526, 6.460264086202693e-21)	0.702016129	36	(0.10786518979033127, 0.5311956869741629)	(0.25, 0.14141862285087584)	0.666666667	36	(0.26755366633077776, 0.11466156036176921)	(0.19999999999999993, 0.24219738438875113)	0.611111111
T2D	1783	(0.9486910528696473, 0.0)	(0.9885136702141479, 0.0)	0.994391475	91	(0.9464590738552352, 1.7672836088933253e-45)	(0.9559961315280465, 3.518353636162888e-49)	0.978021978	91	(0.9408930325967672, 1.2760302928640065e-43)	(0.9559961315280465, 3.518353636162888e-49)	0.978021978
PrC	1050	(0.9454440520245466, 0.0)	(0.9999999999999913, 0.0)	1	34	(0.9322381462871593, 1.115002443229756e-15)	(1.0, 0.0)	1	34	(0.9606485338139658, 2.2914848802103666e-19)	(0.9999999999999999, 4.886707064272008e-252)	1
Hype	867	(0.18090718844571915, 8.166271373382425e-08)	(0.2627331663819295, 3.734419005531691e-15)	0.828143022	19	(-0.05496861896461866, 0.8231428292523815)	(0.0391230398217976, 0.873656169795664)	0.578947368	19	(0.05130689231554975, 0.8347641043008595)	(-0.03149703941743563, 0.8981467550831745)	0.578947368
UC	770	(0.7562060006080542, 1.299776409734746e-143)	(0.7429858178538217, 4.656319297914368e-136)	0.981818182	4	(0.08643566292792687, 0.9135643370720732)	(nan, nan)	0.75	4	(-0.37770784354819137, 0.6222921564518087)	(nan, nan)	0.75
MI	599	(0.950093065263003, 3.2996867923032625e-304)	(0.9823142252177401, 0.0)	0.991652755	37	(0.9683852057423067, 1.0838981281361293e-22)	(1.0, 0.0)	1	37	(0.9665944536741758, 2.80267462612422e-22)	(0.9999999999999998, 2.8676967716048785e-270)	1
BC	533	(0.9302373786562022, 2.4097132330573816e-233)	(1.0, 0.0)	1	16	(0.9601801560387698, 3.830638854132245e-09)	(1.0, 0.0)	1	16	(0.9556150201021105, 8.089703374250658e-09)	(1.0, 0.0)	1
ChS	446	(0.907932374795515, 8.63903420395293e-170)	(0.9918879728062974, 0.0)	0.997757848	3	(0.9612785819846945, 0.17773877312413436)	(nan, nan)	1	3	(-0.5352487098983374, 0.6404357791464736)	(nan, nan)	1
CL	414	(0.961987484147065, 2.351150675920439e-234)	(0.9895997976910417, 0.0)	0.995169082	20	(0.9644523174085773, 7.5657598231704e-12)	(0.9999999999999999, 2.4335320021950577e-142)	1	20	(0.9768385216541816, 1.6751475373565289e-13)	(1.0, 0.0)	1
Ang	340	(0.9791843390442195, 3.6338034530985095e-236)	(0.9941080137327746, 0.0)	0.997058824	18	(0.8944214692955738, 5.547749253884874e-07)	(0.894427190999916, 5.545447643693193e-07)	0.944444444	18	(0.8882880330682656, 8.543531587578102e-07)	(0.894427190999916, 5.545447643693193e-07)	0.944444444
AD	259	(0.976662437311678, 1.0695088634791336e-173)	(0.990125003509047, 2.540687397023761e-221)	0.996138996	7	(0.8604596181869133, 0.012940209746874032)	(0.75, 0.05218140045705791)	0.857142857	7	(0.8397975031286865, 0.018063383961881892)	(0.75, 0.05218140045705791)	0.857142857
UF	247	(0.9578563705954999, 9.960220095481011e-135)	(1.0, 0.0)	1	20	(0.8627031078257081, 9.895974089797907e-07)	(1.0, 0.0)	1	20	(0.859961899547702, 1.1699861099753838e-06)	(1.0, 0.0)	1
Gla	237	(0.9551006854492889, 3.8570686866794234e-126)	(0.9915870929396033, 1.1393728095052926e-210)	0.995780591	16	(0.967637988625909, 9.150612093899831e-10)	(1.0, 0.0)	1	16	(0.9712060220637044, 4.0778528699932235e-10)	(1.0, 0.0)	1
UAP	181	(0.9777454176940292, 2.431425590370446e-123)	(0.9999999999999987, 0.0)	1	7	(0.9478397428101458, 0.001160268273203563)	(1.0, 0.0)	1	7	(0.5879946079026874, 0.16498796074112163)	(nan, nan)	1
SAP	178	(0.9683883548382928, 4.577722382330141e-108)	(1.0, 0.0)	1	10	(0.9898107566279324, 4.658281181179968e-08)	(1.0, 0.0)	1	10	(0.9821464390777283, 4.350532733495481e-07)	(1.0, 0.0)	1
Uro	105	(0.8972174677573086, 2.384785494687064e-38)	(1.0, 0.0)	1	11	(0.9165537644486192, 7.261570008074237e-05)	(0.9999999999999996, 4.797671568894084e-69)	1	11	(0.9415643510542637, 1.516091949480637e-05)	(0.9999999999999998, 2.1202913126693188e-70)	1
CC	83	(0.9701518949707555, 1.3199526280457198e-51)	(1.0, 0.0)	1	4	(0.8278575530163261, 0.17214244698367387)	(nan, nan)	1	4	(0.6389572704175945, 0.36104272958240546)	(nan, nan)	1
Cat	64	(0.7960160076285847, 3.804739266424434e-15)	(nan, nan)	1	1	NA	NA	1	1	NA	NA	1
Hypo	64	(-0.5683460850984332, 9.63928465337194e-07)	(nan, nan)	0.984375	3	(-0.912623996949018, 0.268105277309542)	(nan, nan)	0.666666667	3	(-0.9590424099155943, 0.1828335453486484)	(nan, nan)	1
COPD	58	(0.9948407076121913, 2.3879768909287427e-57)	(0.9999999999999998, 0.0)	1	2	(1.0, 1.0)	(nan, nan)	1	2	(1.0, 1.0)	(nan, nan)	1
LiC	52	(0.23425477867440864, 0.09461918537602688)	(nan, nan)	0.980769231	1	NA	NA	1	1	NA	NA	1
PsV	35	(0.005664020080771909, 0.9742391476884549)	(-0.042220033092074866, 0.8096999758882467)	0.914285714	5	(0.7447185378359065, 0.14876152357450656)	(nan, nan)	0.8	5	(0.7446651519353702, 0.14880688935641065)	(nan, nan)	0.8
HD	33	(0.5244741614141654, 0.0017290626057052943)	(0.4490132550669371, 0.00876318869712618)	0.818181818	7	(0.1650006876025739, 0.7236835919671069)	(nan, nan)	0.714285714	7	(0.2391317818523037, 0.6055443145153913)	(nan, nan)	0.714285714
CHF	29	(0.9887005436663833, 8.586044741515372e-24)	(0.9999999999999996, 9.704893611509605e-205)	1	3	(0.9985539171463197, 0.03424081226420142)	(1.0, 0.0)	1	3	(0.9999840819236524, 0.0035920385473951493)	(1.0, 0.0)	1
ILD	9	(0.9981761739266592, 8.515471288852062e-10)	(1.0, 0.0)	1	1	NA	NA	1	1	NA	NA	1
PA	5	(-0.9988950890437489, 4.408113679685019e-05)	(-1.0, 0.0)	0	1	NA	NA	0	1	NA	NA	0
AA	3	(0.7262504887969139, 0.48252251778353095)	(nan, nan)	1	1	NA	NA	1	1	NA	NA	1
SH	3	(0.7201144766777665, 0.4881785260837945)	(nan, nan)	1	1	NA	NA	1	1	NA	NA	1
SS	3	(-0.8270229693912582, 0.3800652387964049)	(nan, nan)	1	3	(-0.8270229693912582, 0.3800652387964049)	(nan, nan)	1	3	(-0.8270229693912582, 0.3800652387964049)	(nan, nan)	1
PAD	2	(-1.0, 1.0)	(nan, nan)	1	1	NA	NA	1	1	NA	NA	1
UP	2	(-1.0, 1.0)	(nan, nan)	1	1	NA	NA	1	1	NA	NA	1
Goi	1	NA	NA	1	1	NA	NA	1	1	NA	NA	1
Iri	1	NA	NA	1	1	NA	NA	1	1	NA	NA	1
LuC	1	NA	NA	1	1	NA	NA	1	1	NA	NA	1
Abo	0	NA	NA	NA	0	NA	NA	NA	0	NA	NA	NA
AC	0	NA	NA	NA	0	NA	NA	NA	0	NA	NA	NA
AG	0	NA	NA	NA	0	NA	NA	NA	0	NA	NA	NA
AIH	0	NA	NA	NA	0	NA	NA	NA	0	NA	NA	NA
ApA	0	NA	NA	NA	0	NA	NA	NA	0	NA	NA	NA
AP	0	NA	NA	NA	0	NA	NA	NA	0	NA	NA	NA
ARF	0	NA	NA	NA	0	NA	NA	NA	0	NA	NA	NA
AR	0	NA	NA	NA	0	NA	NA	NA	0	NA	NA	NA
ATR	0	NA	NA	NA	0	NA	NA	NA	0	NA	NA	NA
BD	0	NA	NA	NA	0	NA	NA	NA	0	NA	NA	NA
BP	0	NA	NA	NA	0	NA	NA	NA	0	NA	NA	NA
Bro	0	NA	NA	NA	0	NA	NA	NA	0	NA	NA	NA
Br	0	NA	NA	NA	0	NA	NA	NA	0	NA	NA	NA
BtC	0	NA	NA	NA	0	NA	NA	NA	0	NA	NA	NA
BT	0	NA	NA	NA	0	NA	NA	NA	0	NA	NA	NA
Car	0	NA	NA	NA	0	NA	NA	NA	0	NA	NA	NA
CA_Un	0	NA	NA	NA	0	NA	NA	NA	0	NA	NA	NA
CB	0	NA	NA	NA	0	NA	NA	NA	0	NA	NA	NA
CD	0	NA	NA	NA	0	NA	NA	NA	0	NA	NA	NA
CeAn	0	NA	NA	NA	0	NA	NA	NA	0	NA	NA	NA
CeC	0	NA	NA	NA	0	NA	NA	NA	0	NA	NA	NA
CF	0	NA	NA	NA	0	NA	NA	NA	0	NA	NA	NA
CG	0	NA	NA	NA	0	NA	NA	NA	0	NA	NA	NA
CHB	0	NA	NA	NA	0	NA	NA	NA	0	NA	NA	NA
CHC	0	NA	NA	NA	0	NA	NA	NA	0	NA	NA	NA
ChG	0	NA	NA	NA	0	NA	NA	NA	0	NA	NA	NA
Cho	0	NA	NA	NA	0	NA	NA	NA	0	NA	NA	NA
ChP	0	NA	NA	NA	0	NA	NA	NA	0	NA	NA	NA
Cir	0	NA	NA	NA	0	NA	NA	NA	0	NA	NA	NA
Co	0	NA	NA	NA	0	NA	NA	NA	0	NA	NA	NA
CRF	0	NA	NA	NA	0	NA	NA	NA	0	NA	NA	NA
CSOM	0	NA	NA	NA	0	NA	NA	NA	0	NA	NA	NA
CS	0	NA	NA	NA	0	NA	NA	NA	0	NA	NA	NA
CTS	0	NA	NA	NA	0	NA	NA	NA	0	NA	NA	NA
CVD	0	NA	NA	NA	0	NA	NA	NA	0	NA	NA	NA
Cys	0	NA	NA	NA	0	NA	NA	NA	0	NA	NA	NA
DC	0	NA	NA	NA	0	NA	NA	NA	0	NA	NA	NA
Dep	0	NA	NA	NA	0	NA	NA	NA	0	NA	NA	NA
Dip	0	NA	NA	NA	0	NA	NA	NA	0	NA	NA	NA
DN	0	NA	NA	NA	0	NA	NA	NA	0	NA	NA	NA
Dys	0	NA	NA	NA	0	NA	NA	NA	0	NA	NA	NA
EcP	0	NA	NA	NA	0	NA	NA	NA	0	NA	NA	NA
EC	0	NA	NA	NA	0	NA	NA	NA	0	NA	NA	NA
EM	0	NA	NA	NA	0	NA	NA	NA	0	NA	NA	NA
EnC	0	NA	NA	NA	0	NA	NA	NA	0	NA	NA	NA
Ep	0	NA	NA	NA	0	NA	NA	NA	0	NA	NA	NA
EV	0	NA	NA	NA	0	NA	NA	NA	0	NA	NA	NA
FA	0	NA	NA	NA	0	NA	NA	NA	0	NA	NA	NA
FNP	0	NA	NA	NA	0	NA	NA	NA	0	NA	NA	NA
FS	0	NA	NA	NA	0	NA	NA	NA	0	NA	NA	NA
GC	0	NA	NA	NA	0	NA	NA	NA	0	NA	NA	NA
GERD	0	NA	NA	NA	0	NA	NA	NA	0	NA	NA	NA
GBP	0	NA	NA	NA	0	NA	NA	NA	0	NA	NA	NA
GU	0	NA	NA	NA	0	NA	NA	NA	0	NA	NA	NA
HAV	0	NA	NA	NA	0	NA	NA	NA	0	NA	NA	NA
HC	0	NA	NA	NA	0	NA	NA	NA	0	NA	NA	NA
Her	0	NA	NA	NA	0	NA	NA	NA	0	NA	NA	NA
HI	0	NA	NA	NA	0	NA	NA	NA	0	NA	NA	NA
HL	0	NA	NA	NA	0	NA	NA	NA	0	NA	NA	NA
IDA	0	NA	NA	NA	0	NA	NA	NA	0	NA	NA	NA
IH	0	NA	NA	NA	0	NA	NA	NA	0	NA	NA	NA
Ile	0	NA	NA	NA	0	NA	NA	NA	0	NA	NA	NA
Ins	0	NA	NA	NA	0	NA	NA	NA	0	NA	NA	NA
IN	0	NA	NA	NA	0	NA	NA	NA	0	NA	NA	NA
IS	0	NA	NA	NA	0	NA	NA	NA	0	NA	NA	NA
ITP	0	NA	NA	NA	0	NA	NA	NA	0	NA	NA	NA
JRA	0	NA	NA	NA	0	NA	NA	NA	0	NA	NA	NA
Kel	0	NA	NA	NA	0	NA	NA	NA	0	NA	NA	NA
Mas	0	NA	NA	NA	0	NA	NA	NA	0	NA	NA	NA
MA	0	NA	NA	NA	0	NA	NA	NA	0	NA	NA	NA
Men	0	NA	NA	NA	0	NA	NA	NA	0	NA	NA	NA
MG	0	NA	NA	NA	0	NA	NA	NA	0	NA	NA	NA
ML	0	NA	NA	NA	0	NA	NA	NA	0	NA	NA	NA
Myo	0	NA	NA	NA	0	NA	NA	NA	0	NA	NA	NA
NB	0	NA	NA	NA	0	NA	NA	NA	0	NA	NA	NA
NMI	0	NA	NA	NA	0	NA	NA	NA	0	NA	NA	NA
NP	0	NA	NA	NA	0	NA	NA	NA	0	NA	NA	NA
NS	0	NA	NA	NA	0	NA	NA	NA	0	NA	NA	NA
OC	0	NA	NA	NA	0	NA	NA	NA	0	NA	NA	NA
OvC	0	NA	NA	NA	0	NA	NA	NA	0	NA	NA	NA
PaC	0	NA	NA	NA	0	NA	NA	NA	0	NA	NA	NA
PD	0	NA	NA	NA	0	NA	NA	NA	0	NA	NA	NA
PeD	0	NA	NA	NA	0	NA	NA	NA	0	NA	NA	NA
Per	0	NA	NA	NA	0	NA	NA	NA	0	NA	NA	NA
PE	0	NA	NA	NA	0	NA	NA	NA	0	NA	NA	NA
PF	0	NA	NA	NA	0	NA	NA	NA	0	NA	NA	NA
PKD	0	NA	NA	NA	0	NA	NA	NA	0	NA	NA	NA
PLC	0	NA	NA	NA	0	NA	NA	NA	0	NA	NA	NA
Pl	0	NA	NA	NA	0	NA	NA	NA	0	NA	NA	NA
PM	0	NA	NA	NA	0	NA	NA	NA	0	NA	NA	NA
Pneu	0	NA	NA	NA	0	NA	NA	NA	0	NA	NA	NA
Pne	0	NA	NA	NA	0	NA	NA	NA	0	NA	NA	NA
Pn	0	NA	NA	NA	0	NA	NA	NA	0	NA	NA	NA
Pol	0	NA	NA	NA	0	NA	NA	NA	0	NA	NA	NA
PT	0	NA	NA	NA	0	NA	NA	NA	0	NA	NA	NA
Pye	0	NA	NA	NA	0	NA	NA	NA	0	NA	NA	NA
RD	0	NA	NA	NA	0	NA	NA	NA	0	NA	NA	NA
RF	0	NA	NA	NA	0	NA	NA	NA	0	NA	NA	NA
RW	0	NA	NA	NA	0	NA	NA	NA	0	NA	NA	NA
Sar	0	NA	NA	NA	0	NA	NA	NA	0	NA	NA	NA
SAS	0	NA	NA	NA	0	NA	NA	NA	0	NA	NA	NA
Sch	0	NA	NA	NA	0	NA	NA	NA	0	NA	NA	NA
SCS	0	NA	NA	NA	0	NA	NA	NA	0	NA	NA	NA
SD	0	NA	NA	NA	0	NA	NA	NA	0	NA	NA	NA
SkC	0	NA	NA	NA	0	NA	NA	NA	0	NA	NA	NA
SLE	0	NA	NA	NA	0	NA	NA	NA	0	NA	NA	NA
T1D	0	NA	NA	NA	0	NA	NA	NA	0	NA	NA	NA
Tat	0	NA	NA	NA	0	NA	NA	NA	0	NA	NA	NA
ThC	0	NA	NA	NA	0	NA	NA	NA	0	NA	NA	NA
Ton	0	NA	NA	NA	0	NA	NA	NA	0	NA	NA	NA
TS	0	NA	NA	NA	0	NA	NA	NA	0	NA	NA	NA
Typ	0	NA	NA	NA	0	NA	NA	NA	0	NA	NA	NA
Urt	0	NA	NA	NA	0	NA	NA	NA	0	NA	NA	NA
Uve	0	NA	NA	NA	0	NA	NA	NA	0	NA	NA	NA
Var	0	NA	NA	NA	0	NA	NA	NA	0	NA	NA	NA
VA	0	NA	NA	NA	0	NA	NA	NA	0	NA	NA	NA
Zos	0	NA	NA	NA	0	NA	NA	NA	0	NA	NA	NA
