## Supplementary Table 8 for "1,000 ancient genomes uncover 10,000 years of natural selection in Europe"

### Sheet: Results
Population	Trait ID	Threshold	Number SNPs	Number Lowest	Number Higher	Percent Lower	Percent Higher
EN	A02B	1e-06	6	5182	4818	51.82	48.18
BA	A02B	1e-06	6	3090	6910	30.9	69.1
H	A02B	1e-06	6	3305	6695	33.05	66.95
EN	A10	1e-06	159	4199	5801	41.99	58.01
BA	A10	1e-06	159	14	9986	0.14	99.86
H	A10	1e-06	159	1856	8144	18.56	81.44
EN	AA	1e-06	2	5939	4061	59.39	40.61
BA	AA	1e-06	2	2018	7982	20.18	79.82
H	AA	1e-06	2	2563	7437	25.63	74.37
EN	AD	1e-06	49	4746	5254	47.46	52.54
BA	AD	1e-06	49	6985	3015	69.85	30.15
H	AD	1e-06	49	9767	233	97.67	2.33
EN	AIH	1e-06	1	4557	5443	45.57	54.43
BA	AIH	1e-06	1	3683	6317	36.83	63.17
H	AIH	1e-06	1	9979	21	99.79	0.21
EN	Alb	1e-06	83	329	9671	3.29	96.71
BA	Alb	1e-06	83	7795	2205	77.95	22.05
H	Alb	1e-06	83	3522	6478	35.22	64.78
EN	ALP	1e-06	149	2839	7161	28.39	71.61
BA	ALP	1e-06	151	6055	3945	60.55	39.45
H	ALP	1e-06	151	9770	230	97.7	2.3
EN	ALT	1e-06	105	9999	1	99.99	0.01
BA	ALT	1e-06	105	1042	8958	10.42	89.58
H	ALT	1e-06	105	7959	2041	79.59	20.41
EN	Ang	1e-06	67	3544	6456	35.44	64.56
BA	Ang	1e-06	67	9402	598	94.02	5.98
H	Ang	1e-06	67	9971	29	99.71	0.29
EN	AST	1e-06	155	7121	2879	71.21	28.79
BA	AST	1e-06	155	6837	3163	68.37	31.63
H	AST	1e-06	155	9987	13	99.87	0.13
EN	As	1e-06	66	7452	2548	74.52	25.48
BA	As	1e-06	66	3253	6747	32.53	67.47
H	As	1e-06	66	3709	6291	37.09	62.91
EN	B01A	1e-06	63	6768	3232	67.68	32.32
BA	B01A	1e-06	63	9854	146	98.54	1.46
H	B01A	1e-06	63	10000	0	100	0
EN	BAS	1e-06	99	4692	5308	46.92	53.08
BA	BAS	1e-06	99	9864	136	98.64	1.36
H	BAS	1e-06	99	9822	178	98.22	1.78
EN	BC	1e-06	24	627	9373	6.27	93.73
BA	BC	1e-06	24	5755	4245	57.55	42.45
H	BC	1e-06	24	4321	5679	43.21	56.79
EN	BMI	1e-06	306	37	9963	0.37	99.63
BA	BMI	1e-06	306	4492	5508	44.92	55.08
H	BMI	1e-06	306	8132	1868	81.32	18.68
EN	Bro	1e-06	1	1047	8953	10.47	89.53
BA	Bro	1e-06	1	2451	7549	24.51	75.49
H	Bro	1e-06	1	4341	5659	43.41	56.59
EN	BUN	1e-06	129	5206	4794	52.06	47.94
BA	BUN	1e-06	129	1371	8629	13.71	86.29
H	BUN	1e-06	129	6850	3150	68.5	31.5
EN	BW	1e-06	517	242	9758	2.42	97.58
BA	BW	1e-06	518	4748	5252	47.48	52.52
H	BW	1e-06	518	9842	158	98.42	1.58
EN	C01D	1e-06	38	3750	6250	37.5	62.5
BA	C01D	1e-06	38	2524	7476	25.24	74.76
H	C01D	1e-06	38	6827	3173	68.27	31.73
EN	C02	1e-06	6	5894	4106	58.94	41.06
BA	C02	1e-06	6	5634	4366	56.34	43.66
H	C02	1e-06	6	5350	4650	53.5	46.5
EN	C03	1e-06	5	2713	7287	27.13	72.87
BA	C03	1e-06	5	7296	2704	72.96	27.04
H	C03	1e-06	5	7187	2813	71.87	28.13
EN	C07	1e-06	83	3649	6351	36.49	63.51
BA	C07	1e-06	84	8494	1506	84.94	15.06
H	C07	1e-06	84	10000	0	100	0
EN	C08	1e-06	94	6806	3194	68.06	31.94
BA	C08	1e-06	93	9933	67	99.33	0.67
H	C08	1e-06	94	10000	0	100	0
EN	C09	1e-06	72	7311	2689	73.11	26.89
BA	C09	1e-06	72	9641	359	96.41	3.59
H	C09	1e-06	72	9999	1	99.99	0.01
EN	C10AA	1e-06	161	6090	3910	60.9	39.1
BA	C10AA	1e-06	161	3524	6476	35.24	64.76
H	C10AA	1e-06	161	9930	70	99.3	0.7
EN	Cat	1e-06	4	1201	8799	12.01	87.99
BA	Cat	1e-06	4	9905	95	99.05	0.95
H	Cat	1e-06	4	3930	6070	39.3	60.7
EN	CA_Un	1e-06	1	8756	1244	87.56	12.44
BA	CA_Un	1e-06	1	6660	3340	66.6	33.4
H	CA_Un	1e-06	1	1858	8142	18.58	81.42
EN	Ca	1e-06	39	2268	7732	22.68	77.32
BA	Ca	1e-06	39	9207	793	92.07	7.93
H	Ca	1e-06	39	9586	414	95.86	4.14
EN	CC	1e-06	32	7413	2587	74.13	25.87
BA	CC	1e-06	32	6561	3439	65.61	34.39
H	CC	1e-06	32	6474	3526	64.74	35.26
EN	CeAn	1e-06	8	3209	6791	32.09	67.91
BA	CeAn	1e-06	8	1509	8491	15.09	84.91
H	CeAn	1e-06	8	5020	4980	50.2	49.8
EN	CeC	1e-06	21	231	9769	2.31	97.69
BA	CeC	1e-06	21	2723	7277	27.23	72.77
H	CeC	1e-06	21	9936	64	99.36	0.64
EN	CF	1e-06	1	9692	308	96.92	3.08
BA	CF	1e-06	1	7237	2763	72.37	27.63
H	CF	1e-06	1	9754	246	97.54	2.46
EN	CHB	1e-06	43	2148	7852	21.48	78.52
BA	CHB	1e-06	43	0	10000	0	100
H	CHB	1e-06	43	0	10000	0	100
EN	CHC	1e-06	11	9984	16	99.84	0.16
BA	CHC	1e-06	11	609	9391	6.09	93.91
H	CHC	1e-06	11	5	9995	0.05	99.95
EN	CHF	1e-06	5	3074	6926	30.74	69.26
BA	CHF	1e-06	5	3303	6697	33.03	66.97
H	CHF	1e-06	5	8682	1318	86.82	13.18
EN	ChP	1e-06	6	7559	2441	75.59	24.41
BA	ChP	1e-06	6	7499	2501	74.99	25.01
H	ChP	1e-06	6	9666	334	96.66	3.34
EN	ChS	1e-06	68	5045	4955	50.45	49.55
BA	ChS	1e-06	68	5082	4918	50.82	49.18
H	ChS	1e-06	68	13	9987	0.13	99.87
EN	Cir	1e-06	21	9990	10	99.9	0.1
BA	Cir	1e-06	21	2903	7097	29.03	70.97
H	Cir	1e-06	21	4	9996	0.04	99.96
EN	CL	1e-06	26	6324	3676	63.24	36.76
BA	CL	1e-06	26	5960	4040	59.6	40.4
H	CL	1e-06	26	911	9089	9.11	90.89
EN	COPD	1e-06	23	4666	5334	46.66	53.34
BA	COPD	1e-06	23	4885	5115	48.85	51.15
H	COPD	1e-06	23	444	9556	4.44	95.56
EN	CRF	1e-06	2	5791	4209	57.91	42.09
BA	CRF	1e-06	2	9262	738	92.62	7.38
H	CRF	1e-06	2	1328	8672	13.28	86.72
EN	CRP	1e-06	19	4494	5506	44.94	55.06
BA	CRP	1e-06	19	9928	72	99.28	0.72
H	CRP	1e-06	19	9476	524	94.76	5.24
EN	Cys	1e-06	1	757	9243	7.57	92.43
BA	Cys	1e-06	1	4155	5845	41.55	58.45
H	Cys	1e-06	1	9887	113	98.87	1.13
EN	DBP	1e-06	75	1731	8269	17.31	82.69
BA	DBP	1e-06	75	4128	5872	41.28	58.72
H	DBP	1e-06	75	8425	1575	84.25	15.75
EN	DC	1e-06	2	4716	5284	47.16	52.84
BA	DC	1e-06	2	9199	801	91.99	8.01
H	DC	1e-06	2	1832	8168	18.32	81.68
EN	Dys	1e-06	1	1957	8043	19.57	80.43
BA	Dys	1e-06	1	6117	3883	61.17	38.83
H	Dys	1e-06	1	6241	3759	62.41	37.59
EN	EC	1e-06	28	1563	8437	15.63	84.37
BA	EC	1e-06	28	2044	7956	20.44	79.56
H	EC	1e-06	28	7662	2338	76.62	23.38
EN	EM	1e-06	1	6075	3925	60.75	39.25
BA	EM	1e-06	1	4625	5375	46.25	53.75
H	EM	1e-06	1	4180	5820	41.8	58.2
EN	EOS	1e-06	168	4699	5301	46.99	53.01
BA	EOS	1e-06	168	6780	3220	67.8	32.2
H	EOS	1e-06	168	9862	138	98.62	1.38
EN	FA	1e-06	1	5467	4533	54.67	45.33
BA	FA	1e-06	1	4434	5566	44.34	55.66
H	FA	1e-06	1	5052	4948	50.52	49.48
EN	FNP	1e-06	2	742	9258	7.42	92.58
BA	FNP	1e-06	2	5566	4434	55.66	44.34
H	FNP	1e-06	2	8315	1685	83.15	16.85
EN	FS	1e-06	2	4067	5933	40.67	59.33
BA	FS	1e-06	2	2408	7592	24.08	75.92
H	FS	1e-06	2	4652	5348	46.52	53.48
EN	GBP	1e-06	1	2310	7690	23.1	76.9
BA	GBP	1e-06	1	8385	1615	83.85	16.15
H	GBP	1e-06	1	123	9877	1.23	98.77
EN	GC	1e-06	44	7722	2278	77.22	22.78
BA	GC	1e-06	44	1983	8017	19.83	80.17
H	GC	1e-06	44	5976	4024	59.76	40.24
EN	GD	1e-06	105	3996	6004	39.96	60.04
BA	GD	1e-06	105	5107	4893	51.07	48.93
H	GD	1e-06	105	3781	6219	37.81	62.19
EN	GGT	1e-06	226	8182	1818	81.82	18.18
BA	GGT	1e-06	226	8815	1185	88.15	11.85
H	GGT	1e-06	226	2778	7222	27.78	72.22
EN	Gla	1e-06	18	8139	1861	81.39	18.61
BA	Gla	1e-06	18	50	9950	0.5	99.5
H	Gla	1e-06	18	6815	3185	68.15	31.85
EN	Glucose	1e-06	50	8101	1899	81.01	18.99
BA	Glucose	1e-06	50	2360	7640	23.6	76.4
H	Glucose	1e-06	50	10000	0	100	0
EN	Goi	1e-06	1	1262	8738	12.62	87.38
BA	Goi	1e-06	1	2715	7285	27.15	72.85
H	Goi	1e-06	1	3934	6066	39.34	60.66
EN	GU	1e-06	7	9955	45	99.55	0.45
BA	GU	1e-06	7	1577	8423	15.77	84.23
H	GU	1e-06	7	9341	659	93.41	6.59
EN	H03A	1e-06	40	1684	8316	16.84	83.16
BA	H03A	1e-06	40	6091	3909	60.91	39.09
H	H03A	1e-06	40	7184	2816	71.84	28.16
EN	HbA1c	1e-06	65	7733	2267	77.33	22.67
BA	HbA1c	1e-06	65	274	9726	2.74	97.26
H	HbA1c	1e-06	65	9397	603	93.97	6.03
EN	Hb	1e-06	136	3176	6824	31.76	68.24
BA	Hb	1e-06	136	3898	6102	38.98	61.02
H	Hb	1e-06	137	1053	8947	10.53	89.47
EN	HC	1e-06	1	4366	5634	43.66	56.34
BA	HC	1e-06	1	2883	7117	28.83	71.17
H	HC	1e-06	1	8202	1798	82.02	17.98
EN	HDLC	1e-06	157	6552	3448	65.52	34.48
BA	HDLC	1e-06	157	3984	6016	39.84	60.16
H	HDLC	1e-06	157	8149	1851	81.49	18.51
EN	HD	1e-06	11	580	9420	5.8	94.2
BA	HD	1e-06	11	2696	7304	26.96	73.04
H	HD	1e-06	11	402	9598	4.02	95.98
EN	Hei	1e-06	1534	363	9637	3.63	96.37
BA	Hei	1e-06	1534	1928	8072	19.28	80.72
H	Hei	1e-06	1536	7783	2217	77.83	22.17
EN	Ht	1e-06	151	3642	6358	36.42	63.58
BA	Ht	1e-06	151	959	9041	9.59	90.41
H	Ht	1e-06	152	1715	8285	17.15	82.85
EN	Hype	1e-06	39	4220	5780	42.2	57.8
BA	Hype	1e-06	39	4012	5988	40.12	59.88
H	Hype	1e-06	39	4402	5598	44.02	55.98
EN	Hypo	1e-06	4	8326	1674	83.26	16.74
BA	Hypo	1e-06	4	46	9954	0.46	99.54
H	Hypo	1e-06	4	27	9973	0.27	99.73
EN	IH	1e-06	2	8919	1081	89.19	10.81
BA	IH	1e-06	2	4561	5439	45.61	54.39
H	IH	1e-06	2	7086	2914	70.86	29.14
EN	ILD	1e-06	5	6724	3276	67.24	32.76
BA	ILD	1e-06	5	6652	3348	66.52	33.48
H	ILD	1e-06	5	9975	25	99.75	0.25
EN	Iri	1e-06	2	1392	8608	13.92	86.08
BA	Iri	1e-06	2	1695	8305	16.95	83.05
H	Iri	1e-06	2	6722	3278	67.22	32.78
EN	IS	1e-06	16	1529	8471	15.29	84.71
BA	IS	1e-06	16	9224	776	92.24	7.76
H	IS	1e-06	16	778	9222	7.78	92.22
EN	ITP	1e-06	1	1606	8394	16.06	83.94
BA	ITP	1e-06	1	9423	577	94.23	5.77
H	ITP	1e-06	1	1047	8953	10.47	89.53
EN	Kel	1e-06	13	2280	7720	22.8	77.2
BA	Kel	1e-06	13	9505	495	95.05	4.95
H	Kel	1e-06	13	7320	2680	73.2	26.8
EN	L04	1e-06	65	39	9961	0.39	99.61
BA	L04	1e-06	65	7960	2040	79.6	20.4
H	L04	1e-06	65	0	10000	0	100
EN	LDLC	1e-06	99	9890	110	98.9	1.1
BA	LDLC	1e-06	99	1130	8870	11.3	88.7
H	LDLC	1e-06	99	9950	50	99.5	0.5
EN	LiC	1e-06	14	3353	6647	33.53	66.47
BA	LiC	1e-06	14	8557	1443	85.57	14.43
H	LiC	1e-06	14	9984	16	99.84	0.16
EN	LuC	1e-06	21	6162	3838	61.62	38.38
BA	LuC	1e-06	21	2409	7591	24.09	75.91
H	LuC	1e-06	21	2064	7936	20.64	79.36
EN	LYM	1e-06	91	1654	8346	16.54	83.46
BA	LYM	1e-06	91	1032	8968	10.32	89.68
H	LYM	1e-06	91	8825	1175	88.25	11.75
EN	M01A	1e-06	4	8602	1398	86.02	13.98
BA	M01A	1e-06	4	7680	2320	76.8	23.2
H	M01A	1e-06	4	8050	1950	80.5	19.5
EN	M05B	1e-06	7	3795	6205	37.95	62.05
BA	M05B	1e-06	7	6047	3953	60.47	39.53
H	M05B	1e-06	7	7462	2538	74.62	25.38
EN	MAP	1e-06	110	1995	8005	19.95	80.05
BA	MAP	1e-06	110	6173	3827	61.73	38.27
H	MAP	1e-06	110	9376	624	93.76	6.24
EN	MCHC	1e-06	133	136	9864	1.36	98.64
BA	MCHC	1e-06	133	9997	3	99.97	0.03
H	MCHC	1e-06	133	2801	7199	28.01	71.99
EN	MCH	1e-06	372	7178	2822	71.78	28.22
BA	MCH	1e-06	372	9907	93	99.07	0.93
H	MCH	1e-06	372	5399	4601	53.99	46.01
EN	MCV	1e-06	426	9842	158	98.42	1.58
BA	MCV	1e-06	427	7568	2432	75.68	24.32
H	MCV	1e-06	427	6335	3665	63.35	36.65
EN	MI	1e-06	180	7496	2504	74.96	25.04
BA	MI	1e-06	180	3093	6907	30.93	69.07
H	MI	1e-06	180	10000	0	100	0
EN	MON	1e-06	168	690	9310	6.9	93.1
BA	MON	1e-06	168	8814	1186	88.14	11.86
H	MON	1e-06	168	6226	3774	62.26	37.74
EN	N02A	1e-06	1	9933	67	99.33	0.67
BA	N02A	1e-06	1	1368	8632	13.68	86.32
H	N02A	1e-06	1	8847	1153	88.47	11.53
EN	N02BA	1e-06	84	9158	842	91.58	8.42
BA	N02BA	1e-06	84	9271	729	92.71	7.29
H	N02BA	1e-06	84	10000	0	100	0
EN	N02BE	1e-06	3	545	9455	5.45	94.55
BA	N02BE	1e-06	3	1788	8212	17.88	82.12
H	N02BE	1e-06	3	6979	3021	69.79	30.21
EN	N06A	1e-06	3	462	9538	4.62	95.38
BA	N06A	1e-06	3	6180	3820	61.8	38.2
H	N06A	1e-06	3	4501	5499	45.01	54.99
EN	NB	1e-06	3	9807	193	98.07	1.93
BA	NB	1e-06	3	6784	3216	67.84	32.16
H	NB	1e-06	3	3406	6594	34.06	65.94
EN	NEU	1e-06	113	3897	6103	38.97	61.03
BA	NEU	1e-06	113	5420	4580	54.2	45.8
H	NEU	1e-06	113	6061	3939	60.61	39.39
EN	NP	1e-06	1	3101	6899	31.01	68.99
BA	NP	1e-06	1	482	9518	4.82	95.18
H	NP	1e-06	1	9953	47	99.53	0.47
EN	NS	1e-06	1	97	9903	0.97	99.03
BA	NS	1e-06	1	7624	2376	76.24	23.76
H	NS	1e-06	1	9880	120	98.8	1.2
EN	PAD	1e-06	4	4103	5897	41.03	58.97
BA	PAD	1e-06	5	9643	357	96.43	3.57
H	PAD	1e-06	5	360	9640	3.6	96.4
EN	PA	1e-06	2	1355	8645	13.55	86.45
BA	PA	1e-06	2	551	9449	5.51	94.49
H	PA	1e-06	2	1859	8141	18.59	81.41
EN	PE	1e-06	1	4861	5139	48.61	51.39
BA	PE	1e-06	1	5013	4987	50.13	49.87
H	PE	1e-06	1	4875	5125	48.75	51.25
EN	PF	1e-06	1	7163	2837	71.63	28.37
BA	PF	1e-06	1	9108	892	91.08	8.92
H	PF	1e-06	1	6780	3220	67.8	32.2
EN	PKD	1e-06	1	2961	7039	29.61	70.39
BA	PKD	1e-06	1	9386	614	93.86	6.14
H	PKD	1e-06	1	6583	3417	65.83	34.17
EN	PLC	1e-06	1	8546	1454	85.46	14.54
BA	PLC	1e-06	1	9072	928	90.72	9.28
H	PLC	1e-06	1	1060	8940	10.6	89.4
EN	PLT	1e-06	450	48	9952	0.48	99.52
BA	PLT	1e-06	450	4877	5123	48.77	51.23
H	PLT	1e-06	450	59	9941	0.59	99.41
EN	PM	1e-06	1	5889	4111	58.89	41.11
BA	PM	1e-06	1	1736	8264	17.36	82.64
H	PM	1e-06	1	445	9555	4.45	95.55
EN	Pneu	1e-06	2	1787	8213	17.87	82.13
BA	Pneu	1e-06	2	9775	225	97.75	2.25
H	Pneu	1e-06	2	435	9565	4.35	95.65
EN	Pne	1e-06	1	881	9119	8.81	91.19
BA	Pne	1e-06	1	9426	574	94.26	5.74
H	Pne	1e-06	1	5339	4661	53.39	46.61
EN	Pn	1e-06	5	2	9998	0.02	99.98
BA	Pn	1e-06	5	379	9621	3.79	96.21
H	Pn	1e-06	5	7532	2468	75.32	24.68
EN	Pol	1e-06	9	5669	4331	56.69	43.31
BA	Pol	1e-06	9	7997	2003	79.97	20.03
H	Pol	1e-06	9	9978	22	99.78	0.22
EN	PP	1e-06	58	310	9690	3.1	96.9
BA	PP	1e-06	58	7942	2058	79.42	20.58
H	PP	1e-06	58	6110	3890	61.1	38.9
EN	PrC	1e-06	52	8195	1805	81.95	18.05
BA	PrC	1e-06	52	3766	6234	37.66	62.34
H	PrC	1e-06	52	7702	2298	77.02	22.98
EN	PsV	1e-06	7	23	9977	0.23	99.77
BA	PsV	1e-06	7	450	9550	4.5	95.5
H	PsV	1e-06	7	1810	8190	18.1	81.9
EN	PT	1e-06	15	7004	2996	70.04	29.96
BA	PT	1e-06	16	7	9993	0.07	99.93
H	PT	1e-06	16	0	10000	0	100
EN	Pye	1e-06	1	6067	3933	60.67	39.33
BA	Pye	1e-06	1	1711	8289	17.11	82.89
H	Pye	1e-06	1	9282	718	92.82	7.18
EN	R03A	1e-06	13	9996	4	99.96	0.04
BA	R03A	1e-06	13	5427	4573	54.27	45.73
H	R03A	1e-06	13	7499	2501	74.99	25.01
EN	R03BA	1e-06	3	3021	6979	30.21	69.79
BA	R03BA	1e-06	3	569	9431	5.69	94.31
H	R03BA	1e-06	3	8215	1785	82.15	17.85
EN	R06A	1e-06	1	8606	1394	86.06	13.94
BA	R06A	1e-06	1	1801	8199	18.01	81.99
H	R06A	1e-06	1	5786	4214	57.86	42.14
EN	RA	1e-06	91	1872	8128	18.72	81.28
BA	RA	1e-06	91	7495	2505	74.95	25.05
H	RA	1e-06	91	40	9960	0.4	99.6
EN	RBC	1e-06	327	5719	4281	57.19	42.81
BA	RBC	1e-06	327	3188	6812	31.88	68.12
H	RBC	1e-06	327	3083	6917	30.83	69.17
EN	RP	1e-06	1	9269	731	92.69	7.31
BA	RP	1e-06	1	0	10000	0	100
H	RP	1e-06	1	9219	781	92.19	7.81
EN	S01E	1e-06	7	8258	1742	82.58	17.42
BA	S01E	1e-06	7	329	9671	3.29	96.71
H	S01E	1e-06	7	981	9019	9.81	90.19
EN	SAP	1e-06	111	2959	7041	29.59	70.41
BA	SAP	1e-06	111	8775	1225	87.75	12.25
H	SAP	1e-06	111	9998	2	99.98	0.02
EN	Sar	1e-06	3	4966	5034	49.66	50.34
BA	Sar	1e-06	3	4996	5004	49.96	50.04
H	Sar	1e-06	3	4190	5810	41.9	58.1
EN	SBP	1e-06	111	5299	4701	52.99	47.01
BA	SBP	1e-06	110	9478	522	94.78	5.22
H	SBP	1e-06	111	9760	240	97.6	2.4
EN	sCr	1e-06	294	6301	3699	63.01	36.99
BA	sCr	1e-06	295	7750	2250	77.5	22.5
H	sCr	1e-06	295	8296	1704	82.96	17.04
EN	SH	1e-06	2	2320	7680	23.2	76.8
BA	SH	1e-06	2	3955	6045	39.55	60.45
H	SH	1e-06	2	5700	4300	57	43
EN	SkC	1e-06	1	8643	1357	86.43	13.57
BA	SkC	1e-06	1	4462	5538	44.62	55.38
H	SkC	1e-06	1	1980	8020	19.8	80.2
EN	SLE	1e-06	1	2597	7403	25.97	74.03
BA	SLE	1e-06	1	7432	2568	74.32	25.68
H	SLE	1e-06	1	2546	7454	25.46	74.54
EN	SS	1e-06	3	5999	4001	59.99	40.01
BA	SS	1e-06	3	7350	2650	73.5	26.5
H	SS	1e-06	3	9613	387	96.13	3.87
EN	T1D	1e-06	5	5507	4493	55.07	44.93
BA	T1D	1e-06	5	6034	3966	60.34	39.66
H	T1D	1e-06	5	60	9940	0.6	99.4
EN	T2D	1e-06	245	1559	8441	15.59	84.41
BA	T2D	1e-06	244	285	9715	2.85	97.15
H	T2D	1e-06	245	3785	6215	37.85	62.15
EN	TBil	1e-06	66	4489	5511	44.89	55.11
BA	TBil	1e-06	66	6377	3623	63.77	36.23
H	TBil	1e-06	66	6453	3547	64.53	35.47
EN	TC	1e-06	130	9943	57	99.43	0.57
BA	TC	1e-06	130	4384	5616	43.84	56.16
H	TC	1e-06	130	9750	250	97.5	2.5
EN	TG	1e-06	174	912	9088	9.12	90.88
BA	TG	1e-06	175	9383	617	93.83	6.17
H	TG	1e-06	175	9101	899	91.01	8.99
EN	ThC	1e-06	1	3885	6115	38.85	61.15
BA	ThC	1e-06	1	7372	2628	73.72	26.28
H	ThC	1e-06	1	1134	8866	11.34	88.66
EN	TP	1e-06	174	4058	5942	40.58	59.42
BA	TP	1e-06	173	1851	8149	18.51	81.49
H	TP	1e-06	174	0	10000	0	100
EN	TS	1e-06	1	2209	7791	22.09	77.91
BA	TS	1e-06	1	2453	7547	24.53	75.47
H	TS	1e-06	1	6689	3311	66.89	33.11
EN	Typ	1e-06	1	6619	3381	66.19	33.81
BA	Typ	1e-06	1	4068	5932	40.68	59.32
H	Typ	1e-06	1	7147	2853	71.47	28.53
EN	UAP	1e-06	31	3334	6666	33.34	66.66
BA	UAP	1e-06	31	945	9055	9.45	90.55
H	UAP	1e-06	31	9905	95	99.05	0.95
EN	UA	1e-06	236	9784	216	97.84	2.16
BA	UA	1e-06	236	4444	5556	44.44	55.56
H	UA	1e-06	236	9782	218	97.82	2.18
EN	UC	1e-06	30	3338	6662	33.38	66.62
BA	UC	1e-06	30	8504	1496	85.04	14.96
H	UC	1e-06	30	9966	34	99.66	0.34
EN	UF	1e-06	36	6848	3152	68.48	31.52
BA	UF	1e-06	36	1547	8453	15.47	84.53
H	UF	1e-06	36	3728	6272	37.28	62.72
EN	Uro	1e-06	42	793	9207	7.93	92.07
BA	Uro	1e-06	42	8558	1442	85.58	14.42
H	Uro	1e-06	42	9938	62	99.38	0.62
EN	Urt	1e-06	5	7581	2419	75.81	24.19
BA	Urt	1e-06	5	624	9376	6.24	93.76
H	Urt	1e-06	5	8993	1007	89.93	10.07
EN	VA	1e-06	2	4914	5086	49.14	50.86
BA	VA	1e-06	2	1984	8016	19.84	80.16
H	VA	1e-06	2	5755	4245	57.55	42.45
EN	WBC	1e-06	264	4441	5559	44.41	55.59
BA	WBC	1e-06	264	685	9315	6.85	93.15
H	WBC	1e-06	265	3886	6114	38.86	61.14

### Sheet: Trait Descriptions
Trait ID	Decription	Additional catogerization
BMI	Body mass index	Anthropometric
BW	Body weight	Anthropometric
Hei	Height	Anthropometric
A02B	Drugs for peptic ulcer and gastro-esophageal reflux disease	ATC A
A10	Drugs used in diabetes¬†	ATC A
B01A	Antithrombotic agents¬†	ATC B
C01D	Vasodilators used in cardiac diseases¬†	ATC C
C02	Antihypertensives¬†	ATC C
C03	Diuretics¬†	ATC C
C07	Beta blocking agents¬†	ATC C
C08	Calcium channel blockers¬†	ATC C
C09	Agents acting on the renin-angiotensin system¬†	ATC C
C10AA	HMG CoA reductase inhibitors¬†	ATC C
H03A	Thyroid preparations¬†	ATC H
L04	Immunosuppressants¬†	ATC L
M01A	Anti-inflammatory and antirheumatic products, non-steroids¬†	ATC M
M05B	Drugs affecting bone structure and mineralization¬†	ATC M
N02A	Opioids¬†	ATC N
N02BA	Salicylic acid and derivatives¬†	ATC N
N02BE	Anilides¬†	ATC N
N06A	Antidepressants¬†	ATC N
R03A	Adrenergics, inhalants¬†	ATC R
R03BA	Glucocorticoids¬†	ATC R
R06A	Antihistamines for systemic use¬†	ATC R
S01E	Antiglaucoma preparations and miotics¬†	ATC S
BAS	Basophil count	Blood cell
EOS	Eosinophil count	Blood cell
Hb	Hemoglobin	Blood cell
Ht	Hematocrit	Blood cell
LYM	Lymphocyte count	Blood cell
MCH	Mean corpuscular hemoglobin	Blood cell
MCHC	Mean corpuscular hemoglobin concentration	Blood cell
MCV	Mean corpuscular volume	Blood cell
MON	Monocyte count	Blood cell
NEU	Neutrophil count	Blood cell
PLT	Platelet count	Blood cell
RBC	Red blood cell count	Blood cell
WBC	White blood cell count	Blood cell
DBP	Diastolic blood pressure	Blood pressure
MAP	Mean arterial pressure	Blood pressure
PP	Pulse pressure	Blood pressure
SBP	Systolic blood pressure	Blood pressure
BC	Breast Cancer	Cancer
CC	Colorectal Cancer	Cancer
EC	Esophageal cancer	Cancer
GC	Gastric cancer	Cancer
LiC	Hepatic Cancer	Cancer
LuC	Lung Cancer	Cancer
PA	Pancreatic cancer	Cancer
PLC	Pharyngeal and laryngeal cancer	Cancer
PrC	Prostate cancer	Cancer
SkC	Skin cancer	Cancer
ThC	Triglycerides	Cancer
Ca	Calcium	Electrolytes
Dys	Dysentery	ICD10 A
PT	Pulmonary tuberculosis	ICD10 A
Typ	Typhoid fever	ICD10 A
CHB	Chronic hepatitis B	ICD10 B
CHC	Chronic hepatitis C	ICD10 B
CeC	Cervical cancer	ICD10 C
ITP	Idiopathic thrombocytopenic purpura	ICD10 D
Sar	Sarcoidosis	ICD10 D
UF	Uterine fibroid	ICD10 D
Goi	Goiter	ICD10 E
HD	Hashimoto's disease	ICD10 E
Hype	Hyperthyroidism	ICD10 E
Hypo	Hypothyroidism	ICD10 E
T1D	Type 1 diabetes	ICD10 E
T2D	Type 2 diabetes	ICD10 E
TS	Toxic epidermal necrolysis/Stevens-Johnson syndrome	ICD10 E
FNP	Facial nerve palsy (Bell's palsy)	ICD10 G
Cat	Cataract	ICD10 H
Gla	Glaucoma	ICD10 H
Iri	Iritis	ICD10 H
IS	Iritis	ICD10 H
RP	Retinitis pigmentosa	ICD10 H
AA	Aortic aneurysm	ICD10 I
Ang	Angina pectoris	ICD10 I
CA_Un	Unruptured cerebral aneurysm	ICD10 I
CeAn	Cerebral aneurysm	ICD10 I
CHF	Chronic heart failure	ICD10 I
DC	Dilated cardiomyopathy	ICD10 I
HC	Hypertrophic cardiomyopathy	ICD10 I
IH	Intracerebral hemorrhage	ICD10 I
MI	Myocardial infarction	ICD10 I
PAD	Peripheral arterial disease	ICD10 I
PE	Pericarditis	ICD10 I
SAP	Stable angina pectoris	ICD10 I
SH	Subarachnoid hemorrhage	ICD10 I
UAP	Unstable angina pectoris	ICD10 I
VA	Ventricular arrhythmia	ICD10 I
As	Asthma	ICD10 J
Bro	Bronchiectasis	ICD10 J
ChS	Chronic sinusitis	ICD10 J
COPD	Chronic obstructive pulmonary disease	ICD10 J
ILD	Interstitial lung disease	ICD10 J
NP	Nasal polyp	ICD10 J
PF	Pulmonary Fibrosis	ICD10 J
Pn	Pneumonia	ICD10 J
Pne	Pneumoconiosis	ICD10 J
Pneu	Pneumothorax	ICD10 J
Pol	Pollinosis	ICD10 J
AIH	Autoimmune hepatitis	ICD10 K
ChP	Chronic pancreatitis	ICD10 K
Cir	Cirrhosis	ICD10 K
CL	Cholelithiasis	ICD10 K
GBP	Gall bladder polyp	ICD10 K
GU	Gastric ulcer	ICD10 K
UC	Ulcerative colitis	ICD10 K
AD	Atopic dermatitis	ICD10 L
Kel	Keloid	ICD10 L
PsV	Psoriasis vulgaris	ICD10 L
Urt	Urticaria	ICD10 L
PM	Polymyositis	ICD10 M
RA	Rheumatoid arthritis	ICD10 M
SLE	Systemic lupus erythematous	ICD10 M
SS	Sjogren's syndrome	ICD10 M
CRF	Chronic renal failure	ICD10 N
Cys	Cystitis	ICD10 N
EM	Endometriosis	ICD10 N
NB	Neuropathic bladder	ICD10 N
NS	Nephrotic syndrome	ICD10 N
Pye	Pyelonephritis	ICD10 N
Uro	Urolithiasis	ICD10 N
PKD	Polycystic kidney disease	ICD10 Q
FS	Febrile seizure	ICD10 R
CF	Compression_ fracture	ICD10 S
FA	Food allergy	ICD10 Z
CRP	C-reactive protein	Inflammatory
BUN	Blood urea nitrogen	Kidney-related
sCr	Serum creatinine	Kidney-related
UA	Uric acids	Kidney-related
ALP	Alkaline phosphatase	Liver-related
ALT	Alanine aminotransferase	Liver-related
AST	Aspartate transaminase	Liver-related
GGT	y-glutamyl transpeptidase	Liver-related
TBil	Total Bilirubin	Liver-related
Glucose	Glucose	Metabolic
HbA1c	HbA1c	Metabolic
HDLC	HDL-cholesterol	Metabolic
LDLC	LDL-cholesterol	Metabolic
TC	Total cholesterol	Metabolic
TG	Triglycerides	Metabolic
Alb	Albumin	Protein
TP	Total protein	Protein
GD	Graves Disease	Auto-Immune
