## Supplementary Table 9 for "1,000 ancient genomes uncover 10,000 years of natural selection in Europe"

DAF Bin	B Score Bin	RR Bin	Number SNPs
0	0	0	1763
0	0	1	1612
0	0	2	1676
0	0	3	1755
0	0	4	1659
0	0	5	1448
0	0	6	1362
0	0	7	1110
0	1	0	2105
0	1	1	2081
0	1	2	2102
0	1	3	2141
0	1	4	2087
0	1	5	1956
0	1	6	1830
0	1	7	1524
0	2	0	2451
0	2	1	2362
0	2	2	2230
0	2	3	2383
0	2	4	2338
0	2	5	2271
0	2	6	2089
0	2	7	1854
0	3	0	2665
0	3	1	2569
0	3	2	2835
0	3	3	2436
0	3	4	2513
0	3	5	2477
0	3	6	2418
0	3	7	2234
0	4	0	3072
0	4	1	3039
0	4	2	2896
0	4	3	3106
0	4	4	3031
0	4	5	2986
0	4	6	2864
0	4	7	2520
0	5	0	2904
0	5	1	2854
0	5	2	2930
0	5	3	2887
0	5	4	2869
0	5	5	2807
0	5	6	2824
0	5	7	2656
0	6	0	2869
0	6	1	2719
0	6	2	2962
0	6	3	2681
0	6	4	2844
0	6	5	3008
0	6	6	2923
0	6	7	2897
0	7	0	2785
0	7	1	2893
0	7	2	2764
0	7	3	2691
0	7	4	2763
0	7	5	2753
0	7	6	2858
0	7	7	3002
0	8	0	2722
0	8	1	2768
0	8	2	2739
0	8	3	2768
0	8	4	2726
0	8	5	2821
0	8	6	3173
0	8	7	3402
0	9	0	1271
0	9	1	1362
0	9	2	1257
0	9	3	1380
0	9	4	1421
0	9	5	1440
0	9	6	1641
0	9	7	2172
1	0	0	1160
1	0	1	1063
1	0	2	1127
1	0	3	1110
1	0	4	1128
1	0	5	979
1	0	6	914
1	0	7	733
1	1	0	1489
1	1	1	1491
1	1	2	1395
1	1	3	1401
1	1	4	1389
1	1	5	1282
1	1	6	1248
1	1	7	1056
1	2	0	1622
1	2	1	1527
1	2	2	1536
1	2	3	1727
1	2	4	1634
1	2	5	1616
1	2	6	1519
1	2	7	1311
1	3	0	1891
1	3	1	1997
1	3	2	2028
1	3	3	1798
1	3	4	1913
1	3	5	1946
1	3	6	1761
1	3	7	1653
1	4	0	2342
1	4	1	2144
1	4	2	2204
1	4	3	2025
1	4	4	2253
1	4	5	2117
1	4	6	2064
1	4	7	1869
1	5	0	2213
1	5	1	2094
1	5	2	2073
1	5	3	2119
1	5	4	2126
1	5	5	2160
1	5	6	2093
1	5	7	2092
1	6	0	2276
1	6	1	2156
1	6	2	2149
1	6	3	2061
1	6	4	2149
1	6	5	2167
1	6	6	2213
1	6	7	2165
1	7	0	2188
1	7	1	2142
1	7	2	2109
1	7	3	2066
1	7	4	2094
1	7	5	2169
1	7	6	2233
1	7	7	2438
1	8	0	2092
1	8	1	2190
1	8	2	2168
1	8	3	2141
1	8	4	2105
1	8	5	2193
1	8	6	2401
1	8	7	2813
1	9	0	1118
1	9	1	1053
1	9	2	1010
1	9	3	1066
1	9	4	1079
1	9	5	1158
1	9	6	1368
1	9	7	1761
2	0	0	912
2	0	1	836
2	0	2	813
2	0	3	970
2	0	4	854
2	0	5	812
2	0	6	732
2	0	7	576
2	1	0	1252
2	1	1	1237
2	1	2	1161
2	1	3	1176
2	1	4	1148
2	1	5	1075
2	1	6	1009
2	1	7	921
2	2	0	1309
2	2	1	1454
2	2	2	1329
2	2	3	1392
2	2	4	1334
2	2	5	1298
2	2	6	1209
2	2	7	1137
2	3	0	1581
2	3	1	1545
2	3	2	1693
2	3	3	1486
2	3	4	1588
2	3	5	1482
2	3	6	1443
2	3	7	1357
2	4	0	1902
2	4	1	1832
2	4	2	1753
2	4	3	1823
2	4	4	1815
2	4	5	1810
2	4	6	1756
2	4	7	1615
2	5	0	1771
2	5	1	1813
2	5	2	1757
2	5	3	1711
2	5	4	1794
2	5	5	1814
2	5	6	1832
2	5	7	1740
2	6	0	1875
2	6	1	1726
2	6	2	1821
2	6	3	1593
2	6	4	1734
2	6	5	1791
2	6	6	1817
2	6	7	1828
2	7	0	1841
2	7	1	1762
2	7	2	1739
2	7	3	1623
2	7	4	1780
2	7	5	1851
2	7	6	1836
2	7	7	2067
2	8	0	1856
2	8	1	1892
2	8	2	1777
2	8	3	1805
2	8	4	1802
2	8	5	1849
2	8	6	2158
2	8	7	2414
2	9	0	949
2	9	1	915
2	9	2	907
2	9	3	980
2	9	4	920
2	9	5	924
2	9	6	1208
2	9	7	1631
3	0	0	744
3	0	1	598
3	0	2	749
3	0	3	767
3	0	4	642
3	0	5	666
3	0	6	599
3	0	7	531
3	1	0	1094
3	1	1	988
3	1	2	1081
3	1	3	1034
3	1	4	960
3	1	5	908
3	1	6	902
3	1	7	754
3	2	0	1069
3	2	1	1144
3	2	2	1195
3	2	3	1143
3	2	4	1128
3	2	5	1059
3	2	6	1022
3	2	7	963
3	3	0	1430
3	3	1	1391
3	3	2	1411
3	3	3	1347
3	3	4	1367
3	3	5	1285
3	3	6	1282
3	3	7	1130
3	4	0	1559
3	4	1	1570
3	4	2	1473
3	4	3	1538
3	4	4	1582
3	4	5	1460
3	4	6	1480
3	4	7	1368
3	5	0	1436
3	5	1	1446
3	5	2	1447
3	5	3	1489
3	5	4	1525
3	5	5	1534
3	5	6	1437
3	5	7	1502
3	6	0	1525
3	6	1	1441
3	6	2	1358
3	6	3	1372
3	6	4	1496
3	6	5	1550
3	6	6	1613
3	6	7	1558
3	7	0	1544
3	7	1	1573
3	7	2	1468
3	7	3	1412
3	7	4	1533
3	7	5	1471
3	7	6	1541
3	7	7	1665
3	8	0	1464
3	8	1	1525
3	8	2	1470
3	8	3	1536
3	8	4	1495
3	8	5	1580
3	8	6	1856
3	8	7	2024
3	9	0	738
3	9	1	760
3	9	2	778
3	9	3	912
3	9	4	776
3	9	5	857
3	9	6	999
3	9	7	1376
4	0	0	689
4	0	1	569
4	0	2	640
4	0	3	680
4	0	4	603
4	0	5	553
4	0	6	538
4	0	7	404
4	1	0	937
4	1	1	918
4	1	2	917
4	1	3	921
4	1	4	817
4	1	5	830
4	1	6	761
4	1	7	644
4	2	0	934
4	2	1	900
4	2	2	954
4	2	3	984
4	2	4	973
4	2	5	991
4	2	6	904
4	2	7	766
4	3	0	1157
4	3	1	1159
4	3	2	1246
4	3	3	1172
4	3	4	1115
4	3	5	1127
4	3	6	1098
4	3	7	937
4	4	0	1235
4	4	1	1339
4	4	2	1256
4	4	3	1315
4	4	4	1266
4	4	5	1262
4	4	6	1165
4	4	7	1121
4	5	0	1178
4	5	1	1306
4	5	2	1156
4	5	3	1296
4	5	4	1271
4	5	5	1292
4	5	6	1239
4	5	7	1215
4	6	0	1284
4	6	1	1224
4	6	2	1302
4	6	3	1233
4	6	4	1290
4	6	5	1353
4	6	6	1339
4	6	7	1348
4	7	0	1228
4	7	1	1303
4	7	2	1180
4	7	3	1207
4	7	4	1277
4	7	5	1256
4	7	6	1262
4	7	7	1346
4	8	0	1298
4	8	1	1319
4	8	2	1281
4	8	3	1257
4	8	4	1336
4	8	5	1331
4	8	6	1507
4	8	7	1713
4	9	0	599
4	9	1	700
4	9	2	657
4	9	3	668
4	9	4	733
4	9	5	715
4	9	6	858
4	9	7	1158
5	0	0	571
5	0	1	516
5	0	2	557
5	0	3	610
5	0	4	589
5	0	5	549
5	0	6	483
5	0	7	341
5	1	0	713
5	1	1	789
5	1	2	815
5	1	3	717
5	1	4	766
5	1	5	740
5	1	6	648
5	1	7	536
5	2	0	913
5	2	1	874
5	2	2	822
5	2	3	909
5	2	4	856
5	2	5	823
5	2	6	794
5	2	7	724
5	3	0	956
5	3	1	959
5	3	2	1035
5	3	3	897
5	3	4	944
5	3	5	967
5	3	6	942
5	3	7	871
5	4	0	1119
5	4	1	1106
5	4	2	1040
5	4	3	1081
5	4	4	1077
5	4	5	1197
5	4	6	1059
5	4	7	1062
5	5	0	1111
5	5	1	1078
5	5	2	1155
5	5	3	1040
5	5	4	1133
5	5	5	1107
5	5	6	1166
5	5	7	1057
5	6	0	1107
5	6	1	1104
5	6	2	1166
5	6	3	979
5	6	4	1073
5	6	5	1142
5	6	6	1089
5	6	7	1185
5	7	0	1101
5	7	1	1193
5	7	2	1112
5	7	3	1000
5	7	4	1062
5	7	5	1123
5	7	6	1130
5	7	7	1239
5	8	0	1104
5	8	1	1200
5	8	2	1122
5	8	3	1172
5	8	4	1136
5	8	5	1210
5	8	6	1327
5	8	7	1531
5	9	0	609
5	9	1	584
5	9	2	586
5	9	3	633
5	9	4	650
5	9	5	621
5	9	6	779
5	9	7	1007
6	0	0	525
6	0	1	517
6	0	2	590
6	0	3	486
6	0	4	523
6	0	5	516
6	0	6	413
6	0	7	349
6	1	0	638
6	1	1	632
6	1	2	667
6	1	3	638
6	1	4	630
6	1	5	598
6	1	6	591
6	1	7	475
6	2	0	749
6	2	1	709
6	2	2	705
6	2	3	785
6	2	4	706
6	2	5	732
6	2	6	621
6	2	7	572
6	3	0	865
6	3	1	884
6	3	2	889
6	3	3	746
6	3	4	830
6	3	5	902
6	3	6	830
6	3	7	723
6	4	0	1030
6	4	1	881
6	4	2	1046
6	4	3	999
6	4	4	997
6	4	5	934
6	4	6	942
6	4	7	860
6	5	0	893
6	5	1	941
6	5	2	1043
6	5	3	1044
6	5	4	913
6	5	5	997
6	5	6	963
6	5	7	949
6	6	0	919
6	6	1	1023
6	6	2	1001
6	6	3	915
6	6	4	1063
6	6	5	966
6	6	6	1013
6	6	7	977
6	7	0	993
6	7	1	949
6	7	2	964
6	7	3	981
6	7	4	931
6	7	5	968
6	7	6	1004
6	7	7	1165
6	8	0	929
6	8	1	971
6	8	2	1068
6	8	3	1046
6	8	4	1029
6	8	5	1032
6	8	6	1153
6	8	7	1306
6	9	0	422
6	9	1	477
6	9	2	456
6	9	3	490
6	9	4	570
6	9	5	515
6	9	6	668
6	9	7	861
7	0	0	613
7	0	1	610
7	0	2	634
7	0	3	642
7	0	4	586
7	0	5	540
7	0	6	514
7	0	7	410
7	1	0	685
7	1	1	808
7	1	2	771
7	1	3	713
7	1	4	779
7	1	5	733
7	1	6	606
7	1	7	549
7	2	0	845
7	2	1	804
7	2	2	766
7	2	3	880
7	2	4	747
7	2	5	810
7	2	6	785
7	2	7	698
7	3	0	924
7	3	1	818
7	3	2	898
7	3	3	858
7	3	4	839
7	3	5	854
7	3	6	762
7	3	7	707
7	4	0	990
7	4	1	1045
7	4	2	1037
7	4	3	1101
7	4	4	1015
7	4	5	966
7	4	6	902
7	4	7	873
7	5	0	930
7	5	1	1070
7	5	2	1011
7	5	3	996
7	5	4	921
7	5	5	959
7	5	6	915
7	5	7	962
7	6	0	942
7	6	1	958
7	6	2	951
7	6	3	958
7	6	4	938
7	6	5	1044
7	6	6	1019
7	6	7	987
7	7	0	992
7	7	1	984
7	7	2	955
7	7	3	973
7	7	4	951
7	7	5	998
7	7	6	1031
7	7	7	1068
7	8	0	958
7	8	1	1023
7	8	2	927
7	8	3	987
7	8	4	980
7	8	5	972
7	8	6	1132
7	8	7	1292
7	9	0	443
7	9	1	463
7	9	2	466
7	9	3	517
7	9	4	502
7	9	5	510
7	9	6	662
7	9	7	747
