## Supplementary Table 10 for "1,000 ancient genomes uncover 10,000 years of natural selection in Europe"

Population	Trait ID	Threshold	Number SNPs	Number Lowest	Number Higher	Percent Lower	Percent Higher
EN	A02B	1.00E-06	6	7155	2845	71.55	28.45
BA	A02B	1.00E-06	6	465	9535	4.65	95.35
H	A02B	1.00E-06	6	497	9503	4.97	95.03
EN	A10	1.00E-06	159	9750	250	97.5	2.5
BA	A10	1.00E-06	159	3	9997	0.03	99.97
H	A10	1.00E-06	159	372	9628	3.72	96.28
EN	AA	1.00E-06	2	7980	2020	79.8	20.2
BA	AA	1.00E-06	2	181	9819	1.81	98.19
H	AA	1.00E-06	2	436	9564	4.36	95.64
EN	AD	1.00E-06	49	8609	1391	86.09	13.91
BA	AD	1.00E-06	49	9879	121	98.79	1.21
H	AD	1.00E-06	49	9961	39	99.61	0.39
EN	AIH	1.00E-06	1	4568	5432	45.68	54.32
BA	AIH	1.00E-06	1	1723	8277	17.23	82.77
H	AIH	1.00E-06	1	9998	2	99.98	0.02
EN	Alb	1.00E-06	83	194	9806	1.94	98.06
BA	Alb	1.00E-06	83	9706	294	97.06	2.94
H	Alb	1.00E-06	83	2106	7894	21.06	78.94
EN	ALP	1.00E-06	149	3695	6305	36.95	63.05
BA	ALP	1.00E-06	151	9288	712	92.88	7.12
H	ALP	1.00E-06	151	9593	407	95.93	4.07
EN	ALT	1.00E-06	105	9871	129	98.71	1.29
BA	ALT	1.00E-06	105	162	9838	1.62	98.38
H	ALT	1.00E-06	105	9472	528	94.72	5.28
EN	Ang	1.00E-06	67	1649	8351	16.49	83.51
BA	Ang	1.00E-06	67	9912	88	99.12	0.88
H	Ang	1.00E-06	67	10000	0	100	0
EN	AST	1.00E-06	155	9149	851	91.49	8.51
BA	AST	1.00E-06	155	9304	696	93.04	6.96
H	AST	1.00E-06	155	9520	480	95.2	4.8
EN	As	1.00E-06	66	9907	93	99.07	0.93
BA	As	1.00E-06	66	30	9970	0.3	99.7
H	As	1.00E-06	66	312	9688	3.12	96.88
EN	B01A	1.00E-06	63	9000	1000	90	10
BA	B01A	1.00E-06	63	9940	60	99.4	0.6
H	B01A	1.00E-06	63	10000	0	100	0
EN	BAS	1.00E-06	99	9694	306	96.94	3.06
BA	BAS	1.00E-06	99	9930	70	99.3	0.7
H	BAS	1.00E-06	99	9810	190	98.1	1.9
EN	BC	1.00E-06	24	64	9936	0.64	99.36
BA	BC	1.00E-06	24	6488	3512	64.88	35.12
H	BC	1.00E-06	24	372	9628	3.72	96.28
EN	BMI	1.00E-06	306	201	9799	2.01	97.99
BA	BMI	1.00E-06	306	533	9467	5.33	94.67
H	BMI	1.00E-06	306	9036	964	90.36	9.64
EN	Bro	1.00E-06	1	0	10000	0	100
BA	Bro	1.00E-06	1	18	9982	0.18	99.82
H	Bro	1.00E-06	1	1734	8266	17.34	82.66
EN	BUN	1.00E-06	129	7263	2737	72.63	27.37
BA	BUN	1.00E-06	129	94	9906	0.94	99.06
H	BUN	1.00E-06	129	9681	319	96.81	3.19
EN	BW	1.00E-06	517	464	9536	4.64	95.36
BA	BW	1.00E-06	518	1789	8211	17.89	82.11
H	BW	1.00E-06	518	9535	465	95.35	4.65
EN	C01D	1.00E-06	38	16	9984	0.16	99.84
BA	C01D	1.00E-06	38	10	9990	0.1	99.9
H	C01D	1.00E-06	38	9976	24	99.76	0.24
EN	C02	1.00E-06	6	8688	1312	86.88	13.12
BA	C02	1.00E-06	6	4675	5325	46.75	53.25
H	C02	1.00E-06	6	6271	3729	62.71	37.29
EN	C03	1.00E-06	5	177	9823	1.77	98.23
BA	C03	1.00E-06	5	9874	126	98.74	1.26
H	C03	1.00E-06	5	9738	262	97.38	2.62
EN	C07	1.00E-06	83	3807	6193	38.07	61.93
BA	C07	1.00E-06	84	9229	771	92.29	7.71
H	C07	1.00E-06	84	10000	0	100	0
EN	C08	1.00E-06	94	9845	155	98.45	1.55
BA	C08	1.00E-06	93	9983	17	99.83	0.17
H	C08	1.00E-06	94	9996	4	99.96	0.04
EN	C09	1.00E-06	72	9244	756	92.44	7.56
BA	C09	1.00E-06	72	9886	114	98.86	1.14
H	C09	1.00E-06	72	9994	6	99.94	0.06
EN	C10AA	1.00E-06	161	8731	1269	87.31	12.69
BA	C10AA	1.00E-06	161	3496	6504	34.96	65.04
H	C10AA	1.00E-06	161	9991	9	99.91	0.09
EN	Cat	1.00E-06	4	13	9987	0.13	99.87
BA	Cat	1.00E-06	4	10000	0	100	0
H	Cat	1.00E-06	4	2818	7182	28.18	71.82
EN	CA_Un	1.00E-06	1	9948	52	99.48	0.52
BA	CA_Un	1.00E-06	1	8872	1128	88.72	11.28
H	CA_Un	1.00E-06	1	153	9847	1.53	98.47
EN	Ca	1.00E-06	39	103	9897	1.03	98.97
BA	Ca	1.00E-06	39	9967	33	99.67	0.33
H	Ca	1.00E-06	39	9939	61	99.39	0.61
EN	CC	1.00E-06	32	9956	44	99.56	0.44
BA	CC	1.00E-06	32	8311	1689	83.11	16.89
H	CC	1.00E-06	32	8833	1167	88.33	11.67
EN	CeAn	1.00E-06	8	1038	8962	10.38	89.62
BA	CeAn	1.00E-06	8	0	10000	0	100
H	CeAn	1.00E-06	8	6765	3235	67.65	32.35
EN	CeC	1.00E-06	21	25	9975	0.25	99.75
BA	CeC	1.00E-06	21	377	9623	3.77	96.23
H	CeC	1.00E-06	21	9949	51	99.49	0.51
EN	CF	1.00E-06	1	10000	0	100	0
BA	CF	1.00E-06	1	9421	579	94.21	5.79
H	CF	1.00E-06	1	9994	6	99.94	0.06
EN	CHB	1.00E-06	43	216	9784	2.16	97.84
BA	CHB	1.00E-06	43	0	10000	0	100
H	CHB	1.00E-06	43	0	10000	0	100
EN	CHC	1.00E-06	11	9951	49	99.51	0.49
BA	CHC	1.00E-06	11	15	9985	0.15	99.85
H	CHC	1.00E-06	11	0	10000	0	100
EN	CHF	1.00E-06	5	720	9280	7.2	92.8
BA	CHF	1.00E-06	5	404	9596	4.04	95.96
H	CHF	1.00E-06	5	9952	48	99.52	0.48
EN	ChP	1.00E-06	6	9920	80	99.2	0.8
BA	ChP	1.00E-06	6	9862	138	98.62	1.38
H	ChP	1.00E-06	6	10000	0	100	0
EN	ChS	1.00E-06	68	8039	1961	80.39	19.61
BA	ChS	1.00E-06	68	3127	6873	31.27	68.73
H	ChS	1.00E-06	68	29	9971	0.29	99.71
EN	Cir	1.00E-06	21	10000	0	100	0
BA	Cir	1.00E-06	21	137	9863	1.37	98.63
H	Cir	1.00E-06	21	0	10000	0	100
EN	CL	1.00E-06	26	9988	12	99.88	0.12
BA	CL	1.00E-06	26	6202	3798	62.02	37.98
H	CL	1.00E-06	26	55	9945	0.55	99.45
EN	COPD	1.00E-06	23	3831	6169	38.31	61.69
BA	COPD	1.00E-06	23	4175	5825	41.75	58.25
H	COPD	1.00E-06	23	0	10000	0	100
EN	CRF	1.00E-06	2	7267	2733	72.67	27.33
BA	CRF	1.00E-06	2	9930	70	99.3	0.7
H	CRF	1.00E-06	2	88	9912	0.88	99.12
EN	CRP	1.00E-06	19	52	9948	0.52	99.48
BA	CRP	1.00E-06	19	9974	26	99.74	0.26
H	CRP	1.00E-06	19	9960	40	99.6	0.4
EN	Cys	1.00E-06	1	126	9874	1.26	98.74
BA	Cys	1.00E-06	1	3500	6500	35	65
H	Cys	1.00E-06	1	9976	24	99.76	0.24
EN	DBP	1.00E-06	75	299	9701	2.99	97.01
BA	DBP	1.00E-06	75	2881	7119	28.81	71.19
H	DBP	1.00E-06	75	7691	2309	76.91	23.09
EN	DC	1.00E-06	2	1677	8323	16.77	83.23
BA	DC	1.00E-06	2	9983	17	99.83	0.17
H	DC	1.00E-06	2	75	9925	0.75	99.25
EN	Dys	1.00E-06	1	570	9430	5.7	94.3
BA	Dys	1.00E-06	1	7051	2949	70.51	29.49
H	Dys	1.00E-06	1	7196	2804	71.96	28.04
EN	EC	1.00E-06	28	0	10000	0	100
BA	EC	1.00E-06	28	36	9964	0.36	99.64
H	EC	1.00E-06	28	0	10000	0	100
EN	EM	1.00E-06	1	7925	2075	79.25	20.75
BA	EM	1.00E-06	1	3564	6436	35.64	64.36
H	EM	1.00E-06	1	2763	7237	27.63	72.37
EN	EOS	1.00E-06	168	7062	2938	70.62	29.38
BA	EOS	1.00E-06	168	8865	1135	88.65	11.35
H	EOS	1.00E-06	168	9198	802	91.98	8.02
EN	FA	1.00E-06	1	5434	4566	54.34	45.66
BA	FA	1.00E-06	1	4378	5622	43.78	56.22
H	FA	1.00E-06	1	4993	5007	49.93	50.07
EN	FNP	1.00E-06	2	146	9854	1.46	98.54
BA	FNP	1.00E-06	2	8814	1186	88.14	11.86
H	FNP	1.00E-06	2	10000	0	100	0
EN	FS	1.00E-06	2	1595	8405	15.95	84.05
BA	FS	1.00E-06	2	235	9765	2.35	97.65
H	FS	1.00E-06	2	2812	7188	28.12	71.88
EN	GBP	1.00E-06	1	368	9632	3.68	96.32
BA	GBP	1.00E-06	1	9928	72	99.28	0.72
H	GBP	1.00E-06	1	0	10000	0	100
EN	GC	1.00E-06	44	8614	1386	86.14	13.86
BA	GC	1.00E-06	44	354	9646	3.54	96.46
H	GC	1.00E-06	44	9652	348	96.52	3.48
EN	GD	1.00E-06	105	414	9586	4.14	95.86
BA	GD	1.00E-06	105	8532	1468	85.32	14.68
H	GD	1.00E-06	105	4478	5522	44.78	55.22
EN	GGT	1.00E-06	226	9712	288	97.12	2.88
BA	GGT	1.00E-06	226	9665	335	96.65	3.35
H	GGT	1.00E-06	226	273	9727	2.73	97.27
EN	Gla	1.00E-06	18	9997	3	99.97	0.03
BA	Gla	1.00E-06	18	0	10000	0	100
H	Gla	1.00E-06	18	9879	121	98.79	1.21
EN	Glucose	1.00E-06	50	9913	87	99.13	0.87
BA	Glucose	1.00E-06	50	516	9484	5.16	94.84
H	Glucose	1.00E-06	50	9962	38	99.62	0.38
EN	Goi	1.00E-06	1	96	9904	0.96	99.04
BA	Goi	1.00E-06	1	503	9497	5.03	94.97
H	Goi	1.00E-06	1	2134	7866	21.34	78.66
EN	GU	1.00E-06	7	10000	0	100	0
BA	GU	1.00E-06	7	337	9663	3.37	96.63
H	GU	1.00E-06	7	9985	15	99.85	0.15
EN	H03A	1.00E-06	40	289	9711	2.89	97.11
BA	H03A	1.00E-06	40	9604	396	96.04	3.96
H	H03A	1.00E-06	40	9940	60	99.4	0.6
EN	HbA1c	1.00E-06	65	9896	104	98.96	1.04
BA	HbA1c	1.00E-06	65	34	9966	0.34	99.66
H	HbA1c	1.00E-06	65	9957	43	99.57	0.43
EN	Hb	1.00E-06	136	1703	8297	17.03	82.97
BA	Hb	1.00E-06	136	8300	1700	83	17
H	Hb	1.00E-06	137	9229	771	92.29	7.71
EN	HC	1.00E-06	1	2718	7282	27.18	72.82
BA	HC	1.00E-06	1	955	9045	9.55	90.45
H	HC	1.00E-06	1	9847	153	98.47	1.53
EN	HDLC	1.00E-06	157	9151	849	91.51	8.49
BA	HDLC	1.00E-06	157	2857	7143	28.57	71.43
H	HDLC	1.00E-06	157	9096	904	90.96	9.04
EN	HD	1.00E-06	11	121	9879	1.21	98.79
BA	HD	1.00E-06	11	998	9002	9.98	90.02
H	HD	1.00E-06	11	377	9623	3.77	96.23
EN	Hei	1.00E-06	1534	1690	8310	16.9	83.1
BA	Hei	1.00E-06	1534	2337	7663	23.37	76.63
H	Hei	1.00E-06	1536	8105	1895	81.05	18.95
EN	Ht	1.00E-06	151	1007	8993	10.07	89.93
BA	Ht	1.00E-06	151	317	9683	3.17	96.83
H	Ht	1.00E-06	152	8615	1385	86.15	13.85
EN	Hype	1.00E-06	39	7683	2317	76.83	23.17
BA	Hype	1.00E-06	39	240	9760	2.4	97.6
H	Hype	1.00E-06	39	12	9988	0.12	99.88
EN	Hypo	1.00E-06	4	9839	161	98.39	1.61
BA	Hypo	1.00E-06	4	40	9960	0.4	99.6
H	Hypo	1.00E-06	4	27	9973	0.27	99.73
EN	IH	1.00E-06	2	9951	49	99.51	0.49
BA	IH	1.00E-06	2	3288	6712	32.88	67.12
H	IH	1.00E-06	2	9207	793	92.07	7.93
EN	ILD	1.00E-06	5	9533	467	95.33	4.67
BA	ILD	1.00E-06	5	9962	38	99.62	0.38
H	ILD	1.00E-06	5	10000	0	100	0
EN	Iri	1.00E-06	2	0	10000	0	100
BA	Iri	1.00E-06	2	6994	3006	69.94	30.06
H	Iri	1.00E-06	2	9790	210	97.9	2.1
EN	IS	1.00E-06	16	180	9820	1.8	98.2
BA	IS	1.00E-06	16	9947	53	99.47	0.53
H	IS	1.00E-06	16	107	9893	1.07	98.93
EN	ITP	1.00E-06	1	170	9830	1.7	98.3
BA	ITP	1.00E-06	1	9995	5	99.95	0.05
H	ITP	1.00E-06	1	54	9946	0.54	99.46
EN	Kel	1.00E-06	13	486	9514	4.86	95.14
BA	Kel	1.00E-06	13	9931	69	99.31	0.69
H	Kel	1.00E-06	13	9701	299	97.01	2.99
EN	L04	1.00E-06	65	3	9997	0.03	99.97
BA	L04	1.00E-06	65	9280	720	92.8	7.2
H	L04	1.00E-06	65	30	9970	0.3	99.7
EN	LDLC	1.00E-06	99	9809	191	98.09	1.91
BA	LDLC	1.00E-06	99	311	9689	3.11	96.89
H	LDLC	1.00E-06	99	9821	179	98.21	1.79
EN	LiC	1.00E-06	14	1379	8621	13.79	86.21
BA	LiC	1.00E-06	14	9905	95	99.05	0.95
H	LiC	1.00E-06	14	9986	14	99.86	0.14
EN	LuC	1.00E-06	21	9783	217	97.83	2.17
BA	LuC	1.00E-06	21	0	10000	0	100
H	LuC	1.00E-06	21	136	9864	1.36	98.64
EN	LYM	1.00E-06	91	199	9801	1.99	98.01
BA	LYM	1.00E-06	91	158	9842	1.58	98.42
H	LYM	1.00E-06	91	9532	468	95.32	4.68
EN	M01A	1.00E-06	4	9803	197	98.03	1.97
BA	M01A	1.00E-06	4	9746	254	97.46	2.54
H	M01A	1.00E-06	4	9724	276	97.24	2.76
EN	M05B	1.00E-06	7	951	9049	9.51	90.49
BA	M05B	1.00E-06	7	8776	1224	87.76	12.24
H	M05B	1.00E-06	7	991	9009	9.91	90.09
EN	MAP	1.00E-06	110	425	9575	4.25	95.75
BA	MAP	1.00E-06	110	9479	521	94.79	5.21
H	MAP	1.00E-06	110	9812	188	98.12	1.88
EN	MCHC	1.00E-06	133	187	9813	1.87	98.13
BA	MCHC	1.00E-06	133	9899	101	98.99	1.01
H	MCHC	1.00E-06	133	8711	1289	87.11	12.89
EN	MCH	1.00E-06	372	6430	3570	64.3	35.7
BA	MCH	1.00E-06	372	9429	571	94.29	5.71
H	MCH	1.00E-06	372	9230	770	92.3	7.7
EN	MCV	1.00E-06	426	9115	885	91.15	8.85
BA	MCV	1.00E-06	427	9253	747	92.53	7.47
H	MCV	1.00E-06	427	7748	2252	77.48	22.52
EN	MI	1.00E-06	180	8934	1066	89.34	10.66
BA	MI	1.00E-06	180	509	9491	5.09	94.91
H	MI	1.00E-06	180	9996	4	99.96	0.04
EN	MON	1.00E-06	168	766	9234	7.66	92.34
BA	MON	1.00E-06	168	9104	896	91.04	8.96
H	MON	1.00E-06	168	8456	1544	84.56	15.44
EN	N02A	1.00E-06	1	10000	0	100	0
BA	N02A	1.00E-06	1	105	9895	1.05	98.95
H	N02A	1.00E-06	1	9945	55	99.45	0.55
EN	N02BA	1.00E-06	84	9720	280	97.2	2.8
BA	N02BA	1.00E-06	84	9883	117	98.83	1.17
H	N02BA	1.00E-06	84	10000	0	100	0
EN	N02BE	1.00E-06	3	193	9807	1.93	98.07
BA	N02BE	1.00E-06	3	263	9737	2.63	97.37
H	N02BE	1.00E-06	3	8881	1119	88.81	11.19
EN	N06A	1.00E-06	3	1	9999	0.01	99.99
BA	N06A	1.00E-06	3	9034	966	90.34	9.66
H	N06A	1.00E-06	3	2399	7601	23.99	76.01
EN	NB	1.00E-06	3	9948	52	99.48	0.52
BA	NB	1.00E-06	3	9919	81	99.19	0.81
H	NB	1.00E-06	3	678	9322	6.78	93.22
EN	NEU	1.00E-06	113	429	9571	4.29	95.71
BA	NEU	1.00E-06	113	9210	790	92.1	7.9
H	NEU	1.00E-06	113	9662	338	96.62	3.38
EN	NP	1.00E-06	1	938	9062	9.38	90.62
BA	NP	1.00E-06	1	11	9989	0.11	99.89
H	NP	1.00E-06	1	10000	0	100	0
EN	NS	1.00E-06	1	11	9989	0.11	99.89
BA	NS	1.00E-06	1	9457	543	94.57	5.43
H	NS	1.00E-06	1	9975	25	99.75	0.25
EN	PAD	1.00E-06	4	1194	8806	11.94	88.06
BA	PAD	1.00E-06	5	9938	62	99.38	0.62
H	PAD	1.00E-06	5	70	9930	0.7	99.3
EN	PA	1.00E-06	2	60	9940	0.6	99.4
BA	PA	1.00E-06	2	1	9999	0.01	99.99
H	PA	1.00E-06	2	114	9886	1.14	98.86
EN	PE	1.00E-06	1	4845	5155	48.45	51.55
BA	PE	1.00E-06	1	5090	4910	50.9	49.1
H	PE	1.00E-06	1	4807	5193	48.07	51.93
EN	PF	1.00E-06	1	9530	470	95.3	4.7
BA	PF	1.00E-06	1	9963	37	99.63	0.37
H	PF	1.00E-06	1	8953	1047	89.53	10.47
EN	PKD	1.00E-06	1	910	9090	9.1	90.9
BA	PKD	1.00E-06	1	9985	15	99.85	0.15
H	PKD	1.00E-06	1	8131	1869	81.31	18.69
EN	PLC	1.00E-06	1	9854	146	98.54	1.46
BA	PLC	1.00E-06	1	9946	54	99.46	0.54
H	PLC	1.00E-06	1	55	9945	0.55	99.45
EN	PLT	1.00E-06	450	707	9293	7.07	92.93
BA	PLT	1.00E-06	450	3058	6942	30.58	69.42
H	PLT	1.00E-06	450	415	9585	4.15	95.85
EN	PM	1.00E-06	1	6985	3015	69.85	30.15
BA	PM	1.00E-06	1	156	9844	1.56	98.44
H	PM	1.00E-06	1	16	9984	0.16	99.84
EN	Pneu	1.00E-06	2	124	9876	1.24	98.76
BA	Pneu	1.00E-06	2	9992	8	99.92	0.08
H	Pneu	1.00E-06	2	26	9974	0.26	99.74
EN	Pne	1.00E-06	1	60	9940	0.6	99.4
BA	Pne	1.00E-06	1	9990	10	99.9	0.1
H	Pne	1.00E-06	1	6266	3734	62.66	37.34
EN	Pn	1.00E-06	5	0	10000	0	100
BA	Pn	1.00E-06	5	10	9990	0.1	99.9
H	Pn	1.00E-06	5	152	9848	1.52	98.48
EN	Pol	1.00E-06	9	2151	7849	21.51	78.49
BA	Pol	1.00E-06	9	9750	250	97.5	2.5
H	Pol	1.00E-06	9	9963	37	99.63	0.37
EN	PP	1.00E-06	58	52	9948	0.52	99.48
BA	PP	1.00E-06	58	9890	110	98.9	1.1
H	PP	1.00E-06	58	9695	305	96.95	3.05
EN	PrC	1.00E-06	52	9936	64	99.36	0.64
BA	PrC	1.00E-06	52	877	9123	8.77	91.23
H	PrC	1.00E-06	52	9609	391	96.09	3.91
EN	PsV	1.00E-06	7	0	10000	0	100
BA	PsV	1.00E-06	7	0	10000	0	100
H	PsV	1.00E-06	7	204	9796	2.04	97.96
EN	PT	1.00E-06	15	8959	1041	89.59	10.41
BA	PT	1.00E-06	16	0	10000	0	100
H	PT	1.00E-06	16	2	9998	0.02	99.98
EN	Pye	1.00E-06	1	7125	2875	71.25	28.75
BA	Pye	1.00E-06	1	408	9592	4.08	95.92
H	Pye	1.00E-06	1	9878	122	98.78	1.22
EN	R03A	1.00E-06	13	10000	0	100	0
BA	R03A	1.00E-06	13	1721	8279	17.21	82.79
H	R03A	1.00E-06	13	9850	150	98.5	1.5
EN	R03BA	1.00E-06	3	212	9788	2.12	97.88
BA	R03BA	1.00E-06	3	1	9999	0.01	99.99
H	R03BA	1.00E-06	3	8232	1768	82.32	17.68
EN	R06A	1.00E-06	1	9888	112	98.88	1.12
BA	R06A	1.00E-06	1	167	9833	1.67	98.33
H	R06A	1.00E-06	1	6767	3233	67.67	32.33
EN	RA	1.00E-06	91	205	9795	2.05	97.95
BA	RA	1.00E-06	91	9557	443	95.57	4.43
H	RA	1.00E-06	91	46	9954	0.46	99.54
EN	RBC	1.00E-06	327	1316	8684	13.16	86.84
BA	RBC	1.00E-06	327	678	9322	6.78	93.22
H	RBC	1.00E-06	327	8053	1947	80.53	19.47
EN	RP	1.00E-06	1	9959	41	99.59	0.41
BA	RP	1.00E-06	1	0	10000	0	100
H	RP	1.00E-06	1	9929	71	99.29	0.71
EN	S01E	1.00E-06	7	9975	25	99.75	0.25
BA	S01E	1.00E-06	7	0	10000	0	100
H	S01E	1.00E-06	7	21	9979	0.21	99.79
EN	SAP	1.00E-06	111	1422	8578	14.22	85.78
BA	SAP	1.00E-06	111	9870	130	98.7	1.3
H	SAP	1.00E-06	111	9965	35	99.65	0.35
EN	Sar	1.00E-06	3	6682	3318	66.82	33.18
BA	Sar	1.00E-06	3	5279	4721	52.79	47.21
H	Sar	1.00E-06	3	1918	8082	19.18	80.82
EN	SBP	1.00E-06	111	3982	6018	39.82	60.18
BA	SBP	1.00E-06	110	9822	178	98.22	1.78
H	SBP	1.00E-06	111	9808	192	98.08	1.92
EN	sCr	1.00E-06	294	6748	3252	67.48	32.52
BA	sCr	1.00E-06	295	8663	1337	86.63	13.37
H	sCr	1.00E-06	295	9211	789	92.11	7.89
EN	SH	1.00E-06	2	245	9755	2.45	97.55
BA	SH	1.00E-06	2	1371	8629	13.71	86.29
H	SH	1.00E-06	2	7561	2439	75.61	24.39
EN	SkC	1.00E-06	1	9980	20	99.8	0.2
BA	SkC	1.00E-06	1	3689	6311	36.89	63.11
H	SkC	1.00E-06	1	345	9655	3.45	96.55
EN	SLE	1.00E-06	1	1037	8963	10.37	89.63
BA	SLE	1.00E-06	1	9081	919	90.81	9.19
H	SLE	1.00E-06	1	862	9138	8.62	91.38
EN	SS	1.00E-06	3	8185	1815	81.85	18.15
BA	SS	1.00E-06	3	9342	658	93.42	6.58
H	SS	1.00E-06	3	9866	134	98.66	1.34
EN	T1D	1.00E-06	5	7998	2002	79.98	20.02
BA	T1D	1.00E-06	5	8705	1295	87.05	12.95
H	T1D	1.00E-06	5	5	9995	0.05	99.95
EN	T2D	1.00E-06	245	2378	7622	23.78	76.22
BA	T2D	1.00E-06	244	2	9998	0.02	99.98
H	T2D	1.00E-06	245	2213	7787	22.13	77.87
EN	TBil	1.00E-06	66	9926	74	99.26	0.74
BA	TBil	1.00E-06	66	9895	105	98.95	1.05
H	TBil	1.00E-06	66	6314	3686	63.14	36.86
EN	TC	1.00E-06	130	9772	228	97.72	2.28
BA	TC	1.00E-06	130	905	9095	9.05	90.95
H	TC	1.00E-06	130	9757	243	97.57	2.43
EN	TG	1.00E-06	174	1792	8208	17.92	82.08
BA	TG	1.00E-06	175	9039	961	90.39	9.61
H	TG	1.00E-06	175	9070	930	90.7	9.3
EN	ThC	1.00E-06	1	2283	7717	22.83	77.17
BA	ThC	1.00E-06	1	9526	474	95.26	4.74
H	ThC	1.00E-06	1	113	9887	1.13	98.87
EN	TP	1.00E-06	174	2648	7352	26.48	73.52
BA	TP	1.00E-06	173	677	9323	6.77	93.23
H	TP	1.00E-06	174	588	9412	5.88	94.12
EN	TS	1.00E-06	1	835	9165	8.35	91.65
BA	TS	1.00E-06	1	742	9258	7.42	92.58
H	TS	1.00E-06	1	8206	1794	82.06	17.94
EN	Typ	1.00E-06	1	8658	1342	86.58	13.42
BA	Typ	1.00E-06	1	2085	7915	20.85	79.15
H	Typ	1.00E-06	1	9333	667	93.33	6.67
EN	UAP	1.00E-06	31	340	9660	3.4	96.6
BA	UAP	1.00E-06	31	151	9849	1.51	98.49
H	UAP	1.00E-06	31	9936	64	99.36	0.64
EN	UA	1.00E-06	236	8181	1819	81.81	18.19
BA	UA	1.00E-06	236	1059	8941	10.59	89.41
H	UA	1.00E-06	236	8951	1049	89.51	10.49
EN	UC	1.00E-06	30	720	9280	7.2	92.8
BA	UC	1.00E-06	30	9670	330	96.7	3.3
H	UC	1.00E-06	30	9956	44	99.56	0.44
EN	UF	1.00E-06	36	9668	332	96.68	3.32
BA	UF	1.00E-06	36	43	9957	0.43	99.57
H	UF	1.00E-06	36	193	9807	1.93	98.07
EN	Uro	1.00E-06	42	103	9897	1.03	98.97
BA	Uro	1.00E-06	42	9896	104	98.96	1.04
H	Uro	1.00E-06	42	9976	24	99.76	0.24
EN	Urt	1.00E-06	5	9942	58	99.42	0.58
BA	Urt	1.00E-06	5	1	9999	0.01	99.99
H	Urt	1.00E-06	5	9999	1	99.99	0.01
EN	VA	1.00E-06	2	4111	5889	41.11	58.89
BA	VA	1.00E-06	2	56	9944	0.56	99.44
H	VA	1.00E-06	2	8712	1288	87.12	12.88
EN	WBC	1.00E-06	264	1488	8512	14.88	85.12
BA	WBC	1.00E-06	264	367	9633	3.67	96.33
H	WBC	1.00E-06	265	2315	7685	23.15	76.85
