## Supplementary Table 12 for "1,000 ancient genomes uncover 10,000 years of natural selection in Europe"

Population	Trait ID	Threshold	Number SNPs	Number Lowest	Number Higher	Percent Lower	Percent Higher
EN	AA	0.000001	9	411	589	41.1	58.9
BA	AA	0.000001	9	510	490	51	49
H	AA	0.000001	9	926	74	92.6	7.4
EN	Abo	0.000001	1	338	662	33.8	66.2
BA	Abo	0.000001	1	285	715	28.5	71.5
H	Abo	0.000001	1	184	816	18.4	81.6
EN	AC	0.000001	1	967	33	96.7	3.3
BA	AC	0.000001	1	70	930	7	93
H	AC	0.000001	1	60	940	6	94
EN	AD	0.000001	16	687	313	68.7	31.3
BA	AD	0.000001	16	662	338	66.2	33.8
H	AD	0.000001	16	3	997	0.3	99.7
EN	AG	0.000001	1	735	265	73.5	26.5
BA	AG	0.000001	1	392	608	39.2	60.8
H	AG	0.000001	1	547	453	54.7	45.3
EN	AIH	0.000001	21	645	355	64.5	35.5
BA	AIH	0.000001	21	405	595	40.5	59.5
H	AIH	0.000001	21	996	4	99.6	0.4
EN	Ang	0.000001	97	455	545	45.5	54.5
BA	Ang	0.000001	97	273	727	27.3	72.7
H	Ang	0.000001	97	34	966	3.4	96.6
EN	AP	0.000001	2	521	479	52.1	47.9
BA	AP	0.000001	2	52	948	5.2	94.8
H	AP	0.000001	2	647	353	64.7	35.3
EN	ARF	0.000001	1	915	85	91.5	8.5
BA	ARF	0.000001	1	277	723	27.7	72.3
H	ARF	0.000001	1	69	931	6.9	93.1
EN	AR	0.000001	2	584	416	58.4	41.6
BA	AR	0.000001	2	419	581	41.9	58.1
H	AR	0.000001	2	917	83	91.7	8.3
EN	As	0.000001	151	192	808	19.2	80.8
BA	As	0.000001	151	656	344	65.6	34.4
H	As	0.000001	151	996	4	99.6	0.4
EN	ATR	0.000001	1	240	760	24	76
BA	ATR	0.000001	1	946	54	94.6	5.4
H	ATR	0.000001	1	966	34	96.6	3.4
EN	BC	0.000001	82	250	750	25	75
BA	BC	0.000001	82	80	920	8	92
H	BC	0.000001	82	476	524	47.6	52.4
EN	Bro	0.000001	2	360	640	36	64
BA	Bro	0.000001	1	528	472	52.8	47.2
H	Bro	0.000001	2	6	994	0.6	99.4
EN	Br	0.000001	1	606	394	60.6	39.4
BA	Br	0.000001	1	186	814	18.6	81.4
H	Br	0.000001	1	63	937	6.3	93.7
EN	BtC	0.000001	2	384	616	38.4	61.6
BA	BtC	0.000001	2	224	776	22.4	77.6
H	BtC	0.000001	2	291	709	29.1	70.9
EN	BT	0.000001	4	449	551	44.9	55.1
BA	BT	0.000001	4	222	778	22.2	77.8
H	BT	0.000001	4	505	495	50.5	49.5
EN	Cat	0.000001	77	451	549	45.1	54.9
BA	Cat	0.000001	77	48	952	4.8	95.2
H	Cat	0.000001	77	469	531	46.9	53.1
EN	CB	0.000001	6	939	61	93.9	6.1
BA	CB	0.000001	6	518	482	51.8	48.2
H	CB	0.000001	6	20	980	2	98
EN	CC	0.000001	16	149	851	14.9	85.1
BA	CC	0.000001	16	318	682	31.8	68.2
H	CC	0.000001	16	640	360	64	36
EN	CF	0.000001	1	683	317	68.3	31.7
BA	CF	0.000001	1	243	757	24.3	75.7
H	CF	0.000001	1	3	997	0.3	99.7
EN	CG	0.000001	1	240	760	24	76
BA	CG	0.000001	1	348	652	34.8	65.2
H	CG	0.000001	1	205	795	20.5	79.5
EN	CHF	0.000001	12	293	707	29.3	70.7
BA	CHF	0.000001	12	523	477	52.3	47.7
H	CHF	0.000001	12	262	738	26.2	73.8
EN	ChG	0.000001	3	491	509	49.1	50.9
BA	ChG	0.000001	3	511	489	51.1	48.9
H	ChG	0.000001	3	669	331	66.9	33.1
EN	Cho	0.000001	28	998	2	99.8	0.2
BA	Cho	0.000001	28	560	440	56	44
H	Cho	0.000001	28	993	7	99.3	0.7
EN	ChS	0.000001	12	735	265	73.5	26.5
BA	ChS	0.000001	12	554	446	55.4	44.6
H	ChS	0.000001	12	586	414	58.6	41.4
EN	CL	0.000001	111	179	821	17.9	82.1
BA	CL	0.000001	111	631	369	63.1	36.9
H	CL	0.000001	111	61	939	6.1	93.9
EN	COPD	0.000001	27	389	611	38.9	61.1
BA	COPD	0.000001	27	514	486	51.4	48.6
H	COPD	0.000001	27	14	986	1.4	98.6
EN	CRF	0.000001	4	0	1000	0	100
BA	CRF	0.000001	4	53	947	5.3	94.7
H	CRF	0.000001	4	12	988	1.2	98.8
EN	CTS	0.000001	30	41	959	4.1	95.9
BA	CTS	0.000001	30	700	300	70	30
H	CTS	0.000001	30	306	694	30.6	69.4
EN	CVD	0.000001	5	447	553	44.7	55.3
BA	CVD	0.000001	5	192	808	19.2	80.8
H	CVD	0.000001	5	523	477	52.3	47.7
EN	Dep	0.000001	2	194	806	19.4	80.6
BA	Dep	0.000001	2	307	693	30.7	69.3
H	Dep	0.000001	2	495	505	49.5	50.5
EN	DN	0.000001	2	837	163	83.7	16.3
BA	DN	0.000001	2	2	998	0.2	99.8
H	DN	0.000001	2	457	543	45.7	54.3
EN	EC	0.000001	2	5	995	0.5	99.5
BA	EC	0.000001	2	955	45	95.5	4.5
H	EC	0.000001	2	261	739	26.1	73.9
EN	EM	0.000001	6	339	661	33.9	66.1
BA	EM	0.000001	6	773	227	77.3	22.7
H	EM	0.000001	6	480	520	48	52
EN	EnC	0.000001	1	117	883	11.7	88.3
BA	EnC	0.000001	1	33	967	3.3	96.7
H	EnC	0.000001	1	302	698	30.2	69.8
EN	Ep	0.000001	2	926	74	92.6	7.4
BA	Ep	0.000001	2	307	693	30.7	69.3
H	Ep	0.000001	2	184	816	18.4	81.6
EN	EV	0.000001	5	798	202	79.8	20.2
BA	EV	0.000001	5	247	753	24.7	75.3
H	EV	0.000001	5	302	698	30.2	69.8
EN	FNP	0.000001	1	57	943	5.7	94.3
BA	FNP	0.000001	1	378	622	37.8	62.2
H	FNP	0.000001	1	318	682	31.8	68.2
EN	FS	0.000001	2	910	90	91	9
BA	FS	0.000001	2	528	472	52.8	47.2
H	FS	0.000001	2	854	146	85.4	14.6
EN	GD	0.000001	65	155	845	15.5	84.5
BA	GD	0.000001	65	426	574	42.6	57.4
H	GD	0.000001	65	998	2	99.8	0.2
EN	GERD	0.000001	16	63	937	6.3	93.7
BA	GERD	0.000001	16	694	306	69.4	30.6
H	GERD	0.000001	16	41	959	4.1	95.9
EN	Gla	0.000001	69	820	180	82	18
BA	Gla	0.000001	69	207	793	20.7	79.3
H	Gla	0.000001	69	434	566	43.4	56.6
EN	Goi	0.000001	44	189	811	18.9	81.1
BA	Goi	0.000001	44	658	342	65.8	34.2
H	Goi	0.000001	44	225	775	22.5	77.5
EN	GP	0.000001	6	470	530	47	53
BA	GP	0.000001	5	86	914	8.6	91.4
H	GP	0.000001	6	930	70	93	7
EN	GU	0.000001	1	984	16	98.4	1.6
BA	GU	0.000001	1	845	155	84.5	15.5
H	GU	0.000001	1	213	787	21.3	78.7
EN	HD	0.000001	70	928	72	92.8	7.2
BA	HD	0.000001	70	974	26	97.4	2.6
H	HD	0.000001	70	999	1	99.9	0.1
EN	HI	0.000001	1	226	774	22.6	77.4
BA	HI	0.000001	1	925	75	92.5	7.5
H	HI	0.000001	1	961	39	96.1	3.9
EN	HL	0.000001	12	273	727	27.3	72.7
BA	HL	0.000001	12	883	117	88.3	11.7
H	HL	0.000001	12	0	1000	0	100
EN	Hype	0.000001	76	32	968	3.2	96.8
BA	Hype	0.000001	75	760	240	76	24
H	Hype	0.000001	76	1000	0	100	0
EN	Hypo	0.000001	242	851	149	85.1	14.9
BA	Hypo	0.000001	242	900	100	90	10
H	Hypo	0.000001	242	999	1	99.9	0.1
EN	IDA	0.000001	7	0	1000	0	100
BA	IDA	0.000001	7	653	347	65.3	34.7
H	IDA	0.000001	7	223	777	22.3	77.7
EN	IH	0.000001	1	758	242	75.8	24.2
BA	IH	0.000001	1	157	843	15.7	84.3
H	IH	0.000001	1	801	199	80.1	19.9
EN	ILD	0.000001	17	139	861	13.9	86.1
BA	ILD	0.000001	17	546	454	54.6	45.4
H	ILD	0.000001	17	565	435	56.5	43.5
EN	Ile	0.000001	2	111	889	11.1	88.9
BA	Ile	0.000001	2	224	776	22.4	77.6
H	Ile	0.000001	2	85	915	8.5	91.5
EN	Ins	0.000001	1	523	477	52.3	47.7
BA	Ins	0.000001	1	104	896	10.4	89.6
H	Ins	0.000001	1	570	430	57	43
EN	IN	0.000001	79	799	201	79.9	20.1
BA	IN	0.000001	79	584	416	58.4	41.6
H	IN	0.000001	79	0	1000	0	100
EN	Iri	0.000001	71	7	993	0.7	99.3
BA	Iri	0.000001	71	1000	0	100	0
H	Iri	0.000001	71	1	999	0.1	99.9
EN	IS	0.000001	10	503	497	50.3	49.7
BA	IS	0.000001	10	200	800	20	80
H	IS	0.000001	10	856	144	85.6	14.4
EN	JRA	0.000001	5	995	5	99.5	0.5
BA	JRA	0.000001	5	892	108	89.2	10.8
H	JRA	0.000001	5	1	999	0.1	99.9
EN	Kel	0.000001	1	336	664	33.6	66.4
BA	Kel	0.000001	1	59	941	5.9	94.1
H	Kel	0.000001	1	830	170	83	17
EN	LiC	0.000001	2	847	153	84.7	15.3
BA	LiC	0.000001	2	381	619	38.1	61.9
H	LiC	0.000001	2	67	933	6.7	93.3
EN	LuC	0.000001	10	996	4	99.6	0.4
BA	LuC	0.000001	10	508	492	50.8	49.2
H	LuC	0.000001	10	280	720	28	72
EN	Mas	0.000001	1	995	5	99.5	0.5
BA	Mas	0.000001	1	0	1000	0	100
H	Mas	0.000001	1	383	617	38.3	61.7
EN	Men	0.000001	1	633	367	63.3	36.7
BA	Men	0.000001	1	452	548	45.2	54.8
H	Men	0.000001	1	534	466	53.4	46.6
EN	MG	0.000001	2	521	479	52.1	47.9
BA	MG	0.000001	2	377	623	37.7	62.3
H	MG	0.000001	2	12	988	1.2	98.8
EN	MI	0.000001	87	908	92	90.8	9.2
BA	MI	0.000001	87	936	64	93.6	6.4
H	MI	0.000001	88	993	7	99.3	0.7
EN	ML	0.000001	25	419	581	41.9	58.1
BA	ML	0.000001	25	270	730	27	73
H	ML	0.000001	25	980	20	98	2
EN	NB	0.000001	1	651	349	65.1	34.9
BA	NB	0.000001	1	803	197	80.3	19.7
H	NB	0.000001	1	427	573	42.7	57.3
EN	NP	0.000001	80	929	71	92.9	7.1
BA	NP	0.000001	80	110	890	11	89
H	NP	0.000001	80	1	999	0.1	99.9
EN	NS	0.000001	22	8	992	0.8	99.2
BA	NS	0.000001	22	313	687	31.3	68.7
H	NS	0.000001	22	954	46	95.4	4.6
EN	OC	0.000001	1	755	245	75.5	24.5
BA	OC	0.000001	1	563	437	56.3	43.7
H	OC	0.000001	1	287	713	28.7	71.3
EN	OvC	0.000001	8	905	95	90.5	9.5
BA	OvC	0.000001	8	332	668	33.2	66.8
H	OvC	0.000001	8	149	851	14.9	85.1
EN	PaC	0.000001	1	221	779	22.1	77.9
BA	PaC	0.000001	1	585	415	58.5	41.5
H	PaC	0.000001	1	713	287	71.3	28.7
EN	PAD	0.000001	32	326	674	32.6	67.4
BA	PAD	0.000001	32	623	377	62.3	37.7
H	PAD	0.000001	32	973	27	97.3	2.7
EN	PA	0.000001	126	185	815	18.5	81.5
BA	PA	0.000001	126	81	919	8.1	91.9
H	PA	0.000001	126	4	996	0.4	99.6
EN	PD	0.000001	6	822	178	82.2	17.8
BA	PD	0.000001	6	443	557	44.3	55.7
H	PD	0.000001	6	241	759	24.1	75.9
EN	Per	0.000001	2	985	15	98.5	1.5
BA	Per	0.000001	2	912	88	91.2	8.8
H	Per	0.000001	2	655	345	65.5	34.5
EN	PE	0.000001	2	115	885	11.5	88.5
BA	PE	0.000001	2	154	846	15.4	84.6
H	PE	0.000001	2	510	490	51	49
EN	PF	0.000001	11	367	633	36.7	63.3
BA	PF	0.000001	11	466	534	46.6	53.4
H	PF	0.000001	11	721	279	72.1	27.9
EN	Pl	0.000001	1	918	82	91.8	8.2
BA	Pl	0.000001	1	79	921	7.9	92.1
H	Pl	0.000001	1	863	137	86.3	13.7
EN	Pneu	0.000001	7	527	473	52.7	47.3
BA	Pneu	0.000001	7	431	569	43.1	56.9
H	Pneu	0.000001	7	405	595	40.5	59.5
EN	Pne	0.000001	1	131	869	13.1	86.9
BA	Pne	0.000001	1	510	490	51	49
H	Pne	0.000001	1	767	233	76.7	23.3
EN	Pn	0.000001	2	884	116	88.4	11.6
BA	Pn	0.000001	2	114	886	11.4	88.6
H	Pn	0.000001	2	222	778	22.2	77.8
EN	Pol	0.000001	4	925	75	92.5	7.5
BA	Pol	0.000001	4	887	113	88.7	11.3
H	Pol	0.000001	4	897	103	89.7	10.3
EN	PrC	0.000001	122	125	875	12.5	87.5
BA	PrC	0.000001	122	49	951	4.9	95.1
H	PrC	0.000001	122	824	176	82.4	17.6
EN	PsV	0.000001	81	114	886	11.4	88.6
BA	PsV	0.000001	80	3	997	0.3	99.7
H	PsV	0.000001	81	1000	0	100	0
EN	Pye	0.000001	1	500	500	50	50
BA	Pye	0.000001	1	610	390	61	39
H	Pye	0.000001	1	246	754	24.6	75.4
EN	RA	0.000001	47	214	786	21.4	78.6
BA	RA	0.000001	47	986	14	98.6	1.4
H	RA	0.000001	47	58	942	5.8	94.2
EN	RD	0.000001	10	573	427	57.3	42.7
BA	RD	0.000001	10	459	541	45.9	54.1
H	RD	0.000001	10	894	106	89.4	10.6
EN	RW	0.000001	1	812	188	81.2	18.8
BA	RW	0.000001	1	262	738	26.2	73.8
H	RW	0.000001	1	672	328	67.2	32.8
EN	SAP	0.000001	23	84	916	8.4	91.6
BA	SAP	0.000001	23	817	183	81.7	18.3
H	SAP	0.000001	23	326	674	32.6	67.4
EN	Sar	0.000001	21	24	976	2.4	97.6
BA	Sar	0.000001	21	80	920	8	92
H	Sar	0.000001	21	399	601	39.9	60.1
EN	SAS	0.000001	7	759	241	75.9	24.1
BA	SAS	0.000001	7	646	354	64.6	35.4
H	SAS	0.000001	7	480	520	48	52
EN	SCS	0.000001	19	344	656	34.4	65.6
BA	SCS	0.000001	19	387	613	38.7	61.3
H	SCS	0.000001	19	22	978	2.2	97.8
EN	SH	0.000001	1	691	309	69.1	30.9
BA	SH	0.000001	1	101	899	10.1	89.9
H	SH	0.000001	1	676	324	67.6	32.4
EN	SkC	0.000001	150	611	389	61.1	38.9
BA	SkC	0.000001	150	1000	0	100	0
H	SkC	0.000001	150	1000	0	100	0
EN	SLE	0.000001	68	28	972	2.8	97.2
BA	SLE	0.000001	68	79	921	7.9	92.1
H	SLE	0.000001	68	1000	0	100	0
EN	SS	0.000001	64	548	452	54.8	45.2
BA	SS	0.000001	63	268	732	26.8	73.2
H	SS	0.000001	64	1000	0	100	0
EN	T1D	0.000001	12	999	1	99.9	0.1
BA	T1D	0.000001	12	354	646	35.4	64.6
H	T1D	0.000001	12	1000	0	100	0
EN	T2D	0.000001	270	552	448	55.2	44.8
BA	T2D	0.000001	271	46	954	4.6	95.4
H	T2D	0.000001	271	3	997	0.3	99.7
EN	ThC	0.000001	9	338	662	33.8	66.2
BA	ThC	0.000001	9	48	952	4.8	95.2
H	ThC	0.000001	9	933	67	93.3	6.7
EN	Ton	0.000001	2	790	210	79	21
BA	Ton	0.000001	2	518	482	51.8	48.2
H	Ton	0.000001	2	237	763	23.7	76.3
EN	UAP	0.000001	19	602	398	60.2	39.8
BA	UAP	0.000001	19	959	41	95.9	4.1
H	UAP	0.000001	19	163	837	16.3	83.7
EN	UC	0.000001	45	995	5	99.5	0.5
BA	UC	0.000001	45	907	93	90.7	9.3
H	UC	0.000001	45	964	36	96.4	3.6
EN	UF	0.000001	70	258	742	25.8	74.2
BA	UF	0.000001	69	394	606	39.4	60.6
H	UF	0.000001	70	452	548	45.2	54.8
EN	UP	0.000001	34	48	952	4.8	95.2
BA	UP	0.000001	34	0	1000	0	100
H	UP	0.000001	34	780	220	78	22
EN	Uro	0.000001	24	89	911	8.9	91.1
BA	Uro	0.000001	24	654	346	65.4	34.6
H	Uro	0.000001	24	334	666	33.4	66.6
EN	Urt	0.000001	1	89	911	8.9	91.1
BA	Urt	0.000001	1	331	669	33.1	66.9
H	Urt	0.000001	1	910	90	91	9
EN	Uve	0.000001	71	6	994	0.6	99.4
BA	Uve	0.000001	71	999	1	99.9	0.1
H	Uve	0.000001	71	0	1000	0	100
EN	Var	0.000001	200	652	348	65.2	34.8
BA	Var	0.000001	201	610	390	61	39
H	Var	0.000001	201	1	999	0.1	99.9
