## Supplementary Table 13 for "1,000 ancient genomes uncover 10,000 years of natural selection in Europe"

Population	Trait ID	Trait	Threshold	Number SNPs	Number Lowest	Number Higher	Percent Lower	Percent Higher
EN	4813	Height (Sibling estimate)	1.00E-06	455	20	9980	0.2	99.8
BA	4813	Height (Sibling estimate)	1.00E-06	455	9450	550	94.5	5.5
H	4813	Height (Sibling estimate)	1.00E-06	455	9806	194	98.06	1.94
EN	4814	Height (Population estimate)	1.00E-06	1047	76	9924	0.76	99.24
BA	4814	Height (Population estimate)	1.00E-06	1046	8134	1866	81.34	18.66
H	4814	Height (Population estimate)	1.00E-06	1047	9863	137	98.63	1.37
EN	4815	Body mass index (Sibling estimate)	1.00E-06	30	1160	8840	11.6	88.4
BA	4815	Body mass index (Sibling estimate)	1.00E-06	30	5175	4825	51.75	48.25
H	4815	Body mass index (Sibling estimate)	1.00E-06	30	4614	5386	46.14	53.86
EN	4816	Body mass index (Population estimate)	1.00E-06	154	563	9437	5.63	94.37
BA	4816	Body mass index (Population estimate)	1.00E-06	154	9495	505	94.95	5.05
H	4816	Body mass index (Population estimate)	1.00E-06	154	7780	2220	77.8	22.2
EN	4817	Systolic blood pressure (Sibling estimate)	1.00E-06	7	4557	5443	45.57	54.43
BA	4817	Systolic blood pressure (Sibling estimate)	1.00E-06	7	4250	5750	42.5	57.5
H	4817	Systolic blood pressure (Sibling estimate)	1.00E-06	7	3035	6965	30.35	69.65
EN	4818	Systolic blood pressure (Population estimate)	1.00E-06	78	4204	5796	42.04	57.96
BA	4818	Systolic blood pressure (Population estimate)	1.00E-06	79	3319	6681	33.19	66.81
H	4818	Systolic blood pressure (Population estimate)	1.00E-06	79	8524	1476	85.24	14.76
EN	4819	Age at first birth (Sibling estimate)	1.00E-06	1	1636	8364	16.36	83.64
BA	4819	Age at first birth (Sibling estimate)	1.00E-06	1	2118	7882	21.18	78.82
H	4819	Age at first birth (Sibling estimate)	1.00E-06	1	5434	4566	54.34	45.66
EN	4820	Age at first birth (Population estimate)	1.00E-06	2	9442	558	94.42	5.58
BA	4820	Age at first birth (Population estimate)	1.00E-06	2	803	9197	8.03	91.97
H	4820	Age at first birth (Population estimate)	1.00E-06	2	9611	389	96.11	3.89
EN	4821	Age at menarche (Sibling estimate)	1.00E-06	4	719	9281	7.19	92.81
BA	4821	Age at menarche (Sibling estimate)	1.00E-06	4	9503	497	95.03	4.97
H	4821	Age at menarche (Sibling estimate)	1.00E-06	4	5896	4104	58.96	41.04
EN	4822	Age at menarche (Population estimate)	1.00E-06	32	9122	878	91.22	8.78
BA	4822	Age at menarche (Population estimate)	1.00E-06	32	9797	203	97.97	2.03
H	4822	Age at menarche (Population estimate)	1.00E-06	32	7867	2133	78.67	21.33
EN	4823	Age at menopause (Sibling estimate)	1.00E-06	1	8703	1297	87.03	12.97
BA	4823	Age at menopause (Sibling estimate)	1.00E-06	1	7086	2914	70.86	29.14
H	4823	Age at menopause (Sibling estimate)	1.00E-06	1	4604	5396	46.04	53.96
EN	4824	Age at menopause (Population estimate)	1.00E-06	2	7666	2334	76.66	23.34
BA	4824	Age at menopause (Population estimate)	1.00E-06	2	375	9625	3.75	96.25
H	4824	Age at menopause (Population estimate)	1.00E-06	2	5960	4040	59.6	40.4
EN	4825	Cigarettes smoked per day (Sibling estimate)	1.00E-06	3	1351	8649	13.51	86.49
BA	4825	Cigarettes smoked per day (Sibling estimate)	1.00E-06	3	9984	16	99.84	0.16
H	4825	Cigarettes smoked per day (Sibling estimate)	1.00E-06	3	1870	8130	18.7	81.3
EN	4826	Cigarettes smoked per day (Population estimate)	1.00E-06	4	8740	1260	87.4	12.6
BA	4826	Cigarettes smoked per day (Population estimate)	1.00E-06	4	8634	1366	86.34	13.66
H	4826	Cigarettes smoked per day (Population estimate)	1.00E-06	4	6597	3403	65.97	34.03
EN	4828	Number of children ever born measurement (Population estimate)	1.00E-06	1	9632	368	96.32	3.68
BA	4828	Number of children ever born measurement (Population estimate)	1.00E-06	1	3665	6335	36.65	63.35
H	4828	Number of children ever born measurement (Population estimate)	1.00E-06	1	649	9351	6.49	93.51
EN	4829	Waist-hip ratio (Sibling estimate)	1.00E-06	4	4078	5922	40.78	59.22
BA	4829	Waist-hip ratio (Sibling estimate)	1.00E-06	4	8132	1868	81.32	18.68
H	4829	Waist-hip ratio (Sibling estimate)	1.00E-06	4	6328	3672	63.28	36.72
EN	4830	Waist-hip ratio (Population estimate)	1.00E-06	44	2236	7764	22.36	77.64
BA	4830	Waist-hip ratio (Population estimate)	1.00E-06	44	9983	17	99.83	0.17
H	4830	Waist-hip ratio (Population estimate)	1.00E-06	44	9567	433	95.67	4.33
EN	4831	Estimated glomerular filtration rate (Sibling estimate)	1.00E-06	41	2593	7407	25.93	74.07
BA	4831	Estimated glomerular filtration rate (Sibling estimate)	1.00E-06	41	1787	8213	17.87	82.13
H	4831	Estimated glomerular filtration rate (Sibling estimate)	1.00E-06	41	3627	6373	36.27	63.73
EN	4832	Estimated glomerular filtration rate (Population estimate)	1.00E-06	157	9927	73	99.27	0.73
BA	4832	Estimated glomerular filtration rate (Population estimate)	1.00E-06	157	1157	8843	11.57	88.43
H	4832	Estimated glomerular filtration rate (Population estimate)	1.00E-06	158	1378	8622	13.78	86.22
EN	4834	Alcohol consumption (Population estimate)	1.00E-06	9	5551	4449	55.51	44.49
BA	4834	Alcohol consumption (Population estimate)	1.00E-06	9	817	9183	8.17	91.83
H	4834	Alcohol consumption (Population estimate)	1.00E-06	9	5643	4357	56.43	43.57
EN	4835	Years of schooling (Sibling estimate)	1.00E-06	2	5043	4957	50.43	49.57
BA	4835	Years of schooling (Sibling estimate)	1.00E-06	2	5006	4994	50.06	49.94
H	4835	Years of schooling (Sibling estimate)	1.00E-06	2	1460	8540	14.6	85.4
EN	4836	Years of schooling (Population estimate)	1.00E-06	87	9617	383	96.17	3.83
BA	4836	Years of schooling (Population estimate)	1.00E-06	87	9908	92	99.08	0.92
H	4836	Years of schooling (Population estimate)	1.00E-06	87	9590	410	95.9	4.1
EN	4837	Cognitive function (Sibling estimate)	1.00E-06	2	9558	442	95.58	4.42
BA	4837	Cognitive function (Sibling estimate)	1.00E-06	2	4458	5542	44.58	55.42
H	4837	Cognitive function (Sibling estimate)	1.00E-06	2	9311	689	93.11	6.89
EN	4838	Cognitive function (Population estimate)	1.00E-06	8	542	9458	5.42	94.58
BA	4838	Cognitive function (Population estimate)	1.00E-06	9	3363	6637	33.63	66.37
H	4838	Cognitive function (Population estimate)	1.00E-06	9	2129	7871	21.29	78.71
EN	4840	Depressive symptoms (Population estimate)	1.00E-06	5	3942	6058	39.42	60.58
BA	4840	Depressive symptoms (Population estimate)	1.00E-06	5	2317	7683	23.17	76.83
H	4840	Depressive symptoms (Population estimate)	1.00E-06	5	8774	1226	87.74	12.26
EN	4841	HbA1c (Sibling estimate)	1.00E-06	37	8680	1320	86.8	13.2
BA	4841	HbA1c (Sibling estimate)	1.00E-06	37	5	9995	0.05	99.95
H	4841	HbA1c (Sibling estimate)	1.00E-06	37	682	9318	6.82	93.18
EN	4842	HbA1c (Population estimate)	1.00E-06	109	3873	6127	38.73	61.27
BA	4842	HbA1c (Population estimate)	1.00E-06	109	0	10000	0	100
H	4842	HbA1c (Population estimate)	1.00E-06	109	10	9990	0.1	99.9
EN	4843	HDL cholesterol (Sibling estimate)	1.00E-06	86	9863	137	98.63	1.37
BA	4843	HDL cholesterol (Sibling estimate)	1.00E-06	86	617	9383	6.17	93.83
H	4843	HDL cholesterol (Sibling estimate)	1.00E-06	86	9993	7	99.93	0.07
EN	4844	HDL cholesterol (Population estimate)	1.00E-06	225	1754	8246	17.54	82.46
BA	4844	HDL cholesterol (Population estimate)	1.00E-06	225	451	9549	4.51	95.49
H	4844	HDL cholesterol (Population estimate)	1.00E-06	225	5458	4542	54.58	45.42
EN	4845	LDL cholesterol (Sibling estimate)	1.00E-06	60	8910	1090	89.1	10.9
BA	4845	LDL cholesterol (Sibling estimate)	1.00E-06	60	454	9546	4.54	95.46
H	4845	LDL cholesterol (Sibling estimate)	1.00E-06	60	9875	125	98.75	1.25
EN	4846	LDL cholesterol (Population estimate)	1.00E-06	152	7723	2277	77.23	22.77
BA	4846	LDL cholesterol (Population estimate)	1.00E-06	152	3181	6819	31.81	68.19
H	4846	LDL cholesterol (Population estimate)	1.00E-06	152	8262	1738	82.62	17.38
EN	4847	Neuroticism (Sibling estimate)	1.00E-06	1	5455	4545	54.55	45.45
BA	4847	Neuroticism (Sibling estimate)	1.00E-06	1	2052	7948	20.52	79.48
H	4847	Neuroticism (Sibling estimate)	1.00E-06	1	6917	3083	69.17	30.83
EN	4848	Neuroticism (Population estimate)	1.00E-06	12	4819	5181	48.19	51.81
BA	4848	Neuroticism (Population estimate)	1.00E-06	12	9441	559	94.41	5.59
H	4848	Neuroticism (Population estimate)	1.00E-06	12	4764	5236	47.64	52.36
EN	4849	Triglycerides (Sibling estimate)	1.00E-06	56	572	9428	5.72	94.28
BA	4849	Triglycerides (Sibling estimate)	1.00E-06	56	6108	3892	61.08	38.92
H	4849	Triglycerides (Sibling estimate)	1.00E-06	56	9901	99	99.01	0.99
EN	4850	Triglycerides (Population estimate)	1.00E-06	113	196	9804	1.96	98.04
BA	4850	Triglycerides (Population estimate)	1.00E-06	113	3838	6162	38.38	61.62
H	4850	Triglycerides (Population estimate)	1.00E-06	113	2158	7842	21.58	78.42
EN	4851	Wellbeing (Sibling estimate)	1.00E-06	1	4779	5221	47.79	52.21
BA	4851	Wellbeing (Sibling estimate)	1.00E-06	1	8325	1675	83.25	16.75
H	4851	Wellbeing (Sibling estimate)	1.00E-06	1	2996	7004	29.96	70.04
EN	4852	Wellbeing (Population estimate)	1.00E-06	3	2159	7841	21.59	78.41
BA	4852	Wellbeing (Population estimate)	1.00E-06	3	2203	7797	22.03	77.97
H	4852	Wellbeing (Population estimate)	1.00E-06	3	3493	6507	34.93	65.07
EN	4854	Forced expiratory volume in 1-second (Population estimate)	1.00E-06	10	200	9800	2	98
BA	4854	Forced expiratory volume in 1-second (Population estimate)	1.00E-06	10	7201	2799	72.01	27.99
H	4854	Forced expiratory volume in 1-second (Population estimate)	1.00E-06	10	5731	4269	57.31	42.69
EN	4855	FEV1/FVC (Sibling estimate)	1.00E-06	2	7941	2059	79.41	20.59
BA	4855	FEV1/FVC (Sibling estimate)	1.00E-06	2	474	9526	4.74	95.26
H	4855	FEV1/FVC (Sibling estimate)	1.00E-06	2	1310	8690	13.1	86.9
EN	4856	FEV1/FVC (Population estimate)	1.00E-06	1	8717	1283	87.17	12.83
BA	4856	FEV1/FVC (Population estimate)	1.00E-06	1	1990	8010	19.9	80.1
H	4856	FEV1/FVC (Population estimate)	1.00E-06	1	753	9247	7.53	92.47
EN	4857	Ever smoked (Sibling estimate)	1.00E-06	1	4635	5365	46.35	53.65
BA	4857	Ever smoked (Sibling estimate)	1.00E-06	1	3827	6173	38.27	61.73
H	4857	Ever smoked (Sibling estimate)	1.00E-06	1	5709	4291	57.09	42.91
EN	4858	Ever smoked (Population estimate)	1.00E-06	21	7362	2638	73.62	26.38
BA	4858	Ever smoked (Population estimate)	1.00E-06	21	1611	8389	16.11	83.89
H	4858	Ever smoked (Population estimate)	1.00E-06	21	1723	8277	17.23	82.77
EN	4860	Physical activity (Population estimate)	1.00E-06	1	3031	6969	30.31	69.69
BA	4860	Physical activity (Population estimate)	1.00E-06	1	7558	2442	75.58	24.42
H	4860	Physical activity (Population estimate)	1.00E-06	1	3988	6012	39.88	60.12
